# PAMPA: a software for peptide markers and taxonomic identification for ZooMS samples in Archaeology and Paleontology

**DOI:** 10.1101/2025.03.26.645441

**Authors:** Fabrice Bray, Hélène Touzet

## Abstract

ZooMS (Zooarchaeology by Mass Spectrometry) offers a rapid and cost-effective method for species identification of animal remains through peptide mass fingerprinting. After mass spectrum generation, a mostly used way to perform taxonomic identification is to compare the mass fingerprints to a reference database of diagnostic peptide markers to determine the species of origin. This analytical stage, however, is tedious and error-prone, often necessitating manual examination of spectra. In this paper, we present a comprehensive approach to automate and standardize the usage of peptide markers and the classification of ZooMS spectra. We have developed a software called PAMPA (Protein Analysis by Mass Spectrometry for Ancient Species), for which we demonstrate the effectiveness using a variety of spectral data from bone samples generated by MALDI-TOF and MALDI-FTICR. PAMPA is open-source and comes with a database of peptide markers and collection of curated COL1A1 and COL1A2 sequences. We believe it will be a valuable resource for the scientific community.
