## Supplementary material for "PAMPA: a software for peptide markers and taxonomic identification for ZooMS samples in Archaeology and Paleontology": Supp. Data: Result files: annotation_africanbovids.xlsx

### Sheet: Feuille 1
Tableau 1
Sample	Manual	Manual+morpho	SpecieScan	Pampa	Synthesis
KAV 241	Aepycerotinae/Alcephinae/Antilopinae/Reduncinae/Caprinae - Ovis	Aepycerotinae/Antilopinae/Reduncinae/Caprinae - Ovis	Fail	Fail	Bovidae/Fail/Fail	Done
KAV 017	Bovinae - Bovini - Bovina	Bos	Bos/Ammotragus	9913 [Bos taurus]	Bos - SS+	Done
KAV 207	Bovinae - Bovini - Bovina	Bos	Bos/Bison	66444 [Oreotragus oreotragus] 69298 [Tragelaphus spekii] 66440 [Tragelaphus scriptus] 119562 [Sylvicapra grimmia] 9913 [Bos taurus] 9946 [Tragelaphus strepsiceros]	Bos - PAMPA +	Done
KAV 001	Bovinae - Bovini - Bovina	Bos	Bos/Bison	9913 [Bos taurus]	Bos	Done
KAV 002	Bovinae - Bovini - Bovina	Bos	Bos/Bison	9913 [Bos taurus]	Bos	Done
KAV 022	Bovinae - Bovini - Bovina	Bos	Bos/Bison	9913 [Bos taurus]	Bos	Done
KAV 144	Bovinae - Bovini - Bovina	Bos	Bos/Bison	9913 [Bos taurus]	Bos	Done
KAV 147	Bovinae - Bovini - Bovina	Bos	Bos/Bison	9913 [Bos taurus]	Bos	Done
KAV 291	Bovinae - Bovini - Bovina	Bos	Bos/Bison	9913 [Bos taurus]	Bos	Done
KAV 301	Bovinae - Bovini - Bovina	Bos	Bos/Bison	9913 [Bos taurus]	Bos	Done
KAV 390	Bovinae - Bovini - Bovina	Bos	Bos/Bison	9913 [Bos taurus]	Bos	Done
KAV 183	Bovinae - Bovini - Bovina	Bos	Bos/Bison	9913 [Bos taurus] 119562 [Sylvicapra grimmia]	Bos - PAMPA +	Done
KAV 414	Bovinae - Bovini - Bovina	Bos	Bos/Bison	9913 [Bos taurus] 119562 [Sylvicapra grimmia]	Bos - PAMPA +	Done
KAV 453	Bovinae - Bovini - Bovina	Bos	Bos/Bison	9913 [Bos taurus] 119562 [Sylvicapra grimmia]	Bos - PAMPA +	Done
KAV 025	Bovinae - Bovini - Bovina	Bos	Bos/Bison	Fail	Bos - PAMPA fail	Done
KAV 129	Bovinae - Bovini - Bovina	Bos	Bos/Bison	Fail	Bos - PAMPA fail	Done
KAV 294	Bovinae - Bovini - Bovina	Bos	Bos/Bison/Cephalophus/Sylvicapra	9913 [Bos taurus]	Bos - SS+	Done
KAV 392	Bovinae - Bovini - Bovina/Cephalophinae	Bos	Bos/Bison/Cephalophus/Sylvicapra	9913 [Bos taurus]	Bos + Sylvi / Morpho+ PAMPA Bos	Done
KAV 238	Bovinae - Bovini - Bovina/Cephalophinae - Sylvicapra	Bos	Bos/Bison/Cephalophus/Sylvicapra	9913 [Bos taurus] 119562 [Sylvicapra grimmia]	Bos morpho - bos + sylvi other	Done
KAV 234	Bovinae - Bovini - Bovina	Bos	Fail	9913 [Bos taurus]	Bos - SS fail	Done
KAV 248	Bovinae - Bovini - Bovina	Bos	Fail	9913 [Bos taurus]	Bos - SS fail	Done
KAV 298	Bovinae - Bovini - Bovina	Bos	Fail	9913 [Bos taurus]	Bos - SS fail	Done
KAV 381	Bovinae - Bovini - Bovina	Bos	Fail	9913 [Bos taurus]	Bos - SS fail	Done
KAV 440	Bovinae - Bovini - Bovina	Bos	Fail	9913 [Bos taurus]	Bos - SS fail	Done
KAV 233	Bovinae - Bovini - Bovina/Cephalophinae - Sylvicapra	Bos	Fail	9913 [Bos taurus]	Bos+, bos - SS fail	Done
KAV 296	Bovinae - Bovini - Bovina/Cephalophinae - Sylvicapra	Bos	Fail	9913 [Bos taurus]	Bos+, bos - SS fail	Done
KAV 093	Bovinae - Bovini - Bovina/Cephalophinae - Sylvicapra	Bos	Giraffa	66444 [Oreotragus oreotragus] 69298 [Tragelaphus spekii] 66440 [Tragelaphus scriptus] 119562 [Sylvicapra grimmia] 9913 [Bos taurus] 9946 [Tragelaphus strepsiceros]	Bos + / morpho bos / SS other	Done
KAV 340	Bovinae - Bovini - Bovina	Bos	Giraffa	9913 [Bos taurus]	Bos - SS other	Done
KAV 199	Bovinae - Bovini - Bovina/Cephalophinae	Bos	Pudu/Oretragus/Tragelaphus/Sylvicapra	66444 [Oreotragus oreotragus] 69298 [Tragelaphus spekii] 66440 [Tragelaphus scriptus] 119562 [Sylvicapra grimmia] 9913 [Bos taurus] 9946 [Tragelaphus strepsiceros]	Bos - SS other	Done
KAV 441	Bovinae - Bovini - Bovina/Cephalophinae - Sylvicapra	Bos	Rhinoceros/Diceros/Dicerorhinus	9913 [Bos taurus]	Bos + Sylvi / morpho bos / SS other / pampa bos	Done
KAV 412	Bovinae - Bovini - Bovina	Bos	Sylvicapra/Bos/Bison/Cephalophus	9913 [Bos taurus] 119562 [Sylvicapra grimmia]	Bos - PAMPA et SS Bos Sylvi	Done
KAV 486	Bovinae - Bovini - Bovina	Bos	Sylvicapra/Bos/Bison/Cephalophus	9913 [Bos taurus] 119562 [Sylvicapra grimmia]	Bos - PAMPA et SS Bos Sylvi	Done
KAV 163	Bovinae - Bovini - Bovina/Cephalophinae	Bos	Sylvicapra/Bos/Bison/Cephalophus	9913 [Bos taurus] 119562 [Sylvicapra grimmia]	Bos morpho - bos + sylvi other	Done
KAV 308	Bovinae - Bovini - Bovina/Cephalophinae	Bos	Sylvicapra/Bos/Bison/Cephalophus	9913 [Bos taurus] 119562 [Sylvicapra grimmia]	Bos morpho - bos + sylvi other	Done
KAV 448	Bovinae - Bovini - Bovina/Cephalophinae	Bos/Cephalophinae	Bos/Bison	9913 [Bos taurus]	Bos+Sylvi / PAMPA + SS bos	Done
KAV 460	Bovinae - Bovini - Bovina/Cephalophinae - Sylvicapra	Bos/Cephalophinae cf. Sylvicapra	Fail	9913 [Bos taurus]	Bos+Sylvi / PAMPA bos / SS fail	Done
KAV 089	Bovinae - Bovini - Bovina/Cephalophinae - Sylvicapra	Bos/Cephalophinae cf. Sylvicapra	Giraffa/Bos/Bison/Philatomba/Traurotragus/Sylvicapra/Cephalophus	9913 [Bos taurus] 119562 [Sylvicapra grimmia]	Bos + Sylvi / SS +	Done
KAV 385	Bovinae - Bovini - Bovina/Cephalophinae - Sylvicapra	Bos/Cephalophinae cf. Sylvicapra	Sylvicapra/Bos/Bison/Cephalophus	9913 [Bos taurus] 119562 [Sylvicapra grimmia]	Bos + sylvi	Done
KAV 518	Bovinae - Bovini - Bovina/Cephalophinae - Sylvicapra	Bos/Cephalophinae cf. Sylvicapra	Sylvicapra/Bos/Bison/Cephalophus	9913 [Bos taurus] 119562 [Sylvicapra grimmia]	Bos + sylvi	Done
KAV 455	Antilopinae - Neotragini - Oreotragus/Bovinae - Bovini - Bovina/Bovinae - Tragelaphini/Cephalophinae	Bos/Tragelaphini ≥3	Tragelaphus/Sylvicapra	Fail	Bovidae / Bos+Tragelaphini / Sylvi + Tragelaphini / Fail	Done
KAV 393	Bovinae - Bovini - Bovina/Bovinae - Tragelaphini/Cephalophinae - Sylvicapra	Bos/Tragelaphini ≥3	Tragelaphus/Sylvicapra/Oretragus	66444 [Oreotragus oreotragus] 69298 [Tragelaphus spekii] 66440 [Tragelaphus scriptus] 119562 [Sylvicapra grimmia] 9913 [Bos taurus] 9946 [Tragelaphus strepsiceros]	Tragelaphus + Sylvicapra + Oretragus	Done
KAV 481	Antilopinae - Neotragini - Oreotragus/Bovinae - Bovini - Bovina/Bovinae - Tragelaphini/Cephalophinae	Bos/Tragelaphini/Oreotragus/Cephalophinae	Oreotragus/Bos/Bison/Cephalophus/Tragelaphus	69298 [Tragelaphus spekii] 66444 [Oreotragus oreotragus] 907742 [Philantomba monticola] 66440 [Tragelaphus scriptus] 303930 [Taurotragus derbianus] 69297 [Tragelaphus eurycerus] 119562 [Sylvicapra grimmia] 9913 [Bos taurus] 69296 [Tragelaphus buxtoni] 9946 [Tragelaphus strepsiceros]	Tragelaphus + Sylvicapra + Oretragus+Bos	Done
KAV 003	Fail	Bovid ≥3	Fail	Fail	Fail	Done
KAV 023	Fail	Bovid ≥3	Fail	Fail	Fail	Done
KAV 034	Fail	Bovid ≥3	Fail	Fail	Fail	Done
KAV 126	Fail	Bovid ≥3	Fail	Fail	Fail	Done
KAV 333	Fail	Bovid ≥3	Fail	Fail	Fail	Done
KAV 084	Fail	Bovid ≥3		Fail	Fail	Done
KAV 457	Antilopinae - Neotragini - Oreotragus/Bovinae - Bovini - Bovina/Bovinae - Tragelaphini/Cephalophinae	Canidae	Felis/Canis	9615 [Canis lupus familiaris]		Done
KAV 394	Canidae	Canidae	Mammoth/Elephas/Loxodonta	9615 [Canis lupus familiaris]	Canidae - SS other	Done
KAV 535	Antilopinae - Neotragini - Oreotragus/Bovinae - Bovini - Bovina/Cephalphinae/Tragelaphini	Caprinae	Fail	9913 [Bos taurus] 119562 [Sylvicapra grimmia]		Done
KAV 246	Bovinae - Bovini - Bovina/Cephalophinae	Cephalophinae	Fail	Fail	Bos+Sylvi / Sylvi morpho - SS + PAMPA fail	Done
KAV 026	Bovinae - Bovini - Bovina/Cephalophinae	Cephalophinae	Sylvicapra/Bos/Bison/Cephalophus	9913 [Bos taurus] 119562 [Sylvicapra grimmia]	Bos+Sylvi / Sylvi morpho	Done
KAV 173	Bovinae - Bovini - Bovina/Cephalophinae	Cephalophinae	Sylvicapra/Bos/Bison/Cephalophus	9913 [Bos taurus] 119562 [Sylvicapra grimmia]	Bos+Sylvi / Sylvi morpho	Done
KAV 405	Cephalophinae	Cephalophinae 1	Sylvicapra/Bos/Bison/Cephalophus	9913 [Bos taurus] 119562 [Sylvicapra grimmia]	Sylvi - SS+PAMPA bos+sylvi	Done
KAV 533	Cephalophinae	Cephalophinae 2	Bos/Bison	9913 [Bos taurus]	Sylvi - SS+PAMPA bos	Done
KAV 510	Cephalophinae - Sylvicapra	Cephalophinae cf. Sylvicapra	Bos/Bison	9913 [Bos taurus]	Sylvi - SS+PAMPA bos	Done
KAV 514	Cephalophinae - Sylvicapra	Cephalophinae cf. Sylvicapra	Fail	119562 [Sylvicapra grimmia]	Sylvi - SS fail	Done
KAV 487	Cephalophinae - Sylvicapra	Cephalophinae cf. Sylvicapra	Fail	9913 [Bos taurus]
KAV 033	Bovinae - Bovini - Bovina/Cephalophinae - Sylvicapra	Cephalophinae cf. Sylvicapra	Sylvicapra/Bos/Bison/Cephalophus	9913 [Bos taurus] 119562 [Sylvicapra grimmia]	Bos+Sylvi / Sylvi morpho	Done
KAV 240	Fail	cf. Bos	Fail	Fail	Fail	Done
KAV 307	Fail	cf. Bos	Fail	Fail	Fail	Done
KAV 208	Fail	cf. Bos	Fail	Fail	Fail	Done
KAV 272	Fail	cf. Bos	Fail	Fail	Fail	Done
KAV 295	Antilopinae - Neotragini - Oreotragus/Bovinae - Bovini - Bovina/Bovinae - Tragelaphini/Cephalophinae	cf. Bos	Tragelaphus/Philatomba/Taurotragus/Oretragus	9913 [Bos taurus]
KAV 458	Antilopinae - Neotragini - Oreotragus/Bovinae - Bovini - Bovina/Bovinae - Tragelaphini/Cephalophinae	Elephant	Mammoth/Elephas/Loxodonta	9785 [Loxodonta africana]	Elephant	Done
KAV 523	Aepycerotinae/Antilopinae - Antilopini/Antilopinae - Neotragini - Raphicerus, Ourebia	Eudorcas or Ourebia	Fail	9948 [Antilopinae]	Antilopinae - SS Fail	Done
KAV 524	Felidae/Hyaenidae/Mustelidae	Felidae/Hyaenidae/Mustelidae	Fail	9913 [Bos taurus] 89462 [Bubalus bubalis] 9970 [Syncerus caffer] 119562 [Sylvicapra grimmia]
KAV 077	Hippotraginae/Caprinae	Hippotraginae	Bos/Ammotragus/Giraffa	34869 [Rupicapra rupicapra] (caprinae) 66442 [Neotragus moschatus] (Antilopinae )9940 [Ovis aries]
KAV 148	Hippotraginae/Caprinae	Hippotraginae	Giraffa	34869 [Rupicapra rupicapra] 37186 [Hippotragus equinus] 9925 [Capra hircus] 66442 [Neotragus moschatus] 37189 [Hippotragus niger] 9940 [Ovis aries]		Done
KAV 419	Fail	Hypsodont ≥2	Fail	Fail	Fail	Done
KAV 063	Fail	Hypsodont ≥3	Fail	Fail	Fail	Done
KAV 396	Leporidae (*no Leporidae markers published for African taxa)	Leporidae	Lepus/Oryctolagus	9986 [Oryctolagus cuniculus]	Leporidae	Done
KAV 536	Leporidae (*no Leporidae markers published for African taxa)	Leporidae	Oryctolagus/Lepus	9979 [Leporidae]	Leporidae	Done
KAV 485	Leporidae (*no Leporidae markers published for African taxa)	Leporidae	Rattus	9986 [Oryctolagus cuniculus]	Leporidae - SS other	Done
KAV 483	Fail	Mammal ≥1	Fail	Fail	Fail	Done
KAV 484	Fail	Mammal ≥1	Fail	Fail	Fail	Done
KAV 006	Fail	Mammal ≥2	Fail	Fail	Fail	Done
KAV 050	Fail	Mammal ≥2	Fail	Fail	Fail	Done
KAV 122	Fail	Mammal ≥2	Fail	Fail	Fail	Done
KAV 435	Fail	Mammal ≥2	Fail	Fail	Fail	Done
KAV 318	Fail	Mammal ≥2	Fail	Ruminantia	Fail+ruminantia	Done
KAV 511	Fail	Mammal ≥3	Bos/Ammotragus	Fail	Fail + Bovidae	Done
KAV 030	Fail	Mammal ≥3	Fail	Fail	Fail	Done
KAV 383	Fail	Mammal ≥3	Fail	Fail	Fail	Done
KAV 386	Fail	Mammal ≥3	Fail	Fail	Fail	Done
KAV 492	fail	Mammal ≥3	Fail	Fail	Fail	Done
KAV 493	fail	Mammal ≥3	Fail	Fail	Fail	Done
KAV 337	Fail	Mammal ≥3	Fail	Fail	Fail	Done
KAV 310	Fail	Mammal ≥3	Giraffa	Fail		Done
KAV 494	fail	Mammal ≥3		Fail	Fail	Done
KAV 451	Fail	Mammal 2	Fail	Fail	Fail	Done
KAV 491	Fail	Mammal 2	Fail	Fail	Fail	Done
KAV 490	Fail	Mammal 3	Fail	59536 [Ourebia ourebi] 59517 [Alcelaphus buselaphus] 69308 [Eudorcas thomsonii] 9927 [Connochaetes taurinus] 59523 [Antidorcas marsupialis] 66434 [Madoqua kirkii] 59530 [Kobus kob] 9897 [Aepyceros melampus] 59544 [Raphicerus campestris] 9962 [Kobus ellipsiprymnus] 59552 [Pelea capreolus] 9929 [Damaliscus lunatus] 27591 [Nanger granti]	Fail + ruminant	Done
KAV 135	Rhinoceros	Rhinoceros	Rhinoceros/Diceros/Dicerorhinus	10116 [Rattus norvegicus] 9803 [Rhinocerotidae]	Rhino - pampa rhino +	Done
KAV 384	Suid (*no suid markers published for African taxa)	Suid (*no suid markers published for African taxa)	Sus	9823 [Sus scrofa]	Sus	Done
KAV 482	Bovinae - Tragelaphini	Tragelaphini	Giraffa	69298 [Tragelaphus spekii] 66440 [Tragelaphus scriptus] 9946 [Tragelaphus strepsiceros]	Tragelaphini - SS fail	Done
KAV 391	Bovinae - Tragelaphini (Group 2)	Tragelaphini ≥3	Fail	66444 [Oreotragus oreotragus]
KAV 503	Bovinae - Tragelaphini/Cephalophinae - Philantomba/Hippotraginae	Tragelaphini/Hippotraginae	Giraffa	66444 [Oreotragus oreotragus] 34869 [Rupicapra rupicapra] 66442 [Neotragus moschatus] 9940 [Ovis aries]

### Sheet: Feuille 2
Tableau 1
Manual	Morpho	SpecieScan	PAMPA
Fail	Fail	Fail	Fail	27
Bos	Bos	Bos	Bos	8
Canidae		Other	Canidea	1
other	Canidae	Canidae	Canidae	1
Bos	Bos	Bos+	Bos	2
Bos	Bos	Bos	Bos+	4
Bos	Bos	Bos	Fail	2
Bos	Bos	Fail	Bos	5
Bos	Bos	other	Bos	1
Antilopinae	Antilopinae	Fail	Antilopinae	1
other	Elephant	Elephant	Elephant	1
Bos	Bos	Bos + Sylvicapra	Bos + Sylvicapra	1
Bos + Sylvicapra	Bos	Bos + Sylvicapra	Bos + Sylvicapra	3
Sus	Sus	Sus	Sus	1
Leporidae	Leporidae	Leporidae	Leporidae	2
Leporidae	Leporidae	other	Leporidae	1
Tragelaphini+	Tragelaphini	other	Tragelaphini	1
Rhino	Rhino	Rhino	Rhino+	1
Bos + Sylvicapra	Bos	fail	bos	2
Bos + Sylvicapra	Sylvi	Bos + Sylvicapra	Bos + Sylvicapra	3
Bos + Sylvicapra	Sylvi	Fail	Fail	1
Sylvi	Sylvi	Fail	Sylvi	1
Sylvi	Sylvi	Bos+Sylvi	Bos+Sylvi	1
Sylvi	Sylvi	Bos	Bos	2
Bos + Sylvicapra	Bos	Bos + Sylvicapra	Bos	1
Bos + Sylvicapra	Bos	other	Bos + Sylvicapra +	2
Bos + Sylvicapra	Bos	other	Bos	1
Bos + Sylvicapra	Bos + Sylvicapra	Bos	Bos	1
Bos + Sylvicapra	Bos + Sylvicapra	Bos + Sylvicapra	Bos + Sylvicapra	2
Bos + Sylvicapra	Bos + Sylvicapra	Fail	Bos	1
Bos + Sylvicapra	Bos + Sylvicapra	Bos + Sylvicapra +	Bos + Sylvicapra	1
Bovidae	Bovidae	Fail	Fail	1
Bovidae	Bos+Tragelaphini	Sylvi + Tragelaphini	Fail	1
Tragelaphus + Sylvicapra + Bos	Tragelaphus + Bos	Tragelaphus + Sylvicapra + Oretragus	Tragelaphus + Sylvicapra + Oretragus+Bos	1
Tragelaphus + Sylvicapra + Oretragus+Bos	Tragelaphus + Sylvicapra + Oretragus+Bos	Tragelaphus + Sylvicapra + Oretragus+Bos	Tragelaphus + Sylvicapra + Oretragus+Bos	1
Bos + Sylvicapra+ etc.	Caprinae	Fail	Bos + Sylvicapra	1
Hippotraginae+ Caprinae	Hippotraginae	other	Hippotraginae+ Caprinae ++	1
Fail		Fail	Ruminantia	2
Fail	Fail	Bovidae	Fail	1
Fail	Fail	Giraffa	Fail	1

### Sheet: Feuille 4
Tableau 1
PAMPA
fauxfail	3
identique	33
improve	8
included	2
large	11
other	2
TrueFail	33

### Sheet: Feuille 5
Tableau 1
Manual	Morpho	SpecieScan
Antilopinae	Antilopinae	Fail	1
Bos	Bos	Bos	14
Bos	Bos	Bos+	3
Bos	Bos	Fail	5
Bos	Bos	other	1
Bos + Sylvicapra	Bos	Bos + Sylvicapra	4
Bos + Sylvicapra	Bos	fail	2
Bos + Sylvicapra	Bos	other	1
Bos + Sylvicapra	Bos + Sylvicapra	Bos	1
Bos + Sylvicapra	Bos + Sylvicapra	Bos + Sylvicapra	2
Bos + Sylvicapra	Bos + Sylvicapra	Bos + Sylvicapra +	1
Bos + Sylvicapra	Bos + Sylvicapra	Fail	1
Bos + Sylvicapra	Sylvi	Bos + Sylvicapra	3
Bos + Sylvicapra	Sylvi	Fail	1
Bos + Sylvicapra	Bos	other	2
Bos + Sylvicapra+ etc.	Caprinae	Fail	1
Bovidae	Bos+Tragelaphini	Sylvi + Tragelaphini	1
Canidae		Other	1
Fail	Fail	Fail	31
Fail	Fail	Giraffa	1
Hippotraginae+ Caprinae	Hippotraginae	other	1
Leporidae	Leporidae	Leporidae	2
Leporidae	Leporidae	other	1
other	Canidae	Canidae	1
other	Elephant	Elephant	1
Rhino	Rhino	Rhino	1
Sus	Sus	Sus	1
Sylvi	Sylvi	Bos	2
Sylvi	Sylvi	Bos+Sylvi	1
Sylvi	Sylvi	Fail	1
Tragelaphini+	Tragelaphini	other	1
Tragelaphus + Sylvicapra + Bos	Tragelaphus + Bos	Tragelaphus + Sylvicapra + Oretragus	1
Tragelaphus + Sylvicapra + Oretragus+Bos	Tragelaphus + Sylvicapra + Oretragus+Bos	Tragelaphus + Sylvicapra + Oretragus+Bos	1

### Sheet: Feuille 3
Tableau 1
					Manual	Morpho	PAMPA
					Antilopinae	Antilopinae	Antilopinae	1
					Bos	Bos	Bos	16
					Bos	Bos	Bos+	5
					Bos	Bos	Fail	2
					Bos + Sylvicapra	Bos	bos	4
					Bos + Sylvicapra	Bos	Bos + Sylvicapra	3
					Bos + Sylvicapra	Bos + Sylvicapra	Bos	2
					Bos + Sylvicapra	Bos + Sylvicapra	Bos + Sylvicapra	3
					Bos + Sylvicapra	Sylvi	Bos + Sylvicapra	3
					Bos + Sylvicapra	Sylvi	Fail	1
					Bos + Sylvicapra	Bos	Bos + Sylvicapra +	2
					Bos + Sylvicapra+ etc.	Caprinae	Bos + Sylvicapra	1
					Bovidae	Bos+Tragelaphini	Fail	1
					Bovidae	Bovidae	Fail	1
					Canidae		Canidea	1
					Fail	Fail	Fail	31
					Hippotraginae+ Caprinae	Hippotraginae	Hippotraginae+ Caprinae ++	1
					Leporidae	Leporidae	Leporidae	3
					other	Canidae	Canidae	1
					other	Elephant	Elephant	1
					Rhino	Rhino	Rhino+	1
					Sus	Sus	Sus	1
					Sylvi	Sylvi	Bos	2
					Sylvi	Sylvi	Bos+Sylvi	1
					Sylvi	Sylvi	Sylvi	1
					Tragelaphini+	Tragelaphini	Tragelaphini	1
					Tragelaphus + Sylvicapra + Bos	Tragelaphus + Bos	Tragelaphus + Sylvicapra + Oretragus+Bos	1
					Tragelaphus + Sylvicapra + Oretragus+Bos	Tragelaphus + Sylvicapra + Oretragus+Bos	Tragelaphus + Sylvicapra + Oretragus+Bos	1

### Sheet: Feuille 6
Tableau 1
	FauxFail	other	Unseen		TrueFail	identique	included	large	Improve
SpecieScan	12	10	1	5	31	30	2	6	0
PAMPA	3	2	0	5	33	33	2	11	8

### Sheet: Feuille 7
Tableau 1
FauxFail	12
identique	30
included	2
large	6
other	10
TrueFail	31
Unseen	1
Improve	0
