## Supplementary material for "PAMPA: a software for peptide markers and taxonomic identification for ZooMS samples in Archaeology and Paleontology": Supp. Data: Result files: pampa_africanbovids.tsv

	A2_757+16	A2_793	A1_220	A2_292	A2_978	A2_454	A1_586	A2_889	A1_508	A2_10	A2_604	A1_586+16	A2_484	A2_978+16	A2_502	A1_688	A2_757	Pvalue	#peaks	Species
I_Bioinfo_2024_SpecieScan_main_SpecieScan_main_Africa_KAV001_A11.csv		2131.14		1648.849					1105.584			2869.494	1427.747		1580.78			1.82e-11	6	129222 [Leucocephalophus adersi] 119562 [Sylvicapra grimmia] 9913 [Bos taurus]
I_Bioinfo_2024_SpecieScan_main_SpecieScan_main_Africa_KAV002_G3.csv		2131.137		1648.896			2853.435	1532.881	1105.634			2869.412	1427.793		1580.866			1.15e-15	8	119562 [Sylvicapra grimmia]
I_Bioinfo_2024_SpecieScan_main_SpecieScan_main_Africa_KAV017_F3.csv		2131.053		1648.79			2853.312	1532.764				2869.307	1427.718		1580.754			2.64e-11	7	119562 [Sylvicapra grimmia]
I_Bioinfo_2024_SpecieScan_main_SpecieScan_main_Africa_KAV022_E3.csv		2131.13		1648.833	1192.69		2853.489		1105.6			2869.449	1427.749	1208.698				1.33e-16	8	129222 [Leucocephalophus adersi] 119562 [Sylvicapra grimmia] 9913 [Bos taurus]
I_Bioinfo_2024_SpecieScan_main_SpecieScan_main_Africa_KAV026_D18.csv		2131.154		1648.874				1532.828	1105.607			2869.442	1427.763		1580.87			9.42e-15	7	119562 [Sylvicapra grimmia]
I_Bioinfo_2024_SpecieScan_main_SpecieScan_main_Africa_KAV093_G7.csv		2131.033		1648.806				1532.764	1105.555				1427.728		1580.748			9.03e-11	6	119562 [Sylvicapra grimmia]
I_Bioinfo_2024_SpecieScan_main_SpecieScan_main_Africa_KAV135_D2.csv							2853.462	1532.869	1105.596			2869.476						2.50e-01	4	119562 [Sylvicapra grimmia]
I_Bioinfo_2024_SpecieScan_main_SpecieScan_main_Africa_KAV135_D2.csv					1182.667		2869.476		1105.596			2885.461						2.50e-01	4	9805 [Diceros bicornis] 9807 [Ceratotherium simum]
I_Bioinfo_2024_SpecieScan_main_SpecieScan_main_Africa_KAV144_C1.csv		2131.156		1648.877			2853.479		1105.607			2869.457	1427.787		1580.835			1.29e-12	7	129222 [Leucocephalophus adersi] 119562 [Sylvicapra grimmia] 9913 [Bos taurus]
I_Bioinfo_2024_SpecieScan_main_SpecieScan_main_Africa_KAV147_A12.csv		2131.107		1648.835	1192.686		2853.441		1105.572			2869.438	1427.747	1208.682	1580.766			1.07e-18	9	129222 [Leucocephalophus adersi] 119562 [Sylvicapra grimmia] 9913 [Bos taurus]
I_Bioinfo_2024_SpecieScan_main_SpecieScan_main_Africa_KAV163_D9.csv		2131.025		1648.817			2853.354		1105.561				1427.736		1580.787			9.64e-13	6	129222 [Leucocephalophus adersi] 119562 [Sylvicapra grimmia] 9913 [Bos taurus]
I_Bioinfo_2024_SpecieScan_main_SpecieScan_main_Africa_KAV173_D21.csv		2131.121		1648.874			2853.391	1532.828	1105.63				1427.763		1580.87			1.67e-15	7	119562 [Sylvicapra grimmia]
I_Bioinfo_2024_SpecieScan_main_SpecieScan_main_Africa_KAV183_D5.csv								1532.897	1105.642						1580.887			3.33e-01	3	119562 [Sylvicapra grimmia]
I_Bioinfo_2024_SpecieScan_main_SpecieScan_main_Africa_KAV199_D12.csv		2131.154							1105.63					1182.698				3.33e-01	3	66434 [Madoqua kirkii]
I_Bioinfo_2024_SpecieScan_main_SpecieScan_main_Africa_KAV208_D17.csv									1105.63				1427.763					5.00e-01	2	59523 [Antidorcas marsupialis] 9929 [Damaliscus lunatus] 9913 [Bos taurus] 9962 [Kobus ellipsiprymnus] 59517 [Alcelaphus buselaphus] 119562 [Sylvicapra grimmia] 907742 [Philantomba monticola] 60711 [Chlorocebus sabaeus] 163860 [Pudu] 59530 [Kobus kob] 439325 [Giraffa giraffa] 9946 [Tragelaphus strepsiceros] 59544 [Raphicerus campestris] 34869 [Rupicapra rupicapra] 37189 [Hippotragus niger] 66442 …
I_Bioinfo_2024_SpecieScan_main_SpecieScan_main_Africa_KAV233_G1.csv		2131.02		1648.79				1532.751	1105.527				1427.692		1580.74			1.95e-09	6	119562 [Sylvicapra grimmia]
I_Bioinfo_2024_SpecieScan_main_SpecieScan_main_Africa_KAV234_G2.csv	3033.382	2131.02		1648.776	1150.557			1532.751	1105.539				1427.705					5.25e-11	7	59552 [Pelea capreolus]
I_Bioinfo_2024_SpecieScan_main_SpecieScan_main_Africa_KAV238_D3.csv		2131.176					2853.499	1532.869	1105.619			2869.439			1580.859			5.53e-11	6	119562 [Sylvicapra grimmia]
I_Bioinfo_2024_SpecieScan_main_SpecieScan_main_Africa_KAV241_A20.csv									1105.574				1427.739					5.00e-01	2	59523 [Antidorcas marsupialis] 9929 [Damaliscus lunatus] 9913 [Bos taurus] 9962 [Kobus ellipsiprymnus] 59517 [Alcelaphus buselaphus] 119562 [Sylvicapra grimmia] 907742 [Philantomba monticola] 60711 [Chlorocebus sabaeus] 163860 [Pudu] 59530 [Kobus kob] 439325 [Giraffa giraffa] 9946 [Tragelaphus strepsiceros] 59544 [Raphicerus campestris] 34869 [Rupicapra rupicapra] 37189 [Hippotragus niger] 66442 …
I_Bioinfo_2024_SpecieScan_main_SpecieScan_main_Africa_KAV248_I1.csv	3033.305			1648.747	1150.522			1532.723	1105.516				1427.679					8.62e-09	6	59552 [Pelea capreolus]
I_Bioinfo_2024_SpecieScan_main_SpecieScan_main_Africa_KAV291_G7.csv									1105.681	3003.581								5.00e-01	2	10117 [Rattus rattus]
I_Bioinfo_2024_SpecieScan_main_SpecieScan_main_Africa_KAV294_A2.csv		2131.14		1648.821	1192.662				1105.572				1427.734	1208.682				7.84e-12	6	9946 [Tragelaphus strepsiceros] 129222 [Leucocephalophus adersi] 9913 [Bos taurus] 303930 [Taurotragus derbianus] 66440 [Tragelaphus scriptus] 69296 [Tragelaphus buxtoni] 66444 [Oreotragus oreotragus] 119562 [Sylvicapra grimmia] 69297 [Tragelaphus eurycerus] 907742 [Philantomba monticola] 69298 [Tragelaphus spekii]
I_Bioinfo_2024_SpecieScan_main_SpecieScan_main_Africa_KAV295_D5.csv				1648.817					1105.537				1427.71	1182.578				2.50e-01	4	66434 [Madoqua kirkii]
I_Bioinfo_2024_SpecieScan_main_SpecieScan_main_Africa_KAV296_I3.csv				1648.776				1532.737	1105.527				1427.692	1208.642	1580.726			2.10e-09	6	119562 [Sylvicapra grimmia]
I_Bioinfo_2024_SpecieScan_main_SpecieScan_main_Africa_KAV298_J1.csv				1648.733	1150.522			1532.71	1105.504				1427.665					1.37e-07	5	59552 [Pelea capreolus]
I_Bioinfo_2024_SpecieScan_main_SpecieScan_main_Africa_KAV301_B19.csv		2131.124		1648.849			2853.479		1105.595			2869.476	1427.76	1208.694				1.62e-14	7	129222 [Leucocephalophus adersi] 119562 [Sylvicapra grimmia] 9913 [Bos taurus]
I_Bioinfo_2024_SpecieScan_main_SpecieScan_main_Africa_KAV308_D2.csv		2131.14					2853.392		1105.63						1580.816			2.50e-01	4	129222 [Leucocephalophus adersi] 9913 [Bos taurus] 9970 [Syncerus caffer] 119562 [Sylvicapra grimmia] 89462 [Bubalus bubalis]
I_Bioinfo_2024_SpecieScan_main_SpecieScan_main_Africa_KAV310_D3.csv													1427.795	1182.677	1550.838			3.33e-01	3	66434 [Madoqua kirkii]
I_Bioinfo_2024_SpecieScan_main_SpecieScan_main_Africa_KAV310_D3.csv					1182.677								1427.795		1550.838			3.33e-01	3	9796 [Equus caballus] 9793 [Equus asinus]
I_Bioinfo_2024_SpecieScan_main_SpecieScan_main_Africa_KAV318_E4.csv		2131.173							1105.666									5.00e-01	2	59523 [Antidorcas marsupialis] 9929 [Damaliscus lunatus] 9913 [Bos taurus] 9970 [Syncerus caffer] 9615 [Canis lupus familiaris] 9962 [Kobus ellipsiprymnus] 59517 [Alcelaphus buselaphus] 119562 [Sylvicapra grimmia] 907742 [Philantomba monticola] 163860 [Pudu] 59530 [Kobus kob] 439325 [Giraffa giraffa] 9946 [Tragelaphus strepsiceros] 59544 [Raphicerus campestris] 34869 [Rupicapra rupicapra] 37189 […
I_Bioinfo_2024_SpecieScan_main_SpecieScan_main_Africa_KAV33_G23.csv				1648.749				1532.709	1105.531				1427.675		1580.721			1.38e-09	5	119562 [Sylvicapra grimmia]
I_Bioinfo_2024_SpecieScan_main_SpecieScan_main_Africa_KAV340_E12.csv		2131.114		1648.848			2853.452		1105.577			2869.449	1427.749	1208.686	1580.779			1.28e-15	8	129222 [Leucocephalophus adersi] 119562 [Sylvicapra grimmia] 9913 [Bos taurus]
I_Bioinfo_2024_SpecieScan_main_SpecieScan_main_Africa_KAV381_K3.csv				1648.762				1532.737	1105.527				1427.692		1580.712			1.92e-07	5	119562 [Sylvicapra grimmia]
I_Bioinfo_2024_SpecieScan_main_SpecieScan_main_Africa_KAV385_D23.csv		2131.057		1648.789				1532.801	1105.561				1427.71		1580.787			7.86e-12	6	119562 [Sylvicapra grimmia]
I_Bioinfo_2024_SpecieScan_main_SpecieScan_main_Africa_KAV390_D6.csv		2131.14					2853.43		1105.63			2869.402						2.50e-01	4	129222 [Leucocephalophus adersi] 9913 [Bos taurus] 9970 [Syncerus caffer] 9615 [Canis lupus familiaris] 119562 [Sylvicapra grimmia] 89462 [Bubalus bubalis]
I_Bioinfo_2024_SpecieScan_main_SpecieScan_main_Africa_KAV391_L2.csv				1648.733					1105.504				1427.665	1182.539				2.50e-01	4	66434 [Madoqua kirkii]
I_Bioinfo_2024_SpecieScan_main_SpecieScan_main_Africa_KAV392_D8.csv							2853.43		1105.654									5.00e-01	2	129222 [Leucocephalophus adersi] 9913 [Bos taurus] 9785 [Loxodonta africana] 9615 [Canis lupus familiaris] 9970 [Syncerus caffer] 9685 [Felis catus] 119562 [Sylvicapra grimmia] 89462 [Bubalus bubalis]
I_Bioinfo_2024_SpecieScan_main_SpecieScan_main_Africa_KAV393_D9.csv								1532.859	1105.654						1580.872			3.33e-01	3	119562 [Sylvicapra grimmia]
I_Bioinfo_2024_SpecieScan_main_SpecieScan_main_Africa_KAV394_D10.csv		2131.14				2820.36	2853.43		1105.63									2.50e-01	4	9615 [Canis lupus familiaris]
I_Bioinfo_2024_SpecieScan_main_SpecieScan_main_Africa_KAV396_M3.csv						2808.054					1235.533		1453.656	1221.563				2.50e-01	4	9986 [Oryctolagus cuniculus]
I_Bioinfo_2024_SpecieScan_main_SpecieScan_main_Africa_KAV405_D12.csv		2131.14					2853.43	1532.832	1105.63						1580.872			1.72e-09	5	119562 [Sylvicapra grimmia]
I_Bioinfo_2024_SpecieScan_main_SpecieScan_main_Africa_KAV412_D13.csv		2131.108					2853.467		1105.607			2869.439	1427.795					5.80e-10	5	129222 [Leucocephalophus adersi] 119562 [Sylvicapra grimmia] 9913 [Bos taurus]
I_Bioinfo_2024_SpecieScan_main_SpecieScan_main_Africa_KAV440_O1.csv													1427.626	1182.503				5.00e-01	2	66434 [Madoqua kirkii]
I_Bioinfo_2024_SpecieScan_main_SpecieScan_main_Africa_KAV440_O1.csv			1586.635													1443.615		5.00e-01	2	10117 [Rattus rattus] 10116 [Rattus norvegicus] 10090 [Mus musculus]
I_Bioinfo_2024_SpecieScan_main_SpecieScan_main_Africa_KAV440_O1.csv					1182.503								1427.626					5.00e-01	2	9796 [Equus caballus] 9793 [Equus asinus]
I_Bioinfo_2024_SpecieScan_main_SpecieScan_main_Africa_KAV441_O2.csv				1648.719									1427.639	1182.515				3.33e-01	3	66434 [Madoqua kirkii]
I_Bioinfo_2024_SpecieScan_main_SpecieScan_main_Africa_KAV448_M3.csv		2131.062		1648.806	1192.649		2853.389		1105.538			2869.386	1427.699	1208.643	1580.739			5.10e-18	9	129222 [Leucocephalophus adersi] 119562 [Sylvicapra grimmia] 9913 [Bos taurus]
I_Bioinfo_2024_SpecieScan_main_SpecieScan_main_Africa_KAV453_A2.csv		2131.042		1648.829					1105.551				1427.715		1580.797			4.18e-09	5	9946 [Tragelaphus strepsiceros] 66442 [Neotragus moschatus] 129222 [Leucocephalophus adersi] 9925 [Capra hircus] 9913 [Bos taurus] 34869 [Rupicapra rupicapra] 37189 [Hippotragus niger] 303930 [Taurotragus derbianus] 66440 [Tragelaphus scriptus] 69296 [Tragelaphus buxtoni] 66444 [Oreotragus oreotragus] 119562 [Sylvicapra grimmia] 69297 [Tragelaphus eurycerus] 907742 [Philantomba monticola] 9940 [O…
I_Bioinfo_2024_SpecieScan_main_SpecieScan_main_Africa_KAV455_D2.csv									1105.514				1427.631	1182.578				3.33e-01	3	66434 [Madoqua kirkii]
I_Bioinfo_2024_SpecieScan_main_SpecieScan_main_Africa_KAV455_D2.csv					1182.578				1105.514				1427.631					3.33e-01	3	9796 [Equus caballus] 9793 [Equus asinus]
I_Bioinfo_2024_SpecieScan_main_SpecieScan_main_Africa_KAV457_D20.csv									1105.538				1453.717					5.00e-01	2	9823 [Sus scrofa] 9807 [Ceratotherium simum] 10117 [Rattus rattus] 9785 [Loxodonta africana] 9615 [Canis lupus familiaris] 10116 [Rattus norvegicus] 9986 [Oryctolagus cuniculus] 10090 [Mus musculus] 9685 [Felis catus] 9980 [Lepus] 9833 [Hippopotamus amphibius] 9805 [Diceros bicornis]
I_Bioinfo_2024_SpecieScan_main_SpecieScan_main_Africa_KAV458_G9.csv		2115.063		1540.769				1576.844	1105.578				1453.729					1.89e-09	5	9785 [Loxodonta africana]
I_Bioinfo_2024_SpecieScan_main_SpecieScan_main_Africa_KAV460_A12.csv				1648.846	1192.648	2792.324	2853.386	1532.805	1105.573			2869.382	1427.758		1580.795			1.80e-15	9	119562 [Sylvicapra grimmia]
I_Bioinfo_2024_SpecieScan_main_SpecieScan_main_Africa_KAV481_G5.csv		2131.0		1648.777	1192.631				1105.531				1427.675		1580.748			1.84e-12	6	9946 [Tragelaphus strepsiceros] 129222 [Leucocephalophus adersi] 9913 [Bos taurus] 303930 [Taurotragus derbianus] 66440 [Tragelaphus scriptus] 69296 [Tragelaphus buxtoni] 66444 [Oreotragus oreotragus] 119562 [Sylvicapra grimmia] 69297 [Tragelaphus eurycerus] 907742 [Philantomba monticola] 69298 [Tragelaphus spekii]
I_Bioinfo_2024_SpecieScan_main_SpecieScan_main_Africa_KAV482_G5.csv		2131.17				2792.372	2883.484		1105.658			2899.47			1580.894			1.34e-11	6	66442 [Neotragus moschatus] 9946 [Tragelaphus strepsiceros] 9925 [Capra hircus] 34869 [Rupicapra rupicapra] 37189 [Hippotragus niger] 303930 [Taurotragus derbianus] 66440 [Tragelaphus scriptus] 69296 [Tragelaphus buxtoni] 66444 [Oreotragus oreotragus] 69297 [Tragelaphus eurycerus] 907742 [Philantomba monticola] 9940 [Ovis aries] 37186 [Hippotragus equinus] 69298 [Tragelaphus spekii] 439325 [Giraf…
I_Bioinfo_2024_SpecieScan_main_SpecieScan_main_Africa_KAV487_B10.csv	3059.462	2131.101		1648.846			2853.405	1532.805	1105.573			2869.4	1427.758		1580.795			5.82e-16	9	119562 [Sylvicapra grimmia]
I_Bioinfo_2024_SpecieScan_main_SpecieScan_main_Africa_KAV490_B12.csv		2131.101		1648.861			2883.436		1105.585			2899.384	1427.771		1550.8			6.30e-12	7	9929 [Damaliscus lunatus] 59544 [Raphicerus campestris] 59523 [Antidorcas marsupialis] 9927 [Connochaetes taurinus] 59536 [Ourebia ourebi] 27591 [Nanger granti] 69308 [Eudorcas thomsonii] 9962 [Kobus ellipsiprymnus] 59517 [Alcelaphus buselaphus] 59552 [Pelea capreolus] 9897 [Aepyceros melampus] 66434 [Madoqua kirkii] 59530 [Kobus kob]
I_Bioinfo_2024_SpecieScan_main_SpecieScan_main_Africa_KAV491_G1.csv	3015.449								1105.605									5.00e-01	2	9785 [Loxodonta africana]
I_Bioinfo_2024_SpecieScan_main_SpecieScan_main_Africa_KAV503_G2.csv		2131.127					2883.423		1105.582			2899.369	1427.767		1580.849			3.09e-12	6	66442 [Neotragus moschatus] 9946 [Tragelaphus strepsiceros] 9925 [Capra hircus] 34869 [Rupicapra rupicapra] 37189 [Hippotragus niger] 303930 [Taurotragus derbianus] 66440 [Tragelaphus scriptus] 69296 [Tragelaphus buxtoni] 66444 [Oreotragus oreotragus] 69297 [Tragelaphus eurycerus] 907742 [Philantomba monticola] 9940 [Ovis aries] 37186 [Hippotragus equinus] 69298 [Tragelaphus spekii] 439325 [Giraf…
I_Bioinfo_2024_SpecieScan_main_SpecieScan_main_Africa_KAV511_G3.csv									1105.628				1427.794					5.00e-01	2	59523 [Antidorcas marsupialis] 9929 [Damaliscus lunatus] 9913 [Bos taurus] 9962 [Kobus ellipsiprymnus] 59517 [Alcelaphus buselaphus] 119562 [Sylvicapra grimmia] 907742 [Philantomba monticola] 60711 [Chlorocebus sabaeus] 163860 [Pudu] 59530 [Kobus kob] 439325 [Giraffa giraffa] 9946 [Tragelaphus strepsiceros] 59544 [Raphicerus campestris] 34869 [Rupicapra rupicapra] 37189 [Hippotragus niger] 66442 …
I_Bioinfo_2024_SpecieScan_main_SpecieScan_main_Africa_KAV514_D11.csv		2131.117		1648.861		2792.305	2853.405	1532.819				2869.4	1427.771		1580.809		3043.442	8.20e-16	9	119562 [Sylvicapra grimmia]
I_Bioinfo_2024_SpecieScan_main_SpecieScan_main_Africa_KAV518_A1.csv		2131.163					2853.484		1105.608						1580.875			2.50e-01	4	129222 [Leucocephalophus adersi] 9913 [Bos taurus] 9970 [Syncerus caffer] 119562 [Sylvicapra grimmia] 89462 [Bubalus bubalis]
I_Bioinfo_2024_SpecieScan_main_SpecieScan_main_Africa_KAV523_D12.csv		2131.117		1648.846	1150.604		2883.417	1532.819	1105.585			2899.421	1427.758		1550.787			9.83e-16	9	59552 [Pelea capreolus]
I_Bioinfo_2024_SpecieScan_main_SpecieScan_main_Africa_KAV524_E10.csv		2147.084		1648.804			2869.382		1105.573				1453.762					1.06e-07	5	9833 [Hippopotamus amphibius]
I_Bioinfo_2024_SpecieScan_main_SpecieScan_main_Africa_KAV533_G7.csv						2792.394	2883.385		1105.628									3.33e-01	3	59523 [Antidorcas marsupialis] 9929 [Damaliscus lunatus] 9962 [Kobus ellipsiprymnus] 59517 [Alcelaphus buselaphus] 907742 [Philantomba monticola] 163860 [Pudu] 59530 [Kobus kob] 439325 [Giraffa giraffa] 9946 [Tragelaphus strepsiceros] 59544 [Raphicerus campestris] 34869 [Rupicapra rupicapra] 37189 [Hippotragus niger] 66442 [Neotragus moschatus] 69308 [Eudorcas thomsonii] 66440 [Tragelaphus script…
I_Bioinfo_2024_SpecieScan_main_SpecieScan_main_Africa_KAV535_E12.csv				1648.861	1192.648		2853.349	1532.805					1427.758		1580.782			6.61e-09	6	119562 [Sylvicapra grimmia]
I_Bioinfo_2024_SpecieScan_main_SpecieScan_main_Africa_KAV536_G8.csv							2883.498	1532.807	1105.628			2899.482						2.50e-01	4	59523 [Antidorcas marsupialis] 59552 [Pelea capreolus]
I_Bioinfo_2024_SpecieScan_main_SpecieScan_main_Africa_KAV77_D15.csv		2131.154					2883.439		1105.63			2899.461	1427.789		1580.87			1.16e-12	6	66442 [Neotragus moschatus] 9946 [Tragelaphus strepsiceros] 9925 [Capra hircus] 34869 [Rupicapra rupicapra] 37189 [Hippotragus niger] 303930 [Taurotragus derbianus] 66440 [Tragelaphus scriptus] 69296 [Tragelaphus buxtoni] 66444 [Oreotragus oreotragus] 69297 [Tragelaphus eurycerus] 907742 [Philantomba monticola] 9940 [Ovis aries] 37186 [Hippotragus equinus] 69298 [Tragelaphus spekii] 439325 [Giraf…
I_Bioinfo_2024_SpecieScan_main_SpecieScan_main_Africa_KAV89_G21.csv		2131.033		1648.806				1532.764	1105.555			2869.309	1427.702		1580.804			1.79e-14	7	119562 [Sylvicapra grimmia]
