## Supplementary material for "PAMPA: a software for peptide markers and taxonomic identification for ZooMS samples in Archaeology and Paleontology": Supp. Data: Result files: table_africanbovids.tsv

Rank	Taxid	Taxon name	Marker	Mass
species	9557	Papio hamadryas	A1_508	1105.6
species	9557	Papio hamadryas	A2_978	1219.6
species	9557	Papio hamadryas	A2_978+16	1235.6
species	9557	Papio hamadryas	A2_484	1413.7
species	9557	Papio hamadryas	A2_502	1580.8
species	9557	Papio hamadryas	A2_292	1619.8
species	9557	Papio hamadryas	A2_793	2129.1
species	9557	Papio hamadryas	A2_454	2832.4
species	9557	Papio hamadryas	A1_586	2883.4
species	9557	Papio hamadryas	A1_586+16	2899.4
species	9557	Papio hamadryas	A2_757	2957.4
species	9557	Papio hamadryas	A2_757+16	2973.4
species	9593	Gorilla gorilla	A1_508	1105.6
species	9593	Gorilla gorilla	A2_978	1219.6
species	9593	Gorilla gorilla	A2_978+16	1235.6
species	9593	Gorilla gorilla	A2_484	1477.7
species	9593	Gorilla gorilla	A2_502	1580.8
species	9593	Gorilla gorilla	A2_292	1619.8
species	9593	Gorilla gorilla	A2_793	2105.1
species	9593	Gorilla gorilla	A2_454	2832.4
species	9593	Gorilla gorilla	A1_586	2869.4
species	9593	Gorilla gorilla	A1_586+16	2885.4
species	9593	Gorilla gorilla	A2_757	2957.4
species	9593	Gorilla gorilla	A2_757+16	2973.4
species	9597	Pan paniscus	A1_508	1105.6
species	9597	Pan paniscus	A2_978	1219.6
species	9597	Pan paniscus	A2_978+16	1235.6
species	9597	Pan paniscus	A2_484	1477.7
species	9597	Pan paniscus	A2_502	1580.8
species	9597	Pan paniscus	A2_292	1619.8
species	9597	Pan paniscus	A2_793	2115.1
species	9597	Pan paniscus	A2_454	2832.4
species	9597	Pan paniscus	A1_586	2869.4
species	9597	Pan paniscus	A1_586+16	2885.4
species	9597	Pan paniscus	A2_757	2957.4
species	9597	Pan paniscus	A2_757+16	2973.4
species	9598	Pan troglodytes	A1_508	1105.6
species	9598	Pan troglodytes	A2_978	1219.6
species	9598	Pan troglodytes	A2_978+16	1235.6
species	9598	Pan troglodytes	A2_484	1477.7
species	9598	Pan troglodytes	A2_502	1580.8
species	9598	Pan troglodytes	A2_292	1619.8
species	9598	Pan troglodytes	A2_793	2115.1
species	9598	Pan troglodytes	A2_454	2832.4
species	9598	Pan troglodytes	A1_586	2869.4
species	9598	Pan troglodytes	A1_586+16	2885.4
species	9598	Pan troglodytes	A2_757	2957.4
species	9598	Pan troglodytes	A2_757+16	2973.4
species	9606	Homo sapiens	A1_508	1105.6
species	9606	Homo sapiens	A2_978+16	1235.6
species	9606	Homo sapiens	A2_484	1477.7
species	9606	Homo sapiens	A2_502	1580.8
species	9606	Homo sapiens	A2_292	1619.8
species	9606	Homo sapiens	A2_793	2115.1
species	9606	Homo sapiens	A2_454	2832.4
species	9606	Homo sapiens	A1_586	2869.4
species	9606	Homo sapiens	A1_586+16	2885.4
species	9606	Homo sapiens	A2_757	2957.4
species	9606	Homo sapiens	A2_757+16	2973.4
subspecies	9615	Canis lupus familiaris	A1_508	1105.6
subspecies	9615	Canis lupus familiaris	A2_978	1210.6
subspecies	9615	Canis lupus familiaris	A2_978+16	1226.6
subspecies	9615	Canis lupus familiaris	A2_484	1453.7
subspecies	9615	Canis lupus familiaris	A2_502	1566.8
subspecies	9615	Canis lupus familiaris	A2_889	1576.8
subspecies	9615	Canis lupus familiaris	A2_292	1609.8
subspecies	9615	Canis lupus familiaris	A2_793	2131.1
subspecies	9615	Canis lupus familiaris	A2_454	2820.4
subspecies	9615	Canis lupus familiaris	A1_586	2853.4
subspecies	9615	Canis lupus familiaris	A1_586+16	2869.4
subspecies	9615	Canis lupus familiaris	A2_757	2983.4
subspecies	9615	Canis lupus familiaris	A2_757+16	2999.4
species	9685	Felis catus	A1_508	1105.6
species	9685	Felis catus	A2_978	1207.6
species	9685	Felis catus	A2_978+16	1223.6
species	9685	Felis catus	A2_484	1453.7
species	9685	Felis catus	A2_502	1566.8
species	9685	Felis catus	A2_292	1609.8
species	9685	Felis catus	A2_793	2163.1
species	9685	Felis catus	A2_454	2820.4
species	9685	Felis catus	A1_586	2853.4
species	9685	Felis catus	A1_586+16	2869.4
species	9685	Felis catus	A2_757	2983.4
species	9685	Felis catus	A2_757+16	2999.4
species	9785	Loxodonta africana	A1_508	1105.6
species	9785	Loxodonta africana	A2_978	1145.6
species	9785	Loxodonta africana	A2_978+16	1161.6
species	9785	Loxodonta africana	A2_484	1453.7
species	9785	Loxodonta africana	A2_292	1540.8
species	9785	Loxodonta africana	A2_889	1576.8
species	9785	Loxodonta africana	A2_502	1579.8
species	9785	Loxodonta africana	A2_793	2115.1
species	9785	Loxodonta africana	A2_454	2808.4
species	9785	Loxodonta africana	A1_586	2853.4
species	9785	Loxodonta africana	A1_586+16	2869.4
species	9785	Loxodonta africana	A2_757	2999.4
species	9785	Loxodonta africana	A2_757+16	3015.4
species	9793	Equus asinus	A1_508	1105.6
species	9793	Equus asinus	A2_978	1182.6
species	9793	Equus asinus	A2_978+16	1198.6
species	9793	Equus asinus	A2_484	1427.7
species	9793	Equus asinus	A2_502	1550.8
species	9793	Equus asinus	A2_292	1649.8
species	9793	Equus asinus	A2_793	2145.1
species	9793	Equus asinus	A2_454	2820.4
species	9793	Equus asinus	A1_586	2883.4
species	9793	Equus asinus	A1_586+16	2899.4
species	9793	Equus asinus	A2_757	2983.4
species	9793	Equus asinus	A2_757+16	2999.4
species	9796	Equus caballus	A1_508	1105.6
species	9796	Equus caballus	A2_978	1182.6
species	9796	Equus caballus	A2_978+16	1198.6
species	9796	Equus caballus	A2_484	1427.7
species	9796	Equus caballus	A2_502	1550.8
species	9796	Equus caballus	A2_292	1649.8
species	9796	Equus caballus	A2_793	2145.1
species	9796	Equus caballus	A2_454	2820.4
species	9796	Equus caballus	A1_586	2883.4
species	9796	Equus caballus	A1_586+16	2899.4
species	9796	Equus caballus	A2_757	2983.4
species	9796	Equus caballus	A2_757+16	2999.4
species	9805	Diceros bicornis	A1_508	1105.6
species	9805	Diceros bicornis	A2_978	1182.6
species	9805	Diceros bicornis	A2_978+16	1198.6
species	9805	Diceros bicornis	A2_484	1453.7
species	9805	Diceros bicornis	A2_502	1550.8
species	9805	Diceros bicornis	A2_793	2145.1
species	9805	Diceros bicornis	A2_454	2820.4
species	9805	Diceros bicornis	A1_586	2869.4
species	9805	Diceros bicornis	A1_586+16	2885.4
species	9805	Diceros bicornis	A2_757	2983.4
species	9805	Diceros bicornis	A2_757+16	2999.4
species	9807	Ceratotherium simum	A1_508	1105.6
species	9807	Ceratotherium simum	A2_978	1182.6
species	9807	Ceratotherium simum	A2_978+16	1198.6
species	9807	Ceratotherium simum	A2_484	1453.7
species	9807	Ceratotherium simum	A2_502	1550.8
species	9807	Ceratotherium simum	A2_292	1623.8
species	9807	Ceratotherium simum	A2_793	2145.1
species	9807	Ceratotherium simum	A2_454	2820.4
species	9807	Ceratotherium simum	A1_586	2869.4
species	9807	Ceratotherium simum	A1_586+16	2885.4
species	9807	Ceratotherium simum	A2_757	2983.4
species	9807	Ceratotherium simum	A2_757+16	2999.4
species	9823	Sus scrofa	A1_508	1105.6
species	9823	Sus scrofa	A2_978	1180.6
species	9823	Sus scrofa	A2_978+16	1196.6
species	9823	Sus scrofa	A2_484	1453.7
species	9823	Sus scrofa	A2_502	1550.8
species	9823	Sus scrofa	A2_292	1647.8
species	9823	Sus scrofa	A2_793	2131.1
species	9823	Sus scrofa	A2_454	2820.4
species	9823	Sus scrofa	A1_586	2883.4
species	9823	Sus scrofa	A1_586+16	2899.4
species	9823	Sus scrofa	A2_757	3017.4
species	9823	Sus scrofa	A2_757+16	3033.4
species	9833	Hippopotamus amphibius	A1_508	1105.6
species	9833	Hippopotamus amphibius	A2_978	1189.6
species	9833	Hippopotamus amphibius	A2_978+16	1205.6
species	9833	Hippopotamus amphibius	A2_484	1453.7
species	9833	Hippopotamus amphibius	A2_502	1580.8
species	9833	Hippopotamus amphibius	A2_292	1648.8
species	9833	Hippopotamus amphibius	A2_793	2147.1
species	9833	Hippopotamus amphibius	A2_454	2792.4
species	9833	Hippopotamus amphibius	A1_586	2869.4
species	9833	Hippopotamus amphibius	A1_586+16	2885.4
species	9833	Hippopotamus amphibius	A2_757	3017.4
species	9833	Hippopotamus amphibius	A2_757+16	3033.4
species	9897	Aepyceros melampus	A1_508	1105.6
species	9897	Aepyceros melampus	A2_978	1180.6
species	9897	Aepyceros melampus	A2_978+16	1196.6
species	9897	Aepyceros melampus	A2_484	1427.7
species	9897	Aepyceros melampus	A2_502	1550.8
species	9897	Aepyceros melampus	A2_292	1648.8
species	9897	Aepyceros melampus	A2_793	2131.1
species	9897	Aepyceros melampus	A2_454	2792.4
species	9897	Aepyceros melampus	A1_586	2883.4
species	9897	Aepyceros melampus	A1_586+16	2899.4
species	9897	Aepyceros melampus	A2_757	3017.4
species	9897	Aepyceros melampus	A2_757+16	3033.4
species	9899	Ammotragus lervia	A2_978+16	1196.6
species	9899	Ammotragus lervia	A2_484	1427.7
species	9899	Ammotragus lervia	A2_502	1580.8
species	9899	Ammotragus lervia	A2_793	2131.1
species	9899	Ammotragus lervia	A1_586	2883.4
species	9899	Ammotragus lervia	A2_757+16	3033.4
species	9913	Bos taurus	A1_508	1105.6
species	9913	Bos taurus	A2_978	1192.6
species	9913	Bos taurus	A2_978+16	1208.6
species	9913	Bos taurus	A2_484	1427.7
species	9913	Bos taurus	A2_889	1532.0
species	9913	Bos taurus	A2_502	1580.8
species	9913	Bos taurus	A2_292	1648.8
species	9913	Bos taurus	A2_793	2131.1
species	9913	Bos taurus	A2_454	2792.4
species	9913	Bos taurus	A1_586	2853.4
species	9913	Bos taurus	A1_586+16	2869.4
species	9913	Bos taurus	A2_757	3017.4
species	9913	Bos taurus	A2_757+16	3033.4
species	9925	Capra hircus	A1_508	1105.6
species	9925	Capra hircus	A2_978	1180.6
species	9925	Capra hircus	A2_978+16	1196.6
species	9925	Capra hircus	A2_484	1427.7
species	9925	Capra hircus	A2_502	1580.8
species	9925	Capra hircus	A2_292	1648.8
species	9925	Capra hircus	A2_793	2131.1
species	9925	Capra hircus	A2_454	2792.4
species	9925	Capra hircus	A1_586	2883.4
species	9925	Capra hircus	A1_586+16	2899.4
species	9925	Capra hircus	A2_757	3077.4
species	9925	Capra hircus	A2_757+16	3093.4
species	9927	Connochaetes taurinus	A1_508	1105.6
species	9927	Connochaetes taurinus	A2_978	1180.6
species	9927	Connochaetes taurinus	A2_978+16	1196.6
species	9927	Connochaetes taurinus	A2_484	1427.7
species	9927	Connochaetes taurinus	A2_502	1550.8
species	9927	Connochaetes taurinus	A2_889	1590.0
species	9927	Connochaetes taurinus	A2_292	1648.8
species	9927	Connochaetes taurinus	A2_793	2131.1
species	9927	Connochaetes taurinus	A2_454	2792.4
species	9927	Connochaetes taurinus	A1_586	2883.4
species	9927	Connochaetes taurinus	A1_586+16	2899.4
species	9927	Connochaetes taurinus	A2_757	3017.4
species	9927	Connochaetes taurinus	A2_757+16	3033.4
species	9929	Damaliscus lunatus	A1_508	1105.6
species	9929	Damaliscus lunatus	A2_978	1180.6
species	9929	Damaliscus lunatus	A2_978+16	1196.6
species	9929	Damaliscus lunatus	A2_484	1427.7
species	9929	Damaliscus lunatus	A2_502	1550.8
species	9929	Damaliscus lunatus	A2_889	1590.0
species	9929	Damaliscus lunatus	A2_292	1648.8
species	9929	Damaliscus lunatus	A2_793	2131.1
species	9929	Damaliscus lunatus	A2_454	2792.4
species	9929	Damaliscus lunatus	A1_586	2883.4
species	9929	Damaliscus lunatus	A1_586+16	2899.4
species	9929	Damaliscus lunatus	A2_757	3017.4
species	9929	Damaliscus lunatus	A2_757+16	3033.4
species	9940	Ovis aries	A1_508	1105.6
species	9940	Ovis aries	A2_978	1180.6
species	9940	Ovis aries	A2_978+16	1196.6
species	9940	Ovis aries	A2_484	1427.7
species	9940	Ovis aries	A2_502	1580.8
species	9940	Ovis aries	A2_292	1648.8
species	9940	Ovis aries	A2_793	2131.1
species	9940	Ovis aries	A2_454	2792.4
species	9940	Ovis aries	A1_586	2883.4
species	9940	Ovis aries	A1_586+16	2899.4
species	9940	Ovis aries	A2_757	3017.4
species	9940	Ovis aries	A2_757+16	3033.4
species	9946	Tragelaphus strepsiceros	A1_508	1105.6
species	9946	Tragelaphus strepsiceros	A2_978	1192.6
species	9946	Tragelaphus strepsiceros	A2_978+16	1208.6
species	9946	Tragelaphus strepsiceros	A2_484	1427.7
species	9946	Tragelaphus strepsiceros	A2_889	1532.0
species	9946	Tragelaphus strepsiceros	A2_502	1580.8
species	9946	Tragelaphus strepsiceros	A2_292	1648.8
species	9946	Tragelaphus strepsiceros	A2_793	2131.1
species	9946	Tragelaphus strepsiceros	A2_454	2792.4
species	9946	Tragelaphus strepsiceros	A1_586	2883.4
species	9946	Tragelaphus strepsiceros	A1_586+16	2899.4
species	9946	Tragelaphus strepsiceros	A2_757	3043.4
species	9946	Tragelaphus strepsiceros	A2_757+16	3059.4
species	9962	Kobus ellipsiprymnus	A1_508	1105.6
species	9962	Kobus ellipsiprymnus	A2_978	1150.6
species	9962	Kobus ellipsiprymnus	A2_978+16	1166.6
species	9962	Kobus ellipsiprymnus	A2_484	1427.7
species	9962	Kobus ellipsiprymnus	A2_889	1532.0
species	9962	Kobus ellipsiprymnus	A2_502	1550.8
species	9962	Kobus ellipsiprymnus	A2_292	1648.8
species	9962	Kobus ellipsiprymnus	A2_793	2131.1
species	9962	Kobus ellipsiprymnus	A2_454	2792.4
species	9962	Kobus ellipsiprymnus	A1_586	2883.4
species	9962	Kobus ellipsiprymnus	A1_586+16	2899.4
species	9962	Kobus ellipsiprymnus	A2_757	3017.4
species	9962	Kobus ellipsiprymnus	A2_757+16	3033.4
species	9970	Syncerus caffer	A1_508	1105.6
species	9970	Syncerus caffer	A2_978	1192.6
species	9970	Syncerus caffer	A2_978+16	1208.6
species	9970	Syncerus caffer	A2_484	1455.7
species	9970	Syncerus caffer	A2_889	1532.0
species	9970	Syncerus caffer	A2_502	1580.8
species	9970	Syncerus caffer	A2_292	1648.8
species	9970	Syncerus caffer	A2_793	2131.1
species	9970	Syncerus caffer	A2_454	2792.4
species	9970	Syncerus caffer	A1_586	2853.4
species	9970	Syncerus caffer	A1_586+16	2869.4
species	9970	Syncerus caffer	A2_757	3059.4
species	9970	Syncerus caffer	A2_757+16	3075.4
genus	9980	Lepus	A1_508	1105.6
genus	9980	Lepus	A2_978+16	1221.6
genus	9980	Lepus	A2_604	1235.6
genus	9980	Lepus	A2_484	1453.7
genus	9980	Lepus	A2_502	1566.8
genus	9980	Lepus	A2_502	1592.8
genus	9980	Lepus	A2_793	2129.1
genus	9980	Lepus	A1_586	2883.4
genus	9980	Lepus	A1_586+16	2899.4
genus	9980	Lepus	A2_757	2957.4
genus	9980	Lepus	A2_757+16	2973.4
species	9986	Oryctolagus cuniculus	A1_508	1105.6
species	9986	Oryctolagus cuniculus	A2_978+16	1221.6
species	9986	Oryctolagus cuniculus	A2_604	1235.6
species	9986	Oryctolagus cuniculus	A2_484	1453.7
species	9986	Oryctolagus cuniculus	A2_502	1566.8
species	9986	Oryctolagus cuniculus	A2_502	1592.8
species	9986	Oryctolagus cuniculus	A2_793	2129.1
species	9986	Oryctolagus cuniculus	A2_454	2808.0
species	9986	Oryctolagus cuniculus	A2_454	2836.0
species	9986	Oryctolagus cuniculus	A1_586	2883.4
species	9986	Oryctolagus cuniculus	A1_586+16	2899.4
species	9986	Oryctolagus cuniculus	A2_757	2957.4
species	9986	Oryctolagus cuniculus	A2_757+16	2973.4
species	10090	Mus musculus	A1_508	1105.6
species	10090	Mus musculus	A2_978	1178.6
species	10090	Mus musculus	A2_978+16	1194.6
species	10090	Mus musculus	A1_238	1332.6
species	10090	Mus musculus	A1_688	1443.7
species	10090	Mus musculus	A1_309	1451.7
species	10090	Mus musculus	A2_484	1453.7
species	10090	Mus musculus	A1_220	1586.7
species	10090	Mus musculus	A2_502	1592.8
species	10090	Mus musculus	A2_793	2159.1
species	10090	Mus musculus	A1_934	2695.4
species	10090	Mus musculus	A2_454	2866.4
species	10090	Mus musculus	A1_586	2895.4
species	10090	Mus musculus	A1_586+16	2911.4
species	10090	Mus musculus	A2_757	2931.4
species	10090	Mus musculus	A2_757+16	2947.4
species	10090	Mus musculus	A2_10	3013.5
species	10116	Rattus norvegicus	A1_508	1105.6
species	10116	Rattus norvegicus	A2_978	1187.6
species	10116	Rattus norvegicus	A2_978+16	1203.6
species	10116	Rattus norvegicus	A1_238	1306.6
species	10116	Rattus norvegicus	A1_688	1443.7
species	10116	Rattus norvegicus	A1_309	1451.7
species	10116	Rattus norvegicus	A2_484	1453.7
species	10116	Rattus norvegicus	A1_220	1586.7
species	10116	Rattus norvegicus	A2_502	1592.8
species	10116	Rattus norvegicus	A2_793	2143.1
species	10116	Rattus norvegicus	A1_934	2695.4
species	10116	Rattus norvegicus	A2_454	2808.4
species	10116	Rattus norvegicus	A1_586	2883.4
species	10116	Rattus norvegicus	A1_586+16	2899.4
species	10116	Rattus norvegicus	A2_757	2987.4
species	10116	Rattus norvegicus	A2_757+16	3003.4
species	10117	Rattus rattus	A1_508	1105.6
species	10117	Rattus rattus	A2_978	1187.6
species	10117	Rattus rattus	A2_978+16	1203.6
species	10117	Rattus rattus	A1_238	1306.6
species	10117	Rattus rattus	A1_688	1443.7
species	10117	Rattus rattus	A1_309	1451.7
species	10117	Rattus rattus	A2_484	1453.7
species	10117	Rattus rattus	A1_220	1586.7
species	10117	Rattus rattus	A2_502	1592.8
species	10117	Rattus rattus	A2_793	2143.1
species	10117	Rattus rattus	A1_934	2695.4
species	10117	Rattus rattus	A2_454	2808.4
species	10117	Rattus rattus	A1_586	2883.4
species	10117	Rattus rattus	A1_586+16	2899.4
species	10117	Rattus rattus	A2_757	2957.4
species	10117	Rattus rattus	A2_10	3003.5
species	27591	Nanger granti	A1_508	1105.6
species	27591	Nanger granti	A2_978	1180.6
species	27591	Nanger granti	A2_978+16	1196.6
species	27591	Nanger granti	A2_484	1427.7
species	27591	Nanger granti	A2_889	1532.0
species	27591	Nanger granti	A2_502	1550.8
species	27591	Nanger granti	A2_292	1648.8
species	27591	Nanger granti	A2_793	2131.1
species	27591	Nanger granti	A2_454	2792.4
species	27591	Nanger granti	A1_586	2883.4
species	27591	Nanger granti	A1_586+16	2899.4
species	27591	Nanger granti	A2_757	3017.4
species	27591	Nanger granti	A2_757+16	3033.4
species	34869	Rupicapra rupicapra	A1_508	1105.6
species	34869	Rupicapra rupicapra	A2_978	1180.6
species	34869	Rupicapra rupicapra	A2_978+16	1196.6
species	34869	Rupicapra rupicapra	A2_484	1427.7
species	34869	Rupicapra rupicapra	A2_502	1580.8
species	34869	Rupicapra rupicapra	A2_292	1648.8
species	34869	Rupicapra rupicapra	A2_793	2131.1
species	34869	Rupicapra rupicapra	A2_454	2792.4
species	34869	Rupicapra rupicapra	A1_586	2883.4
species	34869	Rupicapra rupicapra	A1_586+16	2899.4
species	34869	Rupicapra rupicapra	A2_757	3017.4
species	34869	Rupicapra rupicapra	A2_757+16	3033.4
species	37186	Hippotragus equinus	A1_508	1105.6
species	37186	Hippotragus equinus	A2_978	1180.6
species	37186	Hippotragus equinus	A2_978+16	1196.6
species	37186	Hippotragus equinus	A2_484	1427.7
species	37186	Hippotragus equinus	A2_502	1580.8
species	37186	Hippotragus equinus	A2_889	1588.0
species	37186	Hippotragus equinus	A2_292	1648.8
species	37186	Hippotragus equinus	A2_793	2131.1
species	37186	Hippotragus equinus	A2_454	2792.4
species	37186	Hippotragus equinus	A1_586	2883.4
species	37186	Hippotragus equinus	A1_586+16	2899.4
species	37186	Hippotragus equinus	A2_757	3043.4
species	37186	Hippotragus equinus	A2_757+16	3059.4
species	37189	Hippotragus niger	A1_508	1105.6
species	37189	Hippotragus niger	A2_978	1180.6
species	37189	Hippotragus niger	A2_978+16	1196.6
species	37189	Hippotragus niger	A2_484	1427.7
species	37189	Hippotragus niger	A2_502	1580.8
species	37189	Hippotragus niger	A2_889	1588.0
species	37189	Hippotragus niger	A2_292	1648.8
species	37189	Hippotragus niger	A2_793	2131.1
species	37189	Hippotragus niger	A2_454	2792.4
species	37189	Hippotragus niger	A1_586	2883.4
species	37189	Hippotragus niger	A1_586+16	2899.4
species	37189	Hippotragus niger	A2_757	3043.4
species	37189	Hippotragus niger	A2_757+16	3059.4
species	56798	Hexaprotodon liberiensis	A2_978	1189.6
species	56798	Hexaprotodon liberiensis	A2_978+16	1205.6
species	56798	Hexaprotodon liberiensis	A2_484	1453.7
species	56798	Hexaprotodon liberiensis	A2_502	1581.8
species	56798	Hexaprotodon liberiensis	A2_793	2147.1
species	56798	Hexaprotodon liberiensis	A1_586	2869.4
species	56798	Hexaprotodon liberiensis	A1_586+16	2885.4
species	56798	Hexaprotodon liberiensis	A2_757	3017.4
species	56798	Hexaprotodon liberiensis	A2_757+16	3033.4
species	59479	Rhinolophus ferrumequinum	A2_244	1267.7
species	59479	Rhinolophus ferrumequinum	A2_978	1291.7
species	59479	Rhinolophus ferrumequinum	A2_292	1503.8
species	59479	Rhinolophus ferrumequinum	A2_502	1594.8
species	59479	Rhinolophus ferrumequinum	A2_889	1620.8
species	59479	Rhinolophus ferrumequinum	A2_793	2163.1
species	59479	Rhinolophus ferrumequinum	A2_757	2999.4
species	59517	Alcelaphus buselaphus	A1_508	1105.6
species	59517	Alcelaphus buselaphus	A2_978	1180.6
species	59517	Alcelaphus buselaphus	A2_978+16	1196.6
species	59517	Alcelaphus buselaphus	A2_484	1427.7
species	59517	Alcelaphus buselaphus	A2_502	1550.8
species	59517	Alcelaphus buselaphus	A2_889	1590.0
species	59517	Alcelaphus buselaphus	A2_292	1648.8
species	59517	Alcelaphus buselaphus	A2_793	2131.1
species	59517	Alcelaphus buselaphus	A2_454	2792.4
species	59517	Alcelaphus buselaphus	A1_586	2883.4
species	59517	Alcelaphus buselaphus	A1_586+16	2899.4
species	59517	Alcelaphus buselaphus	A2_757	3017.4
species	59517	Alcelaphus buselaphus	A2_757+16	3033.4
species	59523	Antidorcas marsupialis	A1_508	1105.6
species	59523	Antidorcas marsupialis	A2_978	1180.6
species	59523	Antidorcas marsupialis	A2_978+16	1196.6
species	59523	Antidorcas marsupialis	A2_484	1427.7
species	59523	Antidorcas marsupialis	A2_889	1532.8
species	59523	Antidorcas marsupialis	A2_502	1550.8
species	59523	Antidorcas marsupialis	A2_292	1648.8
species	59523	Antidorcas marsupialis	A2_793	2131.1
species	59523	Antidorcas marsupialis	A2_454	2792.4
species	59523	Antidorcas marsupialis	A1_586	2883.4
species	59523	Antidorcas marsupialis	A1_586+16	2899.4
species	59523	Antidorcas marsupialis	A2_757	3017.4
species	59523	Antidorcas marsupialis	A2_757+16	3033.4
species	59530	Kobus kob	A1_508	1105.6
species	59530	Kobus kob	A2_978	1150.6
species	59530	Kobus kob	A2_978+16	1166.6
species	59530	Kobus kob	A2_484	1427.7
species	59530	Kobus kob	A2_889	1532.0
species	59530	Kobus kob	A2_502	1550.8
species	59530	Kobus kob	A2_292	1648.8
species	59530	Kobus kob	A2_793	2131.1
species	59530	Kobus kob	A2_454	2792.4
species	59530	Kobus kob	A1_586	2883.4
species	59530	Kobus kob	A1_586+16	2899.4
species	59530	Kobus kob	A2_757	3017.4
species	59530	Kobus kob	A2_757+16	3033.4
species	59536	Ourebia ourebi	A1_508	1105.6
species	59536	Ourebia ourebi	A2_978	1180.6
species	59536	Ourebia ourebi	A2_978+16	1196.6
species	59536	Ourebia ourebi	A2_484	1427.7
species	59536	Ourebia ourebi	A2_889	1532.0
species	59536	Ourebia ourebi	A2_502	1550.8
species	59536	Ourebia ourebi	A2_292	1648.8
species	59536	Ourebia ourebi	A2_793	2131.1
species	59536	Ourebia ourebi	A2_454	2792.4
species	59536	Ourebia ourebi	A1_586	2883.4
species	59536	Ourebia ourebi	A1_586+16	2899.4
species	59536	Ourebia ourebi	A2_757	3017.4
species	59536	Ourebia ourebi	A2_757+16	3033.4
species	59544	Raphicerus campestris	A1_508	1105.6
species	59544	Raphicerus campestris	A2_978	1180.6
species	59544	Raphicerus campestris	A2_978+16	1196.6
species	59544	Raphicerus campestris	A2_484	1427.7
species	59544	Raphicerus campestris	A2_502	1550.8
species	59544	Raphicerus campestris	A2_292	1648.8
species	59544	Raphicerus campestris	A2_793	2131.1
species	59544	Raphicerus campestris	A2_454	2792.4
species	59544	Raphicerus campestris	A1_586	2883.4
species	59544	Raphicerus campestris	A1_586+16	2899.4
species	59544	Raphicerus campestris	A2_757	3017.4
species	59544	Raphicerus campestris	A2_757+16	3033.4
species	59552	Pelea capreolus	A1_508	1105.6
species	59552	Pelea capreolus	A2_978	1150.6
species	59552	Pelea capreolus	A2_978+16	1166.6
species	59552	Pelea capreolus	A2_484	1427.7
species	59552	Pelea capreolus	A2_889	1532.8
species	59552	Pelea capreolus	A2_502	1550.8
species	59552	Pelea capreolus	A2_292	1648.8
species	59552	Pelea capreolus	A2_793	2131.1
species	59552	Pelea capreolus	A2_454	2792.4
species	59552	Pelea capreolus	A1_586	2883.4
species	59552	Pelea capreolus	A1_586+16	2899.4
species	59552	Pelea capreolus	A2_757	3017.4
species	59552	Pelea capreolus	A2_757+16	3033.4
species	60711	Chlorocebus sabaeus	A1_508	1105.6
species	60711	Chlorocebus sabaeus	A2_978	1219.6
species	60711	Chlorocebus sabaeus	A2_978+16	1235.6
species	60711	Chlorocebus sabaeus	A2_484	1427.7
species	60711	Chlorocebus sabaeus	A2_502	1580.8
species	60711	Chlorocebus sabaeus	A2_292	1619.8
species	60711	Chlorocebus sabaeus	A2_793	2115.1
species	60711	Chlorocebus sabaeus	A2_454	2832.4
species	60711	Chlorocebus sabaeus	A1_586	2883.4
species	60711	Chlorocebus sabaeus	A1_586+16	2899.4
species	60711	Chlorocebus sabaeus	A2_757	2957.4
species	60711	Chlorocebus sabaeus	A2_757+16	2973.4
species	66434	Madoqua kirkii	A1_508	1105.6
species	66434	Madoqua kirkii	A2_978	1166.6
species	66434	Madoqua kirkii	A2_978+16	1182.6
species	66434	Madoqua kirkii	A2_484	1427.7
species	66434	Madoqua kirkii	A2_889	1532.0
species	66434	Madoqua kirkii	A2_502	1550.8
species	66434	Madoqua kirkii	A2_292	1648.8
species	66434	Madoqua kirkii	A2_793	2131.1
species	66434	Madoqua kirkii	A2_454	2792.4
species	66434	Madoqua kirkii	A1_586	2883.4
species	66434	Madoqua kirkii	A1_586+16	2899.4
species	66434	Madoqua kirkii	A2_757	3017.4
species	66434	Madoqua kirkii	A2_757+16	3033.4
species	66440	Tragelaphus scriptus	A1_508	1105.6
species	66440	Tragelaphus scriptus	A2_978	1192.6
species	66440	Tragelaphus scriptus	A2_978+16	1208.6
species	66440	Tragelaphus scriptus	A2_484	1427.7
species	66440	Tragelaphus scriptus	A2_889	1532.0
species	66440	Tragelaphus scriptus	A2_502	1580.8
species	66440	Tragelaphus scriptus	A2_292	1648.8
species	66440	Tragelaphus scriptus	A2_793	2131.1
species	66440	Tragelaphus scriptus	A2_454	2792.4
species	66440	Tragelaphus scriptus	A1_586	2883.4
species	66440	Tragelaphus scriptus	A1_586+16	2899.4
species	66440	Tragelaphus scriptus	A2_757	3043.4
species	66440	Tragelaphus scriptus	A2_757+16	3059.4
species	66442	Neotragus moschatus	A1_508	1105.6
species	66442	Neotragus moschatus	A2_978	1180.6
species	66442	Neotragus moschatus	A2_978+16	1196.6
species	66442	Neotragus moschatus	A2_484	1427.7
species	66442	Neotragus moschatus	A2_889	1532.0
species	66442	Neotragus moschatus	A2_502	1580.8
species	66442	Neotragus moschatus	A2_292	1648.8
species	66442	Neotragus moschatus	A2_793	2131.1
species	66442	Neotragus moschatus	A2_454	2792.4
species	66442	Neotragus moschatus	A1_586	2883.4
species	66442	Neotragus moschatus	A1_586+16	2899.4
species	66442	Neotragus moschatus	A2_757	3017.4
species	66442	Neotragus moschatus	A2_757+16	3033.4
species	66444	Oreotragus oreotragus	A1_508	1105.6
species	66444	Oreotragus oreotragus	A2_978	1192.6
species	66444	Oreotragus oreotragus	A2_978+16	1208.6
species	66444	Oreotragus oreotragus	A2_484	1427.7
species	66444	Oreotragus oreotragus	A2_889	1532.0
species	66444	Oreotragus oreotragus	A2_502	1580.8
species	66444	Oreotragus oreotragus	A2_292	1648.8
species	66444	Oreotragus oreotragus	A2_793	2131.1
species	66444	Oreotragus oreotragus	A2_454	2792.4
species	66444	Oreotragus oreotragus	A1_586	2883.4
species	66444	Oreotragus oreotragus	A1_586+16	2899.4
species	66444	Oreotragus oreotragus	A2_757	3017.4
species	66444	Oreotragus oreotragus	A2_757+16	3033.4
species	69296	Tragelaphus buxtoni	A1_508	1105.6
species	69296	Tragelaphus buxtoni	A2_978	1192.6
species	69296	Tragelaphus buxtoni	A2_978+16	1208.6
species	69296	Tragelaphus buxtoni	A2_484	1427.7
species	69296	Tragelaphus buxtoni	A2_502	1580.8
species	69296	Tragelaphus buxtoni	A2_292	1648.8
species	69296	Tragelaphus buxtoni	A2_793	2131.1
species	69296	Tragelaphus buxtoni	A2_454	2792.4
species	69296	Tragelaphus buxtoni	A1_586	2883.4
species	69296	Tragelaphus buxtoni	A1_586+16	2899.4
species	69296	Tragelaphus buxtoni	A2_757	3043.4
species	69296	Tragelaphus buxtoni	A2_757+16	3059.4
species	69297	Tragelaphus eurycerus	A1_508	1105.6
species	69297	Tragelaphus eurycerus	A2_978	1192.6
species	69297	Tragelaphus eurycerus	A2_978+16	1208.6
species	69297	Tragelaphus eurycerus	A2_484	1427.7
species	69297	Tragelaphus eurycerus	A2_502	1580.8
species	69297	Tragelaphus eurycerus	A2_292	1648.8
species	69297	Tragelaphus eurycerus	A2_793	2131.1
species	69297	Tragelaphus eurycerus	A2_454	2792.4
species	69297	Tragelaphus eurycerus	A1_586	2883.4
species	69297	Tragelaphus eurycerus	A1_586+16	2899.4
species	69297	Tragelaphus eurycerus	A2_757	3043.4
species	69297	Tragelaphus eurycerus	A2_757+16	3059.4
species	69298	Tragelaphus spekii	A1_508	1105.6
species	69298	Tragelaphus spekii	A2_978	1192.6
species	69298	Tragelaphus spekii	A2_978+16	1208.6
species	69298	Tragelaphus spekii	A2_484	1427.7
species	69298	Tragelaphus spekii	A2_889	1532.0
species	69298	Tragelaphus spekii	A2_502	1580.8
species	69298	Tragelaphus spekii	A2_292	1648.8
species	69298	Tragelaphus spekii	A2_793	2131.1
species	69298	Tragelaphus spekii	A2_454	2792.4
species	69298	Tragelaphus spekii	A1_586	2883.4
species	69298	Tragelaphus spekii	A1_586+16	2899.4
species	69298	Tragelaphus spekii	A2_757	3043.4
species	69298	Tragelaphus spekii	A2_757+16	3059.4
species	69308	Eudorcas thomsonii	A1_508	1105.6
species	69308	Eudorcas thomsonii	A2_978	1180.6
species	69308	Eudorcas thomsonii	A2_978+16	1196.6
species	69308	Eudorcas thomsonii	A2_484	1427.7
species	69308	Eudorcas thomsonii	A2_889	1532.0
species	69308	Eudorcas thomsonii	A2_502	1550.8
species	69308	Eudorcas thomsonii	A2_292	1648.8
species	69308	Eudorcas thomsonii	A2_793	2131.1
species	69308	Eudorcas thomsonii	A2_454	2792.4
species	69308	Eudorcas thomsonii	A1_586	2883.4
species	69308	Eudorcas thomsonii	A1_586+16	2899.4
species	69308	Eudorcas thomsonii	A2_757	3017.4
species	69308	Eudorcas thomsonii	A2_757+16	3033.4
species	77218	Rhinolophus hipposideros	A2_978	1253.7
species	77218	Rhinolophus hipposideros	A2_244	1267.7
species	77218	Rhinolophus hipposideros	A2_292	1503.8
species	77218	Rhinolophus hipposideros	A2_502	1594.8
species	77218	Rhinolophus hipposideros	A2_889	1620.8
species	77218	Rhinolophus hipposideros	A2_793	2163.1
species	77218	Rhinolophus hipposideros	A2_757	2999.4
species	89462	Bubalus bubalis	A1_508	1105.6
species	89462	Bubalus bubalis	A2_978	1192.6
species	89462	Bubalus bubalis	A2_978+16	1208.6
species	89462	Bubalus bubalis	A2_484	1455.7
species	89462	Bubalus bubalis	A2_502	1580.8
species	89462	Bubalus bubalis	A2_292	1648.8
species	89462	Bubalus bubalis	A2_793	2131.1
species	89462	Bubalus bubalis	A2_454	2792.4
species	89462	Bubalus bubalis	A1_586	2853.4
species	89462	Bubalus bubalis	A1_586+16	2869.4
species	89462	Bubalus bubalis	A2_757	3059.4
species	89462	Bubalus bubalis	A2_757+16	3075.4
species	119562	Sylvicapra grimmia	A1_508	1105.6
species	119562	Sylvicapra grimmia	A2_978	1192.6
species	119562	Sylvicapra grimmia	A2_978+16	1208.6
species	119562	Sylvicapra grimmia	A2_484	1427.7
species	119562	Sylvicapra grimmia	A2_889	1532.8
species	119562	Sylvicapra grimmia	A2_502	1580.8
species	119562	Sylvicapra grimmia	A2_292	1648.8
species	119562	Sylvicapra grimmia	A2_793	2131.1
species	119562	Sylvicapra grimmia	A2_454	2792.4
species	119562	Sylvicapra grimmia	A1_586	2853.4
species	119562	Sylvicapra grimmia	A1_586+16	2869.4
species	119562	Sylvicapra grimmia	A2_757	3043.4
species	119562	Sylvicapra grimmia	A2_757+16	3059.4
species	129222	Leucocephalophus adersi	A1_508	1105.6
species	129222	Leucocephalophus adersi	A2_978	1192.6
species	129222	Leucocephalophus adersi	A2_978+16	1208.6
species	129222	Leucocephalophus adersi	A2_484	1427.7
species	129222	Leucocephalophus adersi	A2_889	1574.0
species	129222	Leucocephalophus adersi	A2_502	1580.8
species	129222	Leucocephalophus adersi	A2_292	1648.8
species	129222	Leucocephalophus adersi	A2_793	2131.1
species	129222	Leucocephalophus adersi	A2_454	2792.4
species	129222	Leucocephalophus adersi	A1_586	2853.4
species	129222	Leucocephalophus adersi	A1_586+16	2869.4
species	129222	Leucocephalophus adersi	A2_757	3043.4
species	129222	Leucocephalophus adersi	A2_757+16	3059.4
genus	163860	Pudu	A1_508	1105.6
genus	163860	Pudu	A2_978	1180.6
genus	163860	Pudu	A2_978+16	1196.6
genus	163860	Pudu	A2_484	1427.7
genus	163860	Pudu	A2_502	1593.8
genus	163860	Pudu	A2_292	1648.8
genus	163860	Pudu	A2_793	2131.1
genus	163860	Pudu	A2_454	2792.4
genus	163860	Pudu	A1_586	2883.4
genus	163860	Pudu	A1_586+16	2899.4
species	303930	Taurotragus derbianus	A1_508	1105.6
species	303930	Taurotragus derbianus	A2_978	1192.6
species	303930	Taurotragus derbianus	A2_978+16	1208.6
species	303930	Taurotragus derbianus	A2_484	1427.7
species	303930	Taurotragus derbianus	A2_502	1580.8
species	303930	Taurotragus derbianus	A2_292	1648.8
species	303930	Taurotragus derbianus	A2_793	2131.1
species	303930	Taurotragus derbianus	A2_454	2792.4
species	303930	Taurotragus derbianus	A1_586	2883.4
species	303930	Taurotragus derbianus	A1_586+16	2899.4
species	303930	Taurotragus derbianus	A2_757	3043.4
species	303930	Taurotragus derbianus	A2_757+16	3059.4
species	439325	Giraffa giraffa	A1_508	1105.6
species	439325	Giraffa giraffa	A2_484	1427.7
species	439325	Giraffa giraffa	A2_502	1580.8
species	439325	Giraffa giraffa	A2_292	1648.8
species	439325	Giraffa giraffa	A2_793	2131.1
species	439325	Giraffa giraffa	A2_454	2792.4
species	439325	Giraffa giraffa	A1_586	2883.4
species	439325	Giraffa giraffa	A1_586+16	2899.4
species	907742	Philantomba monticola	A1_508	1105.6
species	907742	Philantomba monticola	A2_978	1192.6
species	907742	Philantomba monticola	A2_978+16	1208.6
species	907742	Philantomba monticola	A2_484	1427.7
species	907742	Philantomba monticola	A2_502	1580.8
species	907742	Philantomba monticola	A2_292	1648.8
species	907742	Philantomba monticola	A2_793	2131.1
species	907742	Philantomba monticola	A2_454	2792.4
species	907742	Philantomba monticola	A1_586	2883.4
species	907742	Philantomba monticola	A1_586+16	2899.4
species	907742	Philantomba monticola	A2_757	3043.4
species	907742	Philantomba monticola	A2_757+16	3059.4
