## Supplementary material for "PAMPA: a software for peptide markers and taxonomic identification for ZooMS samples in Archaeology and Paleontology": Supp. Data: Result files: annotation_caours.tsv

Spectrum	PAMPA assignment	Reference	Source
Ca1.d.csv	34878 [Cervinae]	Cervus / Dama	morpho
Ca10.d.csv	34878 [Cervinae]	Cervus / Dama	zooms
Ca100.d.csv	77932 [Diceros bicornis minor]	Rhino	morpho
Ca101.d.csv	27592 [Bovinae]	Bos	zooms
Ca102.d.csv	27592 [Bovinae]	Bos	morpho
Ca11.d.csv	51338 [Castor canadensis]	Castor	morpho
Ca12.d.csv	No assignment	failed	failed
Ca13.d.csv	77932 [Diceros bicornis minor]	Rhino	morpho
Ca14.d.csv	77932 [Diceros bicornis minor]	Rhino	morpho
Ca15.d.csv	27592 [Bovinae]	Bos	zooms
Ca16.d.csv	27592 [Bovinae]	Bos	zooms
Ca17.d.csv	27592 [Bovinae]	Bos	zooms
Ca18.d.csv	34878 [Cervinae]	Cervus / Dama	morpho
Ca19.d.csv	34878 [Cervinae]	Cervus / Dama	Zooms
Ca2-1.d.csv	27592 [Bovinae]	Bos	morpho
Ca2-2.d.csv	27592 [Bovinae]	Bos	morpho
Ca20.d.csv	34878 [Cervinae]	Cervus / Dama	Zooms
Ca21.d.csv	34878 [Cervinae]	Cervus / Dama	Zooms
Ca22.d.csv	34878 [Cervinae]	Cervus / Dama	Zooms
Ca23.d.csv	34878 [Cervinae]	Cervus / Dama	Zooms
Ca24.d.csv	34878 [Cervinae]	Cervus / Dama	Zooms
Ca25.d.csv	27592 [Bovinae]	Bos	Zooms
Ca26.d.csv	34878 [Cervinae]	Cervus / Dama	Zooms
Ca27.d.csv	34878 [Cervinae]	Cervus / Dama	Zooms
Ca28.d.csv	34878 [Cervinae]	Cervus / Dama	Zooms
Ca29.d.csv	34878 [Cervinae]	Cervus / Dama	Zooms
Ca3.d.csv	No assignment	Rodent	Morpho
Ca30.d.csv	No assignment	failed	Failed
Ca31.d.csv	34878 [Cervinae]	Cervus / Dama	Zooms
Ca32.d.csv	51338 [Castor canadensis]	Castor	Zooms
Ca33.d.csv	34878 [Cervinae]	Cervus / Dama	Zooms
Ca34.d.csv	34878 [Cervinae]	Cervus / Dama	Zooms
Ca35.d.csv	27592 [Bovinae]	Bos	Zooms
Ca36.d.csv	27592 [Bovinae]	Bos	Zooms
Ca37.d.csv	34878 [Cervinae]	Cervus / Dama	Morpho
Ca38.d.csv	35500 [Pecora]	failed	failed
Ca39.d.csv	27592 [Bovinae]	Bos	Zooms
Ca4.d.csv	No assignment	bird	Morpho
Ca40.d.csv	34878 [Cervinae]	Cervus / Dama	Zooms
Ca41.d.csv	34878 [Cervinae]	Cervus / Dama	Zooms
Ca42.d.csv	34878 [Cervinae]	Cervus / Dama	Morpho
Ca43.d.csv	34878 [Cervinae]	Cervus / Dama	Zooms
Ca44.d.csv	34878 [Cervinae]	Cervus / Dama	Morpho
Ca45.d.csv	51338 [Castor canadensis]	Castor	Zooms
Ca46.d.csv	34878 [Cervinae]	Cervus / Dama	Morpho
Ca47.d.csv	27592 [Bovinae]	Bos	Zooms
Ca48.d.csv	27592 [Bovinae]	Bos	Zooms
Ca49.d.csv	34878 [Cervinae]	Cervus / Dama	Zooms
Ca5.d.csv	34878 [Cervinae]	Cervus / Dama	Morpho
Ca50.d.csv	34878 [Cervinae]	Cervus / Dama	Zooms
Ca51.d.csv	34878 [Cervinae]	Cervus / Dama	Morpho
Ca52.d.csv	34878 [Cervinae]	Cervus / Dama	Morpho
Ca53.d.csv	34878 [Cervinae]	failed	failed
Ca54.d.csv	34878 [Cervinae]	Cervus / Dama	Zooms
Ca55.d.csv	No assignment	failed	failed
Ca56.d.csv	34878 [Cervinae]	Cervus / Dama	Morpho
Ca57.d.csv	34878 [Cervinae]	Cervus / Dama	Morpho
Ca58.d.csv	34878 [Cervinae]	Cervus / Dama	Zooms
Ca59.d.csv	27592 [Bovinae]	Bos	Zooms
Ca6.d.csv	34878 [Cervinae]	Cervus / Dama	Zooms
Ca60.d.csv	34878 [Cervinae]	Cervus / Dama	Morpho
Ca61.d.csv	27592 [Bovinae]	Bos	Zooms
Ca62.d.csv	34878 [Cervinae]	Cervus / Dama	Zooms
Ca63.d.csv	35500 [Pecora]	Cervus / Dama	Morpho
Ca64.d.csv	34878 [Cervinae]	Cervus / Dama	Morpho
Ca65.d.csv	34878 [Cervinae]	Cervus / Dama	Morpho
Ca66.d.csv	27592 [Bovinae]	Bos	Zooms
Ca67.d.csv	34878 [Cervinae]	Cervus / Dama	Morpho
Ca68.d.csv	34878 [Cervinae]	Cervus / Dama	Morpho
Ca69.d.csv	35500 [Pecora]	Cervus / Dama	Morpho
Ca7-1.d.csv	34878 [Cervinae]	Cervus / Dama	Morpho
Ca7-2.d.csv	34878 [Cervinae]	Cervus / Dama	Morpho
Ca70.d.csv	34878 [Cervinae]	Cervus / Dama	Morpho
Ca71.d.csv	34878 [Cervinae]	Cervus / Dama	Morpho
Ca72.d.csv	27592 [Bovinae]	Bos	Zooms
Ca73.d.csv	34878 [Cervinae]	Cervus / Dama	Zooms
Ca74.d.csv	34878 [Cervinae]	Cervus / Dama	morpho
Ca75.d.csv	34878 [Cervinae]	Cervus / Dama	morpho
Ca76.d.csv	34878 [Cervinae]	Cervus / Dama	morpho
Ca77.d.csv	34878 [Cervinae]	Cervus / Dama	Zooms
Ca78.d.csv	34878 [Cervinae]	Cervus / Dama	morpho
Ca79.d.csv	34878 [Cervinae]	Cervus / Dama	morpho
Ca8.d.csv	9789 [Equus]	Equus	zooms
Ca80.d.csv	34878 [Cervinae]	Cervus / Dama	morpho
Ca81.d.csv	34878 [Cervinae]	Cervus / Dama	morpho
Ca82.d.csv	No assignment	turtle	morpho
Ca83.d.csv	9823 [Sus scrofa]	sus	morpho
Ca84.d.csv	27592 [Bovinae]	Bos	Zooms
Ca85.d.csv	34878 [Cervinae]	Cervus / Dama	morpho
Ca86.d.csv	27592 [Bovinae]	Bos	Zooms
Ca87.d.csv	77932 [Diceros bicornis minor]	Rhino	morpho
Ca88.d.csv	34878 [Cervinae]	Cervus / Dama	Zooms
Ca89.d.csv	27592 [Bovinae]	Bos	Zooms
Ca9.d.csv	9789 [Equus]	Equus	Zooms
Ca90.d.csv	34878 [Cervinae]	Cervus / Dama	morpho
Ca91.d.csv	27592 [Bovinae]	Bos	Zooms
Ca92.d.csv	27592 [Bovinae]	Bos	Zooms
Ca93.d.csv	51338 [Castor canadensis]	Castor	Zooms
Ca94.d.csv	34878 [Cervinae]	Cervus / Dama	Zooms
Ca95.d.csv	34878 [Cervinae]	Cervus / Dama	morpho
Ca96.d.csv	34878 [Cervinae]	Cervus / Dama	Zooms
Ca97.d.csv	34878 [Cervinae]	Cervus / Dama	Zooms
Ca98.d.csv	34878 [Cervinae]	Cervus / Dama	morpho
Ca99.d.csv	27592 [Bovinae]	Bos	Zooms
