## Supplementary material for "PAMPA: a software for peptide markers and taxonomic identification for ZooMS samples in Archaeology and Paleontology": Supp. Data: Result files: pampa_caours.tsv

Spectrum	Assignment	Rank	Maximal clade	Rank	Species	Pvalue	#peaks	COL1A1-508/P1-1H	COL1A2-978/A-0H	COL1A2-978/A-1H	COL1A2-484/B-2H	COL1A2-502/C-1H	COL1A2-292/P2-2H	COL1A2-793/D-3H	COL1A1-586/F-2H	COL1A1-586/F-3H	COL1A2-757/G-4H	COL1A2-757/G-5H
Ca1.d.csv	34878 [Cervinae]	subfamily	34878 [Cervinae]	subfamily	30532 [Dama dama] 9860 [Cervus elaphus]	1.98e-29	8	1105.576	1180.643	1196.637	1427.727	1550.755	1648.827	2131.12				3033.493
Ca10.d.csv	34878 [Cervinae]	subfamily	34878 [Cervinae]	subfamily	30532 [Dama dama] 9860 [Cervus elaphus]	4.26e-27	8	1105.575	1180.644	1196.638	1427.728	1550.757	1648.829	2131.118	2883.426
Ca100.d.csv	77932 [Diceros bicornis minor]	subspecies	9803 [Rhinocerotidae]	family	77932 [Diceros bicornis minor]	9.67e-26	8	1105.573			1453.744	1550.756		2145.13	2869.408	2885.407	2983.512	2999.513
Ca101.d.csv	27592 [Bovinae]	subfamily	27592 [Bovinae]	subfamily	30522 [Bos indicus x Bos taurus] 9915 [Bos indicus] 43346 [Bison bison bison] 72004 [Bos mutus] 9906 [Bos javanicus] 9913 [Bos taurus]	7.56e-38	10	1105.573		1208.675	1427.728	1580.769	1648.829	2131.116	2853.412	2869.41	3017.497	3033.494
Ca102.d.csv	27592 [Bovinae]	subfamily	27592 [Bovinae]	subfamily	30522 [Bos indicus x Bos taurus] 9915 [Bos indicus] 43346 [Bison bison bison] 72004 [Bos mutus] 9906 [Bos javanicus] 9913 [Bos taurus]	3.19e-42	11	1105.575	1192.678	1208.675	1427.728	1580.768	1648.829	2131.117	2853.412	2869.409	3017.5	3033.493
Ca11.d.csv	51338 [Castor canadensis]	species	29132 [Castoridae]	family	51338 [Castor canadensis]	2.04e-17	6	1105.575		1193.602	1427.728		1596.761	2129.136				2999.506
Ca12.d.csv	No assignment
Ca13.d.csv	77932 [Diceros bicornis minor]	subspecies	9803 [Rhinocerotidae]	family	77932 [Diceros bicornis minor]	2.23e-22	7	1105.573			1453.743	1550.755		2145.128	2869.407	2885.403		2999.512
Ca14.d.csv	77932 [Diceros bicornis minor]	subspecies	9803 [Rhinocerotidae]	family	77932 [Diceros bicornis minor]	9.67e-26	8	1105.573			1453.744	1550.755		2145.13	2869.408	2885.407	2983.512	2999.513
Ca15.d.csv	27592 [Bovinae]	subfamily	27592 [Bovinae]	subfamily	30522 [Bos indicus x Bos taurus] 9915 [Bos indicus] 43346 [Bison bison bison] 72004 [Bos mutus] 9906 [Bos javanicus] 9913 [Bos taurus]	8.54e-27	9	1105.575	1192.68	1208.675	1427.728	1580.766	1648.83	2131.116	2853.413	2869.409
Ca16.d.csv	27592 [Bovinae]	subfamily	27592 [Bovinae]	subfamily	30522 [Bos indicus x Bos taurus] 9915 [Bos indicus] 43346 [Bison bison bison] 72004 [Bos mutus] 9906 [Bos javanicus] 9913 [Bos taurus]	4.07e-29	9	1105.575	1192.68	1208.675	1427.728	1580.767	1648.83	2131.116	2853.413	2869.408
Ca17.d.csv	27592 [Bovinae]	subfamily	27592 [Bovinae]	subfamily	30522 [Bos indicus x Bos taurus] 9915 [Bos indicus] 43346 [Bison bison bison] 72004 [Bos mutus] 9906 [Bos javanicus] 9913 [Bos taurus]	8.36e-36	9	1105.575		1208.675	1427.728	1580.768	1648.828	2131.116	2853.411	2869.404	3017.495
Ca18.d.csv	34878 [Cervinae]	subfamily	34878 [Cervinae]	subfamily	30532 [Dama dama] 9860 [Cervus elaphus]	1.16e-33	9	1105.575			1427.728	1550.756	1648.829	2131.116	2883.423	2899.424	3017.491	3033.492
Ca19.d.csv	34878 [Cervinae]	subfamily	34878 [Cervinae]	subfamily	30532 [Dama dama] 9860 [Cervus elaphus]	1.98e-36	9	1105.575	1180.641	1196.639	1427.728	1550.756	1648.829	2131.117	2883.422	2899.424
Ca2-1.d.csv	27592 [Bovinae]	subfamily	27592 [Bovinae]	subfamily	30522 [Bos indicus x Bos taurus] 9915 [Bos indicus] 43346 [Bison bison bison] 72004 [Bos mutus] 9906 [Bos javanicus] 9913 [Bos taurus]	7.56e-38	10	1105.573		1208.675	1427.728	1580.769	1648.829	2131.116	2853.412	2869.41	3017.497	3033.494
Ca2-2.d.csv	27592 [Bovinae]	subfamily	27592 [Bovinae]	subfamily	30522 [Bos indicus x Bos taurus] 9915 [Bos indicus] 43346 [Bison bison bison] 72004 [Bos mutus] 9906 [Bos javanicus] 9913 [Bos taurus]	3.19e-42	11	1105.575	1192.678	1208.675	1427.728	1580.768	1648.829	2131.117	2853.412	2869.409	3017.5	3033.494
Ca20.d.csv	34878 [Cervinae]	subfamily	34878 [Cervinae]	subfamily	30532 [Dama dama] 9860 [Cervus elaphus]	9.76e-28	9	1105.575	1180.644	1196.638	1427.728	1550.756	1648.83	2131.117	2883.426	2899.427
Ca21.d.csv	34878 [Cervinae]	subfamily	34878 [Cervinae]	subfamily	30532 [Dama dama] 9860 [Cervus elaphus]	1.38e-29	10	1105.575	1180.641	1196.636	1427.728	1550.757	1648.828	2131.116	2883.423	2899.422		3033.493
Ca22.d.csv	34878 [Cervinae]	subfamily	34878 [Cervinae]	subfamily	30532 [Dama dama] 9860 [Cervus elaphus]	2.16e-24	8	1105.575	1180.641		1427.729	1550.756	1648.829	2131.115	2883.42	2899.421
Ca23.d.csv	34878 [Cervinae]	subfamily	34878 [Cervinae]	subfamily	30532 [Dama dama] 9860 [Cervus elaphus]	5.62e-32	10	1105.575	1180.641	1196.636	1427.728	1550.756	1648.83	2131.115	2883.422	2899.418	3017.493
Ca24.d.csv	34878 [Cervinae]	subfamily	34878 [Cervinae]	subfamily	30532 [Dama dama] 9860 [Cervus elaphus]	4.15e-44	11	1105.575	1180.641	1196.637	1427.728	1550.757	1648.83	2131.116	2883.421	2899.421	3017.498	3033.499
Ca25.d.csv	27592 [Bovinae]	subfamily	27592 [Bovinae]	subfamily	30522 [Bos indicus x Bos taurus] 9915 [Bos indicus] 43346 [Bison bison bison] 72004 [Bos mutus] 9906 [Bos javanicus] 9913 [Bos taurus]	3.35e-38	10	1105.575	1192.678	1208.675	1427.728	1580.769	1648.83	2131.118	2853.412	2869.41		3033.49
Ca26.d.csv	34878 [Cervinae]	subfamily	34878 [Cervinae]	subfamily	30532 [Dama dama] 9860 [Cervus elaphus]	4.35e-26	7	1105.575			1427.727	1550.757	1648.836	2131.107	2883.428			3033.488
Ca27.d.csv	34878 [Cervinae]	subfamily	34878 [Cervinae]	subfamily	30532 [Dama dama] 9860 [Cervus elaphus]	5.38e-39	11	1105.575	1180.641	1196.639	1427.728	1550.755	1648.829	2131.117	2883.424	2899.417	3017.493	3033.488
Ca28.d.csv	34878 [Cervinae]	subfamily	34878 [Cervinae]	subfamily	30532 [Dama dama] 9860 [Cervus elaphus]	2.39e-31	10	1105.575	1180.635	1196.639	1427.728	1550.756	1648.829	2131.116	2883.426	2899.425		3033.491
Ca29.d.csv	34878 [Cervinae]	subfamily	34878 [Cervinae]	subfamily	30532 [Dama dama] 9860 [Cervus elaphus]	5.49e-34	10	1105.575	1180.642	1196.639	1427.728	1550.755	1648.829	2131.116	2883.425	2899.424		3033.492
Ca3.d.csv	No assignment
Ca30.d.csv	No assignment
Ca31.d.csv	34878 [Cervinae]	subfamily	34878 [Cervinae]	subfamily	30532 [Dama dama] 9860 [Cervus elaphus]	1.67e-36	10	1105.575	1180.641	1196.636	1427.728	1550.757	1648.829	2131.116	2883.424	2899.422		3033.489
Ca32.d.csv	51338 [Castor canadensis]	species	29132 [Castoridae]	family	51338 [Castor canadensis]	2.04e-17	6	1105.576		1193.602	1427.728		1596.761	2129.137				2999.51
Ca33.d.csv	34878 [Cervinae]	subfamily	34878 [Cervinae]	subfamily	30532 [Dama dama] 9860 [Cervus elaphus]	4.70e-39	10	1105.575	1180.642	1196.637	1427.728	1550.756	1648.828	2131.116	2883.426		3017.496	3033.494
Ca34.d.csv	34878 [Cervinae]	subfamily	34878 [Cervinae]	subfamily	30532 [Dama dama] 9860 [Cervus elaphus]	1.02e-34	10	1105.575	1180.641	1196.636	1427.728	1550.756	1648.83	2131.116	2883.425	2899.424		3033.491
Ca35.d.csv	27592 [Bovinae]	subfamily	27592 [Bovinae]	subfamily	30522 [Bos indicus x Bos taurus] 9915 [Bos indicus] 43346 [Bison bison bison] 72004 [Bos mutus] 9906 [Bos javanicus] 9913 [Bos taurus]	3.56e-31	10	1105.575	1192.68	1208.675	1427.728	1580.768	1648.829	2131.117	2853.412	2869.409		3033.49
Ca36.d.csv	27592 [Bovinae]	subfamily	27592 [Bovinae]	subfamily	30522 [Bos indicus x Bos taurus] 9915 [Bos indicus] 43346 [Bison bison bison] 72004 [Bos mutus] 9906 [Bos javanicus] 9913 [Bos taurus]	7.98e-27	9	1105.576	1192.679	1208.676	1427.729	1580.768	1648.829	2131.118	2853.406	2869.407
Ca37.d.csv	34878 [Cervinae]	subfamily	34878 [Cervinae]	subfamily	30532 [Dama dama] 9860 [Cervus elaphus]	3.44e-28	9	1105.575	1180.641	1196.639	1427.728	1550.758		2131.117	2883.425	2899.424		3033.492
Ca38.d.csv	35500 [Pecora]	infraorder	9845 [Ruminantia]	suborder	30532 [Dama dama] 68408 [Moschus berezovskii] 9860 [Cervus elaphus] 37181 [Budorcas taxicolor] 9880 [Odocoileus virginianus texanus] 9925 [Capra hircus] 59534 [Oryx dammah] 9940 [Ovis aries]	1.02e-14	5	1105.572			1427.729		1648.828	2131.117	2883.426
Ca39.d.csv	27592 [Bovinae]	subfamily	27592 [Bovinae]	subfamily	30522 [Bos indicus x Bos taurus] 9915 [Bos indicus] 43346 [Bison bison bison] 72004 [Bos mutus] 9906 [Bos javanicus] 9913 [Bos taurus]	2.53e-35	10	1105.575	1192.677	1208.675	1427.728	1580.767	1648.829	2131.116	2853.408	2869.407		3033.489
Ca4.d.csv	No assignment
Ca40.d.csv	34878 [Cervinae]	subfamily	34878 [Cervinae]	subfamily	30532 [Dama dama] 9860 [Cervus elaphus]	5.19e-29	9	1105.575	1180.644	1196.638	1427.727	1550.758	1648.83	2131.117	2883.428			3033.493
Ca41.d.csv	34878 [Cervinae]	subfamily	34878 [Cervinae]	subfamily	30532 [Dama dama] 9860 [Cervus elaphus]	4.09e-30	7	1105.575	1180.643	1196.638	1427.726	1550.755	1648.828	2131.119
Ca42.d.csv	34878 [Cervinae]	subfamily	34878 [Cervinae]	subfamily	30532 [Dama dama] 9860 [Cervus elaphus]	4.52e-25	8	1105.575	1180.641	1196.64	1427.728	1550.757	1648.829	2131.117	2883.426
Ca43.d.csv	34878 [Cervinae]	subfamily	34878 [Cervinae]	subfamily	30532 [Dama dama] 9860 [Cervus elaphus]	9.56e-38	10	1105.575	1180.641	1196.637	1427.728	1550.757	1648.829	2131.117	2883.426	2899.425		3033.492
Ca44.d.csv	34878 [Cervinae]	subfamily	34878 [Cervinae]	subfamily	30532 [Dama dama] 9860 [Cervus elaphus]	4.15e-29	9	1105.575		1196.637	1427.728	1550.756		2131.116	2883.425	2899.423	3017.497	3033.49
Ca45.d.csv	51338 [Castor canadensis]	species	29132 [Castoridae]	family	51338 [Castor canadensis]	1.12e-15	5	1105.575		1193.603	1427.728		1596.762	2129.137
Ca46.d.csv	34878 [Cervinae]	subfamily	34878 [Cervinae]	subfamily	30532 [Dama dama] 9860 [Cervus elaphus]	7.09e-21	8	1105.573			1427.728	1550.757	1648.829	2131.115	2883.422	2899.421		3033.489
Ca47.d.csv	27592 [Bovinae]	subfamily	27592 [Bovinae]	subfamily	30522 [Bos indicus x Bos taurus] 9915 [Bos indicus] 43346 [Bison bison bison] 72004 [Bos mutus] 9906 [Bos javanicus] 9913 [Bos taurus]	1.36e-39	10	1105.575	1192.678	1208.675	1427.728	1580.768	1648.829	2131.116	2853.409	2869.404		3033.49
Ca48.d.csv	27592 [Bovinae]	subfamily	27592 [Bovinae]	subfamily	30522 [Bos indicus x Bos taurus] 9915 [Bos indicus] 43346 [Bison bison bison] 72004 [Bos mutus] 9906 [Bos javanicus] 9913 [Bos taurus]	1.61e-32	11	1105.575	1192.68	1208.675	1427.728	1580.767	1648.829	2131.116	2853.412	2869.408	3017.489	3033.494
Ca49.d.csv	34878 [Cervinae]	subfamily	34878 [Cervinae]	subfamily	30532 [Dama dama] 9860 [Cervus elaphus]	2.39e-31	9	1105.575		1196.639	1427.728	1550.757	1648.831	2131.116	2883.423	2899.422		3033.489
Ca5.d.csv	34878 [Cervinae]	subfamily	34878 [Cervinae]	subfamily	30532 [Dama dama] 9860 [Cervus elaphus]	1.23e-29	9	1105.575	1180.644	1196.636	1427.728	1550.756	1648.828	2131.118	2883.429			3033.489
Ca50.d.csv	34878 [Cervinae]	subfamily	34878 [Cervinae]	subfamily	30532 [Dama dama] 9860 [Cervus elaphus]	3.33e-35	10	1105.575	1180.641	1196.64	1427.728	1550.757	1648.829	2131.116	2883.425	2899.425		3033.491
Ca51.d.csv	34878 [Cervinae]	subfamily	34878 [Cervinae]	subfamily	30532 [Dama dama] 9860 [Cervus elaphus]	9.12e-33	10	1105.575	1180.644	1196.636	1427.728	1550.757	1648.83	2131.117	2883.425	2899.424		3033.492
Ca52.d.csv	34878 [Cervinae]	subfamily	34878 [Cervinae]	subfamily	30532 [Dama dama] 9860 [Cervus elaphus]	2.10e-36	10	1105.575	1180.641		1427.728	1550.758	1648.829	2131.116	2883.427	2899.422	3017.498	3033.492
Ca53.d.csv	34878 [Cervinae]	subfamily	34878 [Cervinae]	subfamily	30532 [Dama dama] 9860 [Cervus elaphus]	1.61e-20	7	1105.575	1180.641	1196.636	1427.729	1550.758	1648.828	2131.114
Ca54.d.csv	34878 [Cervinae]	subfamily	34878 [Cervinae]	subfamily	30532 [Dama dama] 9860 [Cervus elaphus]	4.02e-35	10	1105.575	1180.641	1196.639	1427.728	1550.757	1648.829	2131.116	2883.425	2899.425		3033.494
Ca55.d.csv	No assignment
Ca56.d.csv	34878 [Cervinae]	subfamily	34878 [Cervinae]	subfamily	30532 [Dama dama] 9860 [Cervus elaphus]	1.89e-36	10	1105.575	1180.641	1196.64	1427.728	1550.757	1648.829	2131.116	2883.423	2899.424		3033.491
Ca57.d.csv	34878 [Cervinae]	subfamily	34878 [Cervinae]	subfamily	30532 [Dama dama] 9860 [Cervus elaphus]	5.21e-36	11	1105.575	1180.641	1196.636	1427.728	1550.757	1648.829	2131.116	2883.425	2899.424	3017.496	3033.491
Ca58.d.csv	34878 [Cervinae]	subfamily	34878 [Cervinae]	subfamily	30532 [Dama dama] 9860 [Cervus elaphus]	5.81e-37	11	1105.575	1180.641	1196.639	1427.728	1550.756	1648.83	2131.116	2883.424	2899.424	3017.496	3033.49
Ca59.d.csv	27592 [Bovinae]	subfamily	27592 [Bovinae]	subfamily	30522 [Bos indicus x Bos taurus] 9915 [Bos indicus] 43346 [Bison bison bison] 72004 [Bos mutus] 9906 [Bos javanicus] 9913 [Bos taurus]	1.61e-32	11	1105.575	1192.681	1208.675	1427.728	1580.767	1648.829	2131.116	2853.411	2869.408	3017.488	3033.493
Ca6.d.csv	34878 [Cervinae]	subfamily	34878 [Cervinae]	subfamily	30532 [Dama dama] 9860 [Cervus elaphus]	1.11e-26	8	1105.575	1180.644	1196.639	1427.727	1550.756	1648.829	2131.121				3033.49
Ca60.d.csv	34878 [Cervinae]	subfamily	34878 [Cervinae]	subfamily	30532 [Dama dama] 9860 [Cervus elaphus]	1.57e-36	10	1105.575	1180.641	1196.64	1427.728	1550.756	1648.829	2131.116	2883.423	2899.423		3033.49
Ca61.d.csv	27592 [Bovinae]	subfamily	27592 [Bovinae]	subfamily	30522 [Bos indicus x Bos taurus] 9915 [Bos indicus] 43346 [Bison bison bison] 72004 [Bos mutus] 9906 [Bos javanicus] 9913 [Bos taurus]	5.22e-40	10	1105.575	1192.68	1208.675	1427.728	1580.768	1648.829	2131.117	2853.412	2869.409		3033.492
Ca62.d.csv	34878 [Cervinae]	subfamily	34878 [Cervinae]	subfamily	30532 [Dama dama] 9860 [Cervus elaphus]	5.26e-38	10	1105.575	1180.643	1196.639	1427.728	1550.757	1648.829	2131.116	2883.423	2899.424		3033.492
Ca63.d.csv	35500 [Pecora]	infraorder	9845 [Ruminantia]	suborder	30532 [Dama dama] 68408 [Moschus berezovskii] 9860 [Cervus elaphus] 37181 [Budorcas taxicolor] 9940 [Ovis aries]	2.28e-37	10	1105.575	1180.641	1196.636	1427.728		1648.829	2131.117	2883.425	2899.424	3017.489	3033.491
Ca64.d.csv	34878 [Cervinae]	subfamily	34878 [Cervinae]	subfamily	30532 [Dama dama] 9860 [Cervus elaphus]	1.63e-39	11	1105.575	1180.641	1196.639	1427.728	1550.757	1648.829	2131.116	2883.424	2899.424	3017.495	3033.49
Ca65.d.csv	34878 [Cervinae]	subfamily	34878 [Cervinae]	subfamily	30532 [Dama dama] 9860 [Cervus elaphus]	1.05e-32	10	1105.575	1180.644	1196.637	1427.728	1550.757	1648.829	2131.116	2883.425	2899.424		3033.492
Ca66.d.csv	27592 [Bovinae]	subfamily	27592 [Bovinae]	subfamily	30522 [Bos indicus x Bos taurus] 9915 [Bos indicus] 43346 [Bison bison bison] 72004 [Bos mutus] 9906 [Bos javanicus] 9913 [Bos taurus]	1.10e-30	10	1105.575	1192.68	1208.675	1427.728	1580.767	1648.829	2131.117	2853.411	2869.41		3033.488
Ca67.d.csv	34878 [Cervinae]	subfamily	34878 [Cervinae]	subfamily	30532 [Dama dama] 9860 [Cervus elaphus]	9.86e-40	11	1105.575	1180.641	1196.639	1427.728	1550.757	1648.83	2131.116	2883.425	2899.423	3017.498	3033.49
Ca68.d.csv	34878 [Cervinae]	subfamily	34878 [Cervinae]	subfamily	30532 [Dama dama] 9860 [Cervus elaphus]	2.24e-44	11	1105.575	1180.644	1196.636	1427.728	1550.757	1648.828	2131.116	2883.424	2899.425	3017.498	3033.491
Ca69.d.csv	35500 [Pecora]	infraorder	9845 [Ruminantia]	suborder	30532 [Dama dama] 68408 [Moschus berezovskii] 9860 [Cervus elaphus] 37181 [Budorcas taxicolor] 9940 [Ovis aries]	1.59e-29	10	1105.575	1180.643	1196.636	1427.727		1648.829	2131.116	2883.425	2899.424	3017.498	3033.491
Ca7-1.d.csv	34878 [Cervinae]	subfamily	34878 [Cervinae]	subfamily	30532 [Dama dama] 9860 [Cervus elaphus]	6.19e-36	10	1105.575	1180.641	1196.636	1427.728	1550.756	1648.829	2131.116	2883.425	2899.426		3033.49
Ca7-2.d.csv	34878 [Cervinae]	subfamily	34878 [Cervinae]	subfamily	30532 [Dama dama] 9860 [Cervus elaphus]	4.78e-40	9	1105.575	1180.644	1196.638	1427.729	1550.756	1648.829	2131.116	2883.424			3033.491
Ca70.d.csv	34878 [Cervinae]	subfamily	34878 [Cervinae]	subfamily	30532 [Dama dama] 9860 [Cervus elaphus]	1.87e-42	11	1105.575	1180.641	1196.639	1427.728	1550.756	1648.83	2131.116	2883.425	2899.423	3017.498	3033.491
Ca71.d.csv	34878 [Cervinae]	subfamily	34878 [Cervinae]	subfamily	30532 [Dama dama] 9860 [Cervus elaphus]	6.96e-37	10	1105.575	1180.64	1196.636	1427.728	1550.758	1648.829	2131.116	2883.422	2899.422		3033.49
Ca72.d.csv	27592 [Bovinae]	subfamily	27592 [Bovinae]	subfamily	30522 [Bos indicus x Bos taurus] 9915 [Bos indicus] 43346 [Bison bison bison] 72004 [Bos mutus] 9906 [Bos javanicus] 9913 [Bos taurus]	6.29e-23	7	1105.575	1192.68	1208.675	1427.729	1580.768	1648.829	2131.111
Ca73.d.csv	34878 [Cervinae]	subfamily	34878 [Cervinae]	subfamily	30532 [Dama dama] 9860 [Cervus elaphus]	2.51e-38	10	1105.575	1180.641	1196.636	1427.728	1550.755	1648.829	2131.116	2883.425	2899.424		3033.49
Ca74.d.csv	34878 [Cervinae]	subfamily	34878 [Cervinae]	subfamily	30532 [Dama dama] 9860 [Cervus elaphus]	1.14e-39	11	1105.575	1180.644	1196.637	1427.728	1550.757	1648.829	2131.116	2883.424	2899.423	3017.492	3033.489
Ca75.d.csv	34878 [Cervinae]	subfamily	34878 [Cervinae]	subfamily	30532 [Dama dama] 9860 [Cervus elaphus]	6.23e-41	11	1105.575	1180.641	1196.639	1427.728	1550.757	1648.828	2131.116	2883.425	2899.423	3017.496	3033.49
Ca76.d.csv	34878 [Cervinae]	subfamily	34878 [Cervinae]	subfamily	30532 [Dama dama] 9860 [Cervus elaphus]	1.18e-33	11	1105.575	1180.643	1196.636	1427.728	1550.757	1648.829	2131.116	2883.425	2899.423	3017.496	3033.489
Ca77.d.csv	34878 [Cervinae]	subfamily	34878 [Cervinae]	subfamily	30532 [Dama dama] 9860 [Cervus elaphus]	1.03e-34	9	1105.575	1180.641	1196.639	1427.728	1550.756	1648.829	2131.116	2883.422	2899.423
Ca78.d.csv	34878 [Cervinae]	subfamily	34878 [Cervinae]	subfamily	30532 [Dama dama] 9860 [Cervus elaphus]	1.19e-35	8	1105.575		1196.636	1427.728	1550.755	1648.83	2131.117	2883.429			3033.49
Ca79.d.csv	34878 [Cervinae]	subfamily	34878 [Cervinae]	subfamily	30532 [Dama dama] 9860 [Cervus elaphus]	9.76e-28	9	1105.575	1180.644	1196.638	1427.728	1550.756	1648.83	2131.117	2883.426	2899.427
Ca8.d.csv	9789 [Equus]	genus	9788 [Equidae]	family	9796 [Equus caballus] 9793 [Equus asinus] 89248 [Equus quagga]	7.64e-33	8	1105.575	1182.622	1198.617	1427.728		1649.787	2145.129	2883.426			2999.509
Ca80.d.csv	34878 [Cervinae]	subfamily	34878 [Cervinae]	subfamily	30532 [Dama dama] 9860 [Cervus elaphus]	2.86e-39	11	1105.575	1180.644	1196.639	1427.728	1550.756	1648.829	2131.116	2883.426	2899.425	3017.493	3033.494
Ca81.d.csv	34878 [Cervinae]	subfamily	34878 [Cervinae]	subfamily	30532 [Dama dama] 9860 [Cervus elaphus]	3.36e-31	10	1105.575	1180.641	1196.638	1427.728	1550.757	1648.829	2131.117	2883.425	2899.425		3033.491
Ca82.d.csv	No assignment
Ca83.d.csv	9823 [Sus scrofa]	species	35497 [Suina]	suborder	9823 [Sus scrofa]	1.07e-34	11	1105.575	1180.644	1196.638	1453.743	1550.757	1647.809	2131.117	2883.423	2899.423	3017.494	3033.486
Ca84.d.csv	27592 [Bovinae]	subfamily	27592 [Bovinae]	subfamily	30522 [Bos indicus x Bos taurus] 9915 [Bos indicus] 43346 [Bison bison bison] 72004 [Bos mutus] 9906 [Bos javanicus] 9913 [Bos taurus]	1.41e-35	8	1105.575		1208.674	1427.728	1580.767	1648.829	2131.119	2853.407			3033.484
Ca85.d.csv	34878 [Cervinae]	subfamily	34878 [Cervinae]	subfamily	30532 [Dama dama] 9860 [Cervus elaphus]	4.01e-46	11	1105.575	1180.644	1196.639	1427.728	1550.757	1648.829	2131.116	2883.425	2899.425	3017.496	3033.491
Ca86.d.csv	27592 [Bovinae]	subfamily	27592 [Bovinae]	subfamily	30522 [Bos indicus x Bos taurus] 9915 [Bos indicus] 43346 [Bison bison bison] 72004 [Bos mutus] 9906 [Bos javanicus] 9913 [Bos taurus]	6.36e-34	11	1105.576	1192.68	1208.674	1427.728	1580.768	1648.829	2131.118	2853.412	2869.408	3017.499	3033.494
Ca87.d.csv	77932 [Diceros bicornis minor]	subspecies	9803 [Rhinocerotidae]	family	77932 [Diceros bicornis minor]	3.94e-26	8	1105.573	1182.623		1453.744	1550.756		2145.13	2869.408	2885.403		2999.513
Ca88.d.csv	34878 [Cervinae]	subfamily	34878 [Cervinae]	subfamily	30532 [Dama dama] 9860 [Cervus elaphus]	2.00e-35	9	1105.575	1180.641		1427.728	1550.757	1648.829	2131.115	2883.422	2899.42		3033.485
Ca89.d.csv	27592 [Bovinae]	subfamily	27592 [Bovinae]	subfamily	30522 [Bos indicus x Bos taurus] 9915 [Bos indicus] 43346 [Bison bison bison] 72004 [Bos mutus] 9906 [Bos javanicus] 9913 [Bos taurus]	4.87e-26	9	1105.575		1208.674	1427.728	1580.768	1648.829	2131.119	2853.412	2869.416		3033.492
Ca9.d.csv	9789 [Equus]	genus	9788 [Equidae]	family	9796 [Equus caballus] 9793 [Equus asinus] 89248 [Equus quagga]	4.21e-21	6	1105.575		1198.618	1427.728	1550.756	1649.791	2145.128
Ca90.d.csv	34878 [Cervinae]	subfamily	34878 [Cervinae]	subfamily	30532 [Dama dama] 9860 [Cervus elaphus]	1.58e-33	9	1105.575			1427.728	1550.757	1648.829	2131.117	2883.424	2899.424	3017.492	3033.492
Ca91.d.csv	27592 [Bovinae]	subfamily	27592 [Bovinae]	subfamily	30522 [Bos indicus x Bos taurus] 9915 [Bos indicus] 43346 [Bison bison bison] 72004 [Bos mutus] 9906 [Bos javanicus] 9913 [Bos taurus]	3.46e-33	10	1105.576	1192.68	1208.674	1427.728	1580.768	1648.829	2131.118	2853.411	2869.409		3033.495
Ca92.d.csv	27592 [Bovinae]	subfamily	27592 [Bovinae]	subfamily	30522 [Bos indicus x Bos taurus] 9915 [Bos indicus] 43346 [Bison bison bison] 72004 [Bos mutus] 9906 [Bos javanicus] 9913 [Bos taurus]	3.09e-18	7	1105.575		1208.672	1427.728	1580.768	1648.829	2131.117	2853.41
Ca93.d.csv	51338 [Castor canadensis]	species	29132 [Castoridae]	family	51338 [Castor canadensis]	1.09e-21	7	1105.575	1177.606	1193.602	1427.728	1593.758		2129.137				2999.51
Ca94.d.csv	34878 [Cervinae]	subfamily	34878 [Cervinae]	subfamily	30532 [Dama dama] 9860 [Cervus elaphus]	1.98e-38	10	1105.575	1180.644	1196.639	1427.728	1550.757	1648.829	2131.116	2883.42	2899.424		3033.486
Ca95.d.csv	34878 [Cervinae]	subfamily	34878 [Cervinae]	subfamily	30532 [Dama dama] 9860 [Cervus elaphus]	4.94e-40	10	1105.575	1180.641	1196.64	1427.728	1550.756	1648.83	2131.116	2883.424	2899.424		3033.493
Ca96.d.csv	34878 [Cervinae]	subfamily	34878 [Cervinae]	subfamily	30532 [Dama dama] 9860 [Cervus elaphus]	2.47e-31	10	1105.575	1180.641	1196.638	1427.728	1550.756	1648.829	2131.116	2883.426	2899.425		3033.495
Ca97.d.csv	34878 [Cervinae]	subfamily	34878 [Cervinae]	subfamily	30532 [Dama dama] 9860 [Cervus elaphus]	1.19e-33	10	1105.575	1180.641	1196.636	1427.728	1550.757	1648.829	2131.116	2883.425	2899.422		3033.49
Ca98.d.csv	34878 [Cervinae]	subfamily	34878 [Cervinae]	subfamily	30532 [Dama dama] 9860 [Cervus elaphus]	4.53e-42	10	1105.575	1180.644	1196.639	1427.728	1550.757	1648.829	2131.117	2883.424	2899.425		3033.484
Ca99.d.csv	27592 [Bovinae]	subfamily	27592 [Bovinae]	subfamily	30522 [Bos indicus x Bos taurus] 9915 [Bos indicus] 43346 [Bison bison bison] 72004 [Bos mutus] 9906 [Bos javanicus] 9913 [Bos taurus]	3.82e-22	8	1105.576	1192.673	1208.672	1427.728	1580.768	1648.828	2131.117	2853.415
