## Supplementary material for "PAMPA: a software for peptide markers and taxonomic identification for ZooMS samples in Archaeology and Paleontology": Supp. Data: Result files: pampa_homology_cetaceans.tsv

Rank	TaxID	Taxon name	Sequence	PTM	Mass	Marker	Gene	Hel	Length	SeqID	Begin	End	Status	Comment	Digestion
species	9767	Balaenoptera acutorostrata	TGHPGAVGPAGIR	1H	1205.63854554045	A	COL1A2	978	13	XP_007195818.2	1068	1080	Genetic	Homology : R - peptide - G, exact match. Expected position in helical region.	Yes
species	9767	Balaenoptera acutorostrata	GTPGEFGLPGPAGPR	2H	1441.70701940353	B	COL1A2	484	15	XP_007195818.2	574	588	Genetic	Homology : R - peptide - G, 1 mismatch with GIPGEFGLPGPAGPR. Expected position in helical region.	Yes
species	9767	Balaenoptera acutorostrata	GPPGESGAAGPAGPIGNR	1H	1577.76665915753	C	COL1A2	502	18	XP_007195818.2	592	609	Genetic	Homology : R - peptide - G, exact match. Expected position in helical region.	Yes
species	9767	Balaenoptera acutorostrata	GLPGVAGSVGEPGPLGISGPTGAR	2H	2135.10912302574	D	COL1A2	793	24	XP_007195818.2	883	906	Genetic	Homology : R - peptide - G, 1 mismatch with GLPGVAGSVGEPGPLGIAGPTGAR. Expected position in helical region.	Yes
species	9767	Balaenoptera acutorostrata	GLTGPIGPPGPAGAPGDKGETGPSGPAGPTGAR	2H	2883.4231399195396	F	COL1A1	586	33	XP_057391191.1	763	795	Genetic	Homology : R - peptide - G, exact match. Expected position in helical region.	Yes
species	9767	Balaenoptera acutorostrata	GPSGEPGTAGSPGTPGPQGLLGAPGFLGLPGSR	5H	3023.4704851760994	G	COL1A2	757	33	XP_007195818.2	847	879	Genetic	Homology : K - peptide - G, exact match. Expected position in helical region.	Yes
species	9767	Balaenoptera acutorostrata	GTTGEIGSAGPPGPPGLR	2H	1652.82384006092	Cet2/P2	COL1A2	292	18	XP_007195818.2	382	399	Genetic	Homology : R - peptide - G, exact match. Expected position in helical region.	Yes
species	9767	Balaenoptera acutorostrata	GVQGPSGPAGPR	0H	1079.55923221015	Cet1/P1	COL1A1	508	12	XP_057391191.1	685	696	Genetic	Homology : R - peptide - G, exact match. Expected position in helical region.	Yes
species	9771	Balaenoptera musculus	TGHPGAVGPAGIR	1H	1205.63854554045	A	COL1A2	978	13	XP_036718747.1	1068	1080		Expected position in helical region.
species	9771	Balaenoptera musculus	GIPGEFGLPGPAGPR	2H	1453.74340491225	B	COL1A2	484	15	XP_036718747.1	574	588		Expected position in helical region.
species	9771	Balaenoptera musculus	GPPGESGAAGPAGPIGNR	1H	1577.76665915753	C	COL1A2	502	18	XP_036718747.1	592	609		Expected position in helical region.
species	9771	Balaenoptera musculus	GLPGVAGSVGEPGPLGISGPAGAR	2H	2105.0985583420397	D	COL1A2	793	24	XP_036718747.1	883	906		Expected position in helical region.
species	9771	Balaenoptera musculus	GLTGPIGPPGPAGAPGDKGETGPSGPAGPTGAR	2H	2883.4231399195396	F	COL1A1	586	33	XP_036691630.1	763	795		Expected position in helical region.
species	9771	Balaenoptera musculus	GPSGEPGTAGSPGTPGPQGLLGAPGFLGLPGSR	5H	3023.4704851760994	G	COL1A2	757	33	XP_036718747.1	847	879		Expected position in helical region.
species	9771	Balaenoptera musculus	GTTGEIGSAGPPGPPGLR	2H	1652.82384006092	Cet2/P2	COL1A2	292	18	XP_036718747.1	382	399		Expected position in helical region.
species	9771	Balaenoptera musculus	GVQGPSGPAGPR	0H	1079.55923221015	Cet1/P1	COL1A1	508	12	XP_036691630.1	685	696		Expected position in helical region.
species	2746895	Balaenoptera ricei	TGHPGAVGPAGIR	1H	1205.63854554045	A	COL1A2	978	13	XP_059789839.1	1068	1080	Genetic	Homology : R - peptide - G, exact match. Expected position in helical region.	Yes
species	2746895	Balaenoptera ricei	GTPGEFGLPGPAGPR	2H	1441.70701940353	B	COL1A2	484	15	XP_059789839.1	574	588	Genetic	Homology : R - peptide - G, 1 mismatch with GIPGEFGLPGPAGPR. Expected position in helical region.	Yes
species	2746895	Balaenoptera ricei	GPPGESGAAGPAGPIGNR	1H	1577.76665915753	C	COL1A2	502	18	XP_059789839.1	592	609	Genetic	Homology : R - peptide - G, exact match. Expected position in helical region.	Yes
species	2746895	Balaenoptera ricei	GLPGVAGSVGEPGPLGISGPTGAR	2H	2135.10912302574	D	COL1A2	793	24	XP_059789839.1	883	906	Genetic	Homology : R - peptide - G, 1 mismatch with GLPGVAGSVGEPGPLGIAGPTGAR. Expected position in helical region.	Yes
species	2746895	Balaenoptera ricei	GLTGPIGPPGPAGAPGDKGETGPSGPAGPTGAR	2H	2883.4231399195396	F	COL1A1	586	33	XP_059763561.1	763	795	Genetic	Homology : R - peptide - G, exact match. Expected position in helical region.	Yes
species	2746895	Balaenoptera ricei	GPSGEPGTAGSPGTPGPQGLLGAPGFLGLPGSR	5H	3023.4704851760994	G	COL1A2	757	33	XP_059789839.1	847	879	Genetic	Homology : K - peptide - G, exact match. Expected position in helical region.	Yes
species	2746895	Balaenoptera ricei	GTTGEIGSAGPPGPPGLR	2H	1652.82384006092	Cet2/P2	COL1A2	292	18	XP_059789839.1	382	399	Genetic	Homology : R - peptide - G, exact match. Expected position in helical region.	Yes
species	2746895	Balaenoptera ricei	GVQGPSGPAGPR	0H	1079.55923221015	Cet1/P1	COL1A1	508	12	XP_059763561.1	685	696	Genetic	Homology : R - peptide - G, exact match. Expected position in helical region.	Yes
species	9749	Delphinapterus leucas	TGHPGAVGPAGIR	1H	1205.63854554045	A	COL1A2	978	13	XP_022441863.1	1068	1080	Genetic	Homology : R - peptide - G, exact match. Expected position in helical region.	Yes
species	9749	Delphinapterus leucas	GIPGEFGLPGPAGSR	2H	1443.7226694676701	B	COL1A2	484	15	XP_022441863.1	574	588	Genetic	Homology : R - peptide - G, 1 mismatch with GIPGEFGLPGPAGPR. Expected position in helical region.	Yes
species	9749	Delphinapterus leucas	GPPGESGAAGPAGPIGSR	1H	1550.75576012066	C	COL1A2	502	18	XP_022441863.1	592	609	Genetic	Homology : R - peptide - G, 1 mismatch with GPPGESGAAGPAGPIGNR. Expected position in helical region.	Yes
species	9749	Delphinapterus leucas	GLPGVAGSMGEPGPLGIAGPAGAR	2H	2121.07571472248	D	COL1A2	793	24	XP_022441863.1	883	906	Genetic	Homology : R - peptide - G, 2 mismatches with GLPGVAGSVGEPGPLGIAGPTGAR. Expected position in helical region.	Yes
species	9749	Delphinapterus leucas	GLTGPIGPPGPAGAPGDKGETGPSGPAGPTGAR	2H	2883.4231399195396	F	COL1A1	586	33	XP_022413783.1	763	795	Genetic	Homology : R - peptide - G, exact match. Expected position in helical region.	Yes
species	9749	Delphinapterus leucas	GPSGEPGTAGSPGTPGPQGLLGVPGFLGLPGSR	5H	3051.5017853043796	G	COL1A2	757	33	XP_022441863.1	847	879	Genetic	Homology : K - peptide - G, 1 mismatch with GPSGEPGTAGSPGTPGPQGLLGAPGFLGLPGSR. Expected position in helical region.	Yes
species	9749	Delphinapterus leucas	GTTGEIGSAGPPGPPGLR	2H	1652.82384006092	Cet2/P2	COL1A2	292	18	XP_022441863.1	382	399	Genetic	Homology : R - peptide - G, exact match. Expected position in helical region.	Yes
species	9749	Delphinapterus leucas	GVQGPSGPAGPR	0H	1079.55923221015	Cet1/P1	COL1A1	508	12	XP_022413783.1	685	696	Genetic	Homology : R - peptide - G, exact match. Expected position in helical region.	Yes
species	9728	Delphinus delphis	TGHPGAVGPAGIR	1H	1205.63854554045	A	COL1A2	978	13	XP_059876500.1	1068	1080	Genetic	Homology : R - peptide - G, exact match. Expected position in helical region.	Yes
species	9728	Delphinus delphis	GIPGEFGLPGPAGPR	2H	1453.74340491225	B	COL1A2	484	15	XP_059876500.1	574	588	Genetic	Homology : R - peptide - G, exact match. Expected position in helical region.	Yes
species	9728	Delphinus delphis	GPPGESGAAGPTGPVGSR	1H	1566.75067474022	C	COL1A2	502	18	XP_059876500.1	592	609	Genetic	Homology : R - peptide - G, exact match. Expected position in helical region.	Yes
species	9728	Delphinus delphis	GLPGVAGSVGEPGPLGIAGPTGAR	2H	2119.11420840618	D	COL1A2	793	24	XP_059876500.1	883	906	Genetic	Homology : R - peptide - G, exact match. Expected position in helical region.	Yes
species	9728	Delphinus delphis	GLTGPIGPPGPAGAPGDKGETGPSGPAGPTGAR	2H	2883.4231399195396	F	COL1A1	586	33	XP_059853534.1	763	795	Genetic	Homology : R - peptide - G, exact match. Expected position in helical region.	Yes
species	9728	Delphinus delphis	GPSGEPGTAGSPGTPGPQGLLGAPGFLGLPGSR	5H	3023.4704851760994	G	COL1A2	757	33	XP_059876500.1	847	879	Genetic	Homology : K - peptide - G, exact match. Expected position in helical region.	Yes
species	9728	Delphinus delphis	GSTGEIGSAGPPGPPGLR	2H	1638.80818999678	Cet2/P2	COL1A2	292	18	XP_059876500.1	382	399	Genetic	Homology : R - peptide - G, exact match. Expected position in helical region.	Yes
species	9728	Delphinus delphis	GVQGPSGPAGPR	0H	1079.55923221015	Cet1/P1	COL1A1	508	12	XP_059853534.1	685	696	Genetic	Homology : R - peptide - G, exact match. Expected position in helical region.	Yes
species	27606	Eubalaena glacialis	TGHPGAVGPAGIR	1H	1205.63854554045	A	COL1A2	978	13	XP_061054543.1	1068	1080	Genetic	Homology : R - peptide - G, exact match. Expected position in helical region.	Yes
species	27606	Eubalaena glacialis	GIPGEFGLPGPAGPR	2H	1453.74340491225	B	COL1A2	484	15	XP_061054543.1	574	588	Genetic	Homology : R - peptide - G, exact match. Expected position in helical region.	Yes
species	27606	Eubalaena glacialis	GPPGESGAAGPAGPIGNR	1H	1577.76665915753	C	COL1A2	502	18	XP_061054543.1	592	609	Genetic	Homology : R - peptide - G, exact match. Expected position in helical region.	Yes
species	27606	Eubalaena glacialis	GLPGVAGSVGEPGPLGISGPTGAR	2H	2135.10912302574	D	COL1A2	793	24	XP_061054543.1	883	906	Genetic	Homology : R - peptide - G, 1 mismatch with GLPGVAGSVGEPGPLGIAGPTGAR. Expected position in helical region.	Yes
species	27606	Eubalaena glacialis	GLTGPIGPPGPAGAPGDKGETGPSGPAGPTGAR	2H	2883.4231399195396	F	COL1A1	586	33	XP_061030802.1	763	795	Genetic	Homology : R - peptide - G, exact match. Expected position in helical region.	Yes
species	27606	Eubalaena glacialis	GPSGEPGTAGSPGTPGPQGLLGAPGFLGLPGSR	5H	3023.4704851760994	G	COL1A2	757	33	XP_061054543.1	847	879	Genetic	Homology : K - peptide - G, exact match. Expected position in helical region.	Yes
species	27606	Eubalaena glacialis	GTTGEIGSTGPPGPPGLR	2H	1682.8344047446199	Cet2/P2	COL1A2	292	18	XP_061054543.1	382	399	Genetic	Homology : R - peptide - G, 1 mismatch with GTTGEIGSAGPPGPPGLR. Expected position in helical region.	Yes
species	27606	Eubalaena glacialis	GVQGPSGPAGPR	0H	1079.55923221015	Cet1/P1	COL1A1	508	12	XP_061030802.1	685	696	Genetic	Homology : R - peptide - G, exact match. Expected position in helical region.	Yes
species	9731	Globicephala melas	TGHPGAVGPAGIR	1H	1205.63854554045	A	COL1A2	978	13	XP_030713115.2	1068	1080	Genetic	Homology : R - peptide - G, exact match. Expected position in helical region.	Yes
species	9731	Globicephala melas	GIPGEFGLPGPAGPR	2H	1453.74340491225	B	COL1A2	484	15	XP_030713115.2	574	588	Genetic	Homology : R - peptide - G, exact match. Expected position in helical region.	Yes
species	9731	Globicephala melas	GPPGESGAAGPTGPVGSR	1H	1566.75067474022	C	COL1A2	502	18	XP_030713115.2	592	609	Genetic	Homology : R - peptide - G, exact match. Expected position in helical region.	Yes
species	9731	Globicephala melas	GLPGVAGSVGEPGPLGIAGPTGAR	2H	2119.11420840618	D	COL1A2	793	24	XP_030713115.2	883	906	Genetic	Homology : R - peptide - G, exact match. Expected position in helical region.	Yes
species	9731	Globicephala melas	GLTGPIGPPGPAGAPGDKGETGPSGPAGPTGAR	2H	2883.4231399195396	F	COL1A1	586	33	XP_030695607.1	763	795	Genetic	Homology : R - peptide - G, exact match. Expected position in helical region.	Yes
species	9731	Globicephala melas	GPSGEPGTAGSPGTPGPQGLLGAPGFLGLPGSR	5H	3023.4704851760994	G	COL1A2	757	33	XP_030713115.2	847	879	Genetic	Homology : K - peptide - G, exact match. Expected position in helical region.	Yes
species	9731	Globicephala melas	GSTGEIGSAGPPGPPGLR	2H	1638.80818999678	Cet2/P2	COL1A2	292	18	XP_030713115.2	382	399	Genetic	Homology : R - peptide - G, exact match. Expected position in helical region.	Yes
species	9731	Globicephala melas	GVQGPAGPAGPR	0H	1063.56431759059	Cet1/P1	COL1A1	508	12	XP_030695607.1	685	696	Genetic	Homology : R - peptide - G, 1 mismatch with GVQGPSGPAGPR. Expected position in helical region.	Yes
species	27615	Kogia breviceps	TGHPGAVGPAGIR	1H	1205.63854554045	A	COL1A2	978	13	XP_058929757.1	1068	1080	Genetic	Homology : R - peptide - G, exact match. Expected position in helical region.	Yes
species	27615	Kogia breviceps	GIPGEFGLPGPAGPR	2H	1453.74340491225	B	COL1A2	484	15	XP_058929757.1	574	588	Genetic	Homology : R - peptide - G, exact match. Expected position in helical region.	Yes
species	27615	Kogia breviceps	GPPGESGAAGPTGPIGSR	1H	1580.76632480436	C	COL1A2	502	18	XP_058929757.1	592	609	Genetic	Homology : R - peptide - G, 1 mismatch with GPPGESGAAGPTGPVGSR. Expected position in helical region.	Yes
species	27615	Kogia breviceps	GLPGVAGSLGEPGPLGIAGPTGAR	2H	2133.1298584703195	D	COL1A2	793	24	XP_058929757.1	883	906	Genetic	Homology : R - peptide - G, 1 mismatch with GLPGVAGSVGEPGPLGIAGPTGAR. Expected position in helical region.	Yes
species	27615	Kogia breviceps	GLTGPIGPPGPAGAPGDKGETGPSGPAGPTGAR	2H	2883.4231399195396	F	COL1A1	586	33	XP_058902606.1	763	795	Genetic	Homology : R - peptide - G, exact match. Expected position in helical region.	Yes
species	27615	Kogia breviceps	GPSGEPGTAGSPGTPGPQGLLGSPGFLGLPGSR	5H	3039.46539979566	G	COL1A2	757	33	XP_058929757.1	847	879	Genetic	Homology : K - peptide - G, 1 mismatch with GPSGEPGTAGSPGTPGPQGLLGAPGFLGLPGSR. Expected position in helical region.	Yes
species	27615	Kogia breviceps	GTTGEIGSTGPPGPPGLR	2H	1682.8344047446199	Cet2/P2	COL1A2	292	18	XP_058929757.1	382	399	Genetic	Homology : R - peptide - G, 1 mismatch with GTTGEIGSAGPPGPPGLR. Expected position in helical region.	Yes
species	27615	Kogia breviceps	GVQGPTGPAGPR	0H	1093.5748822742898	Cet1/P1	COL1A1	508	12	XP_058902606.1	685	696	Genetic	Homology : R - peptide - G, 1 mismatch with GVQGPSGPAGPR. Expected position in helical region.	Yes
species	90247	Lagenorhynchus obliquidens	TGHPGAVGPAGIR	1H	1205.63854554045	A	COL1A2	978	13	XP_026958275.1	1068	1080	Genetic	Homology : R - peptide - G, exact match. Expected position in helical region.	Yes
species	90247	Lagenorhynchus obliquidens	GIPGEFGLPGPAGPR	2H	1453.74340491225	B	COL1A2	484	15	XP_026958275.1	574	588	Genetic	Homology : R - peptide - G, exact match. Expected position in helical region.	Yes
species	90247	Lagenorhynchus obliquidens	GPPGESGAAGPTGPVGSR	1H	1566.75067474022	C	COL1A2	502	18	XP_026958275.1	592	609	Genetic	Homology : R - peptide - G, exact match. Expected position in helical region.	Yes
species	90247	Lagenorhynchus obliquidens	GLPGVAGSVGEPGPLGIAGPTGAR	2H	2119.11420840618	D	COL1A2	793	24	XP_026958275.1	883	906	Genetic	Homology : R - peptide - G, exact match. Expected position in helical region.	Yes
species	90247	Lagenorhynchus obliquidens	GLTGPIGPPGPAGAPGDKGETGPSGPAGPTGAR	2H	2883.4231399195396	F	COL1A1	586	33	XP_026950147.1	763	795	Genetic	Homology : R - peptide - G, exact match. Expected position in helical region.	Yes
species	90247	Lagenorhynchus obliquidens	GPSGEPGTAGSPGTPGPQGLLGAPGFLGLPGSR	5H	3023.4704851760994	G	COL1A2	757	33	XP_026958275.1	847	879	Genetic	Homology : K - peptide - G, exact match. Expected position in helical region.	Yes
species	90247	Lagenorhynchus obliquidens	GSTGEIGSAGPPGPPGLR	2H	1638.80818999678	Cet2/P2	COL1A2	292	18	XP_026958275.1	382	399	Genetic	Homology : R - peptide - G, exact match. Expected position in helical region.	Yes
species	90247	Lagenorhynchus obliquidens	GVQGPSGPAGPR	0H	1079.55923221015	Cet1/P1	COL1A1	508	12	XP_026950147.1	685	696	Genetic	Homology : R - peptide - G, exact match. Expected position in helical region.	Yes
species	48708	Mesoplodon densirostris	TGHPGAVGPAGIR	1H	1205.63854554045	A	COL1A2	978	13	XP_059963578.1	1068	1080	Genetic	Homology : R - peptide - G, exact match. Expected position in helical region.	Yes
species	48708	Mesoplodon densirostris	GTPGEFGLPGPAGPR	2H	1441.70701940353	B	COL1A2	484	15	XP_059963578.1	574	588	Genetic	Homology : R - peptide - G, 1 mismatch with GIPGEFGLPGPAGPR. Expected position in helical region.	Yes
species	48708	Mesoplodon densirostris	GPPGESGAAGPAGPIGSR	1H	1550.75576012066	C	COL1A2	502	18	XP_059963578.1	592	609	Genetic	Homology : R - peptide - G, 1 mismatch with GPPGESGAAGPAGPIGNR. Expected position in helical region.	Yes
species	48708	Mesoplodon densirostris	GLPGVAGSVGEPGPLGIAGPTGAR	2H	2119.11420840618	D	COL1A2	793	24	XP_059963578.1	883	906	Genetic	Homology : R - peptide - G, exact match. Expected position in helical region.	Yes
species	48708	Mesoplodon densirostris	GLTGPIGPPGPAGAPGDKGETGPSGPAGPTGAR	2H	2883.4231399195396	F	COL1A1	586	33	XP_059938244.1	763	795	Genetic	Homology : R - peptide - G, exact match. Expected position in helical region.	Yes
species	48708	Mesoplodon densirostris	GPSGEPGTAGSPGTPGPQGLLGAPGFLGLPGSR	5H	3023.4704851760994	G	COL1A2	757	33	XP_059963578.1	847	879	Genetic	Homology : K - peptide - G, exact match. Expected position in helical region.	Yes
species	48708	Mesoplodon densirostris	GSTGEIGSSGPPGPPGLR	2H	1654.80310461634	Cet2/P2	COL1A2	292	18	XP_059963578.1	382	399	Genetic	Homology : R - peptide - G, 1 mismatch with GSTGEIGSAGPPGPPGLR. Expected position in helical region.	Yes
species	48708	Mesoplodon densirostris	GVQGPAGPAGPR	0H	1063.56431759059	Cet1/P1	COL1A1	508	12	XP_059938244.1	685	696	Genetic	Homology : R - peptide - G, 1 mismatch with GVQGPSGPAGPR. Expected position in helical region.	Yes
species	40151	Monodon monoceros	TGHPGAVGPAGIR	1H	1205.63854554045	A	COL1A2	978	13	XP_029089490.1	1068	1080	Genetic	Homology : R - peptide - G, exact match. Expected position in helical region.	Yes
species	40151	Monodon monoceros	GIPGEFGLPGPAGSR	2H	1443.7226694676701	B	COL1A2	484	15	XP_029089490.1	574	588	Genetic	Homology : R - peptide - G, 1 mismatch with GIPGEFGLPGPAGPR. Expected position in helical region.	Yes
species	40151	Monodon monoceros	GPPGESGAAGPAGPIGSR	1H	1550.75576012066	C	COL1A2	502	18	XP_029089490.1	592	609	Genetic	Homology : R - peptide - G, 1 mismatch with GPPGESGAAGPAGPIGNR. Expected position in helical region.	Yes
species	40151	Monodon monoceros	GLPGVAGSVGEPGPLGIAGPAGAR	2H	2089.10364372248	D	COL1A2	793	24	XP_029089490.1	883	906	Genetic	Homology : R - peptide - G, 1 mismatch with GLPGVAGSVGEPGPLGIAGPTGAR. Expected position in helical region.	Yes
species	40151	Monodon monoceros	GLTGPIGPPGPAGAPGDKGETGPSGPAGPTGAR	2H	2883.4231399195396	F	COL1A1	586	33	XP_029068332.1	763	795	Genetic	Homology : R - peptide - G, exact match. Expected position in helical region.	Yes
species	40151	Monodon monoceros	GPSGEPGTAGSPGTPGPQGLLGVPGFLGLPGSR	5H	3051.5017853043796	G	COL1A2	757	33	XP_029089490.1	847	879	Genetic	Homology : K - peptide - G, 1 mismatch with GPSGEPGTAGSPGTPGPQGLLGAPGFLGLPGSR. Expected position in helical region.	Yes
species	40151	Monodon monoceros	GTTGEIGSAGPPGPPGLR	2H	1652.82384006092	Cet2/P2	COL1A2	292	18	XP_029089490.1	382	399	Genetic	Homology : R - peptide - G, exact match. Expected position in helical region.	Yes
species	40151	Monodon monoceros	GVQGPSGPAGPR	0H	1079.55923221015	Cet1/P1	COL1A1	508	12	XP_029068332.1	685	696	Genetic	Homology : R - peptide - G, exact match. Expected position in helical region.	Yes
species	1706337	Neophocaena asiaeorientalis asiaeorientalis	TGHPGAVGPAGIR	1H	1205.63854554045	A	COL1A2	978	13	XP_024622854.1	1068	1080	Genetic	Homology : R - peptide - G, exact match. Expected position in helical region.	Yes
species	1706337	Neophocaena asiaeorientalis asiaeorientalis	GIPGEFGLPGPAGPR	2H	1453.74340491225	B	COL1A2	484	15	XP_024622854.1	574	588	Genetic	Homology : R - peptide - G, exact match. Expected position in helical region.	Yes
species	1706337	Neophocaena asiaeorientalis asiaeorientalis	GPPGESGAAGPAGPIGSR	1H	1550.75576012066	C	COL1A2	502	18	XP_024622854.1	592	609	Genetic	Homology : R - peptide - G, 1 mismatch with GPPGESGAAGPAGPIGNR. Expected position in helical region.	Yes
species	1706337	Neophocaena asiaeorientalis asiaeorientalis	GLPGVAGSVGEPGPLGIAGPTGAR	2H	2119.11420840618	D	COL1A2	793	24	XP_024622854.1	883	906	Genetic	Homology : R - peptide - G, exact match. Expected position in helical region.	Yes
species	1706337	Neophocaena asiaeorientalis asiaeorientalis	GLTGPIGPPGPAGAPGDKGETGPSGPAGPTGAR	2H	2883.4231399195396	F	COL1A1	586	33	XP_024601210.1	763	795	Genetic	Homology : R - peptide - G, exact match. Expected position in helical region.	Yes
species	1706337	Neophocaena asiaeorientalis asiaeorientalis	GPSGEPGTAGSPGTPGPQGLLGAPGFLGLPGSR	5H	3023.4704851760994	G	COL1A2	757	33	XP_024622854.1	847	879	Genetic	Homology : K - peptide - G, exact match. Expected position in helical region.	Yes
species	1706337	Neophocaena asiaeorientalis asiaeorientalis	GTTGEIGSAGPPGPPGLR	2H	1652.82384006092	Cet2/P2	COL1A2	292	18	XP_024622854.1	382	399	Genetic	Homology : R - peptide - G, exact match. Expected position in helical region.	Yes
species	1706337	Neophocaena asiaeorientalis asiaeorientalis	GVQGPSGPAGPR	0H	1079.55923221015	Cet1/P1	COL1A1	508	12	XP_024601210.1	685	696	Genetic	Homology : R - peptide - G, exact match. Expected position in helical region.	Yes
species	9733	Orcinus orca	TGHPGAVGPAGIR	1H	1205.63854554045	A	COL1A2	978	13	XP_004265635.1	1068	1080	Genetic	Homology : R - peptide - G, exact match. Expected position in helical region.	Yes
species	9733	Orcinus orca	GIPGEFGLPGPAGPR	2H	1453.74340491225	B	COL1A2	484	15	XP_004265635.1	574	588	Genetic	Homology : R - peptide - G, exact match. Expected position in helical region.	Yes
species	9733	Orcinus orca	GPPGESGAAGPTGPVGSR	1H	1566.75067474022	C	COL1A2	502	18	XP_004265635.1	592	609	Genetic	Homology : R - peptide - G, exact match. Expected position in helical region.	Yes
species	9733	Orcinus orca	GLPGVAGSVGEPGPLGIAGPTGAR	2H	2119.11420840618	D	COL1A2	793	24	XP_004265635.1	883	906	Genetic	Homology : R - peptide - G, exact match. Expected position in helical region.	Yes
species	9733	Orcinus orca	GLTGPIGPPGPAGAPGDKGETGPSGPAGPTGAR	2H	2883.4231399195396	F	COL1A1	586	33	XP_004282670.1	763	795	Genetic	Homology : R - peptide - G, exact match. Expected position in helical region.	Yes
species	9733	Orcinus orca	GPSGEPGTAGSPGTPGPQGLLGAPGFLGLPGSR	5H	3023.4704851760994	G	COL1A2	757	33	XP_004265635.1	847	879	Genetic	Homology : K - peptide - G, exact match. Expected position in helical region.	Yes
species	9733	Orcinus orca	GTTGEIGSAGPPGPPGLR	2H	1652.82384006092	Cet2/P2	COL1A2	292	18	XP_004265635.1	382	399	Genetic	Homology : R - peptide - G, exact match. Expected position in helical region.	Yes
species	9733	Orcinus orca	GVQGPSGPAGPR	0H	1079.55923221015	Cet1/P1	COL1A1	508	12	XP_004282670.1	685	696	Genetic	Homology : R - peptide - G, exact match. Expected position in helical region.	Yes
species	42100	Phocoena sinus	TGHPGAVGPAGIR	1H	1205.63854554045	A	COL1A2	978	13	XP_032498638.1	1068	1080	Genetic	Homology : R - peptide - G, exact match. Expected position in helical region.	Yes
species	42100	Phocoena sinus	GIPGEFGLPGPAGPR	2H	1453.74340491225	B	COL1A2	484	15	XP_032498638.1	574	588	Genetic	Homology : R - peptide - G, exact match. Expected position in helical region.	Yes
species	42100	Phocoena sinus	GPPGESGAAGPAGPIGSR	1H	1550.75576012066	C	COL1A2	502	18	XP_032498638.1	592	609	Genetic	Homology : R - peptide - G, 1 mismatch with GPPGESGAAGPAGPIGNR. Expected position in helical region.	Yes
species	42100	Phocoena sinus	GLPGVAGSVGEPGPLGIAGPTGAR	2H	2119.11420840618	D	COL1A2	793	24	XP_032498638.1	883	906	Genetic	Homology : R - peptide - G, exact match. Expected position in helical region.	Yes
species	42100	Phocoena sinus	GLTGPIGPPGPAGAPGDKGETGPSGPAGPTGAR	2H	2883.4231399195396	F	COL1A1	586	33	XP_032471594.1	763	795	Genetic	Homology : R - peptide - G, exact match. Expected position in helical region.	Yes
species	42100	Phocoena sinus	GPSGEPGTAGSPGTPGPQGLLGAPGFLGLPGSR	5H	3023.4704851760994	G	COL1A2	757	33	XP_032498638.1	847	879	Genetic	Homology : K - peptide - G, exact match. Expected position in helical region.	Yes
species	42100	Phocoena sinus	GTTGEIGSAGPPGPPGLR	2H	1652.82384006092	Cet2/P2	COL1A2	292	18	XP_032498638.1	382	399	Genetic	Homology : R - peptide - G, exact match. Expected position in helical region.	Yes
species	42100	Phocoena sinus	GVQGPSGPAGPR	0H	1079.55923221015	Cet1/P1	COL1A1	508	12	XP_032471594.1	685	696	Genetic	Homology : R - peptide - G, exact match. Expected position in helical region.	Yes
species	9755	Physeter catodon	TGHPGAVGPAGIR	1H	1205.63854554045	A	COL1A2	978	13	XP_007105361.1	1068	1080	Genetic	Homology : R - peptide - G, exact match. Expected position in helical region.	Yes
species	9755	Physeter catodon	GIPGEFGLPGPAGPR	2H	1453.74340491225	B	COL1A2	484	15	XP_007105361.1	574	588	Genetic	Homology : R - peptide - G, exact match. Expected position in helical region.	Yes
species	9755	Physeter catodon	GPPGESGAAGPAGPIGSR	1H	1550.75576012066	C	COL1A2	502	18	XP_007105361.1	592	609	Genetic	Homology : R - peptide - G, 1 mismatch with GPPGESGAAGPAGPIGNR. Expected position in helical region.	Yes
species	9755	Physeter catodon	GLPGVAGSLGEPGPLGIAGPTGAR	2H	2133.1298584703195	D	COL1A2	793	24	XP_007105361.1	883	906	Genetic	Homology : R - peptide - G, 1 mismatch with GLPGVAGSVGEPGPLGIAGPTGAR. Expected position in helical region.	Yes
species	9755	Physeter catodon	GLTGPIGPPGPAGAPGDKGETGPSGPAGPTGAR	2H	2883.4231399195396	F	COL1A1	586	33	XP_007128607.1	763	795	Genetic	Homology : R - peptide - G, exact match. Expected position in helical region.	Yes
species	9755	Physeter catodon	GPSGEPGTAGSPGTPGPQGLLGSPGFLGLPGSR	5H	3039.46539979566	G	COL1A2	757	33	XP_007105361.1	847	879	Genetic	Homology : K - peptide - G, 1 mismatch with GPSGEPGTAGSPGTPGPQGLLGAPGFLGLPGSR. Expected position in helical region.	Yes
species	9755	Physeter catodon	GTTGEIGSAGPPGPPGLR	2H	1652.82384006092	Cet2/P2	COL1A2	292	18	XP_007105361.1	382	399	Genetic	Homology : R - peptide - G, exact match. Expected position in helical region.	Yes
species	9755	Physeter catodon	GVQGPSGPAGPR	0H	1079.55923221015	Cet1/P1	COL1A1	508	12	XP_007128607.1	685	696	Genetic	Homology : R - peptide - G, exact match. Expected position in helical region.	Yes
species	9739	Tursiops truncatus	TGHPGAVGPAGIR	1H	1205.63854554045	A	COL1A2	978	13	XP_019783093.1	1068	1080		Expected position in helical region.
species	9739	Tursiops truncatus	GIPGEFGLPGPAGPR	2H	1453.74340491225	B	COL1A2	484	15	XP_019783093.1	574	588		Expected position in helical region.
species	9739	Tursiops truncatus	GPPGESGAAGPTGPVGSR	1H	1566.75067474022	C	COL1A2	502	18	XP_019783093.1	592	609		Expected position in helical region.
species	9739	Tursiops truncatus	GLPGVAGSVGEPGPLGIAGPTGAR	2H	2119.1142084061803	D	COL1A2	793	24	XP_019783093.1	883	906		Expected position in helical region.
species	9739	Tursiops truncatus	GLTGPIGPPGPAGAPGDKGETGPSGPAGPTGAR	2H	2883.42313991954	F	COL1A1	586	33	XP_033703059.1	763	795		Expected position in helical region.
species	9739	Tursiops truncatus	GPSGEPGTAGSPGTPGPQGLLGAPGFLGLPGSR	5H	3023.4704851760994	G	COL1A2	757	33	XP_019783093.1	847	879		Expected position in helical region.
species	9739	Tursiops truncatus	GSTGEIGSAGPPGPPGLR	2H	1638.80818999678	Cet2/P2	COL1A2	292	18	XP_019783093.1	382	399		Expected position in helical region.
species	9739	Tursiops truncatus	GVQGPSGPAGPR	0H	1079.55923221015	Cet1/P1	COL1A1	508	12	XP_033703059.1	685	696		Expected position in helical region.
