## Supplementary material for "PAMPA: a software for peptide markers and taxonomic identification for ZooMS samples in Archaeology and Paleontology": Supp. Data: Result files: pampa_homology_pinnipeds.tsv

Rank	TaxID	Taxon name	Sequence	PTM	Mass	Marker	Gene	Hel	Length	SeqID	Begin	End	Status	Comment	Digestion
species	34884	Callorhinus ursinus	TGHPGTVGPAGVR	1H	1221.63346016001	A	COL1A2	978	13	XP_025728689.1	1069	1081	Genetic	Homology : R - peptide - G, exact match. Expected position in helical region.	Yes
species	34884	Callorhinus ursinus	GLPGEFGLPGPAGPR	2H	1453.74340491225	B	COL1A2	484	15	XP_025728689.1	575	589	Genetic	Homology : R - peptide - G, exact match. Expected position in helical region.	Yes
species	34884	Callorhinus ursinus	GPPGESGAAGPSGPIGSR	1H	1566.75067474022	C	COL1A2	502	18	XP_025728689.1	593	610	Genetic	Homology : R - peptide - G, exact match. Expected position in helical region.	Yes
species	34884	Callorhinus ursinus	GLPGVSGSVGEPGPLGIAGPSGAR	2H	2121.0934729615997	D	COL1A2	793	24	XP_025728689.1	884	907	Genetic	Homology : R - peptide - G, exact match. Expected position in helical region.	Yes
species	34884	Callorhinus ursinus	GLTGPIGPPGPAGAPGDKGEAGPSGPAGPTGAR	2H	2853.4125752358395	F	COL1A1	586	33	XP_025715155.1	760	792	Genetic	Homology : R - peptide - G, exact match. Expected position in helical region.	Yes
species	34884	Callorhinus ursinus	GPSGEPGTAGPPGTAGPQGLLGAPGILGLPGSR	4H	2957.4963056206793	G	COL1A2	757	33	XP_025728689.1	848	880	Genetic	Homology : K - peptide - G, 2 mismatches with GPSGEPGTAGPPGTTGPQGLLGSPGILGLPGSR. Expected position in helical region.	Yes
species	34884	Callorhinus ursinus	GETGPAGRPGEVGPPGPPGPAGEK	3H	2216.05781610931	P	COL1A1	733	24	XP_025715155.1	907	930	Genetic	Homology : R - peptide - G, 1 mismatch with GETGPAGRPGEVGPPGPPGPTGEK. Expected position in helical region.	Yes
species	34884	Callorhinus ursinus	GVQGPPGPAGPR	1H	1105.57488265473	Cet1/P1	COL1A1	508	12	XP_025715155.1	682	693	Genetic	Homology : R - peptide - G, exact match. Expected position in helical region.	Yes
species	34886	Eumetopias jubatus	TGHPGTVGPAGVR	1H	1221.63346016001	A	COL1A2	978	13	XP_027974643.1	1069	1081	Genetic	Homology : R - peptide - G, exact match. Expected position in helical region.	Yes
species	34886	Eumetopias jubatus	GLPGEFGLPGPAGPR	2H	1453.74340491225	B	COL1A2	484	15	XP_027974643.1	575	589	Genetic	Homology : R - peptide - G, exact match. Expected position in helical region.	Yes
species	34886	Eumetopias jubatus	GPPGESGAAGPSGPIGSR	1H	1566.75067474022	C	COL1A2	502	18	XP_027974643.1	593	610	Genetic	Homology : R - peptide - G, exact match. Expected position in helical region.	Yes
species	34886	Eumetopias jubatus	GLPGVSGSVGEPGPLGIAGPSGAR	2H	2121.0934729615997	D	COL1A2	793	24	XP_027974643.1	884	907	Genetic	Homology : R - peptide - G, exact match. Expected position in helical region.	Yes
species	34886	Eumetopias jubatus	GLTGPIGPPGPAGAPGDKGEAGPSGPAGPTGAR	2H	2853.4125752358395	F	COL1A1	586	33	XP_027949502.1	754	786	Genetic	Homology : R - peptide - G, exact match. Expected position in helical region.	Yes
species	34886	Eumetopias jubatus	GPSGEPGTAGPPGTAGPQGLLGAPGILGLPGSR	4H	2957.4963056206793	G	COL1A2	757	33	XP_027974643.1	848	880	Genetic	Homology : K - peptide - G, 2 mismatches with GPSGEPGTAGPPGTTGPQGLLGSPGILGLPGSR. Expected position in helical region.	Yes
species	34886	Eumetopias jubatus	GETGPAGRPGEVGPPGPPGPAGEK	3H	2216.05781610931	P	COL1A1	733	24	XP_027949502.1	901	924	Genetic	Homology : R - peptide - G, 1 mismatch with GETGPAGRPGEVGPPGPPGPTGEK. Expected position in helical region.	Yes
species	34886	Eumetopias jubatus	GVQGPPGPAGPR	1H	1105.57488265473	Cet1/P1	COL1A1	508	12	XP_027949502.1	676	687	Genetic	Homology : R - peptide - G, exact match. Expected position in helical region.	Yes
species	9711	Halichoerus grypus	TGHPGTVGPAGVR	1H	1221.63346016001	A	COL1A2	976	13	XP_035979250.1	1067	1079	Genetic	Homology : R - peptide - G, exact match. Shifted position in helical region.	Yes
species	9711	Halichoerus grypus	GLPGEFGLPGPAGPR	2H	1453.74340491225	B	COL1A2	484	15	XP_035979250.1	575	589	Genetic	Homology : R - peptide - G, exact match. Expected position in helical region.	Yes
species	9711	Halichoerus grypus	GLPGVSGSVGEHGPLGIAGPPGAR	2H	2171.1203564157795	D	COL1A2	791	24	XP_035979250.1	882	905	Genetic	Homology : R - peptide - G, 2 mismatches with GLPGVSGSVGEPGPLGIAGPSGAR. Shifted position in helical region.	Yes
species	9711	Halichoerus grypus	GLTGPIGPPGPAGAPGDKGESGPSGPAGPTGAR	2H	2869.4074898554	F	COL1A1	586	33	XP_035950567.1	760	792	Genetic	Homology : R - peptide - G, 1 mismatch with GLTGPIGPPGPAGAPGDKGEAGPSGPAGPTGAR. Expected position in helical region.	Yes
species	9711	Halichoerus grypus	GPSGEPGTAGPPGTAGPQGLLGAPGILGLPGSR	4H	2957.4963056206793	G	COL1A2	755	33	XP_035979250.1	846	878	Genetic	Homology : K - peptide - G, 2 mismatches with GPSGEPGTAGPPGTTGPQGLLGSPGILGLPGSR. Shifted position in helical region.	Yes
species	9711	Halichoerus grypus	GETGPAGRPGEVGPPGPPGPAGEK	3H	2216.05781610931	P	COL1A1	733	24	XP_035950567.1	907	930	Genetic	Homology : R - peptide - G, 1 mismatch with GETGPAGRPGEVGPPGPPGPTGEK. Expected position in helical region.	Yes
species	9711	Halichoerus grypus	GVQGPPGPAGPR	1H	1105.57488265473	Cet1/P1	COL1A1	508	12	XP_035950567.1	682	693	Genetic	Homology : R - peptide - G, exact match. Expected position in helical region.	Yes
species	9716	Mirounga angustirostris	TGHPGTVGPAGVR	1H	1221.63346016001	A	COL1A2	978	13	XP_045720640.1	1069	1081	Genetic	Homology : R - peptide - G, exact match. Expected position in helical region.	Yes
species	9716	Mirounga angustirostris	GLPGEFGLPGPAGPR	2H	1453.74340491225	B	COL1A2	484	15	XP_045720640.1	575	589	Genetic	Homology : R - peptide - G, exact match. Expected position in helical region.	Yes
species	9716	Mirounga angustirostris	GPPGESGAAGPSGPIGSR	1H	1566.75067474022	C	COL1A2	502	18	XP_045720640.1	593	610	Genetic	Homology : R - peptide - G, exact match. Expected position in helical region.	Yes
species	9716	Mirounga angustirostris	GLPGVSGSVGEHGPLGIAGPPGAR	2H	2171.1203564157795	D	COL1A2	793	24	XP_045720640.1	884	907	Genetic	Homology : R - peptide - G, 2 mismatches with GLPGVSGSVGEPGPLGIAGPSGAR. Expected position in helical region.	Yes
species	9716	Mirounga angustirostris	GLTGPIGPPGPAGAPGDKGEAGPSGPAGPTGAR	2H	2853.4125752358395	F	COL1A1	586	33	XP_045745072.1	760	792	Genetic	Homology : R - peptide - G, exact match. Expected position in helical region.	Yes
species	9716	Mirounga angustirostris	GPSGEPGTAGPPGTAGPQGLLGAPGILGLPGSR	4H	2957.4963056206793	G	COL1A2	757	33	XP_045720640.1	848	880	Genetic	Homology : K - peptide - G, 2 mismatches with GPSGEPGTAGPPGTTGPQGLLGSPGILGLPGSR. Expected position in helical region.	Yes
species	9716	Mirounga angustirostris	GETGPAGRPGEVGPPGPPGPAGEK	3H	2216.05781610931	P	COL1A1	733	24	XP_045745072.1	907	930	Genetic	Homology : R - peptide - G, 1 mismatch with GETGPAGRPGEVGPPGPPGPTGEK. Expected position in helical region.	Yes
species	9716	Mirounga angustirostris	GVQGPPGPAGPR	1H	1105.57488265473	Cet1/P1	COL1A1	508	12	XP_045745072.1	682	693	Genetic	Homology : R - peptide - G, exact match. Expected position in helical region.	Yes
species	9715	Mirounga leonina	TGHPGTVGPAGVR	1H	1221.63346016001	A	COL1A2	978	13	XP_034876481.1	1069	1081	Genetic	Homology : R - peptide - G, exact match. Expected position in helical region.	Yes
species	9715	Mirounga leonina	GLPGEFGLPGPAGPR	2H	1453.74340491225	B	COL1A2	484	15	XP_034876481.1	575	589	Genetic	Homology : R - peptide - G, exact match. Expected position in helical region.	Yes
species	9715	Mirounga leonina	GPPGESGAAGPSGPIGSR	1H	1566.75067474022	C	COL1A2	502	18	XP_034876481.1	593	610	Genetic	Homology : R - peptide - G, exact match. Expected position in helical region.	Yes
species	9715	Mirounga leonina	GLPGVSGSVGEHGPLGIAGPPGAR	2H	2171.1203564157795	D	COL1A2	793	24	XP_034876481.1	884	907	Genetic	Homology : R - peptide - G, 2 mismatches with GLPGVSGSVGEPGPLGIAGPSGAR. Expected position in helical region.	Yes
species	9715	Mirounga leonina	GLTGPIGPPGPAGAPGDKGEAGPSGPAGPTGAR	2H	2853.4125752358395	F	COL1A1	586	33	XP_034882768.1	760	792	Genetic	Homology : R - peptide - G, exact match. Expected position in helical region.	Yes
species	9715	Mirounga leonina	GPSGEPGTAGPPGTAGPQGLLGAPGILGLPGSR	4H	2957.4963056206793	G	COL1A2	757	33	XP_034876481.1	848	880	Genetic	Homology : K - peptide - G, 2 mismatches with GPSGEPGTAGPPGTTGPQGLLGSPGILGLPGSR. Expected position in helical region.	Yes
species	9715	Mirounga leonina	GETGPAGRPGEVGPPGPPGPAGEK	3H	2216.05781610931	P	COL1A1	733	24	XP_034882768.1	907	930	Genetic	Homology : R - peptide - G, 1 mismatch with GETGPAGRPGEVGPPGPPGPTGEK. Expected position in helical region.	Yes
species	9715	Mirounga leonina	GVQGPPGPAGPR	1H	1105.57488265473	Cet1/P1	COL1A1	508	12	XP_034882768.1	682	693	Genetic	Homology : R - peptide - G, exact match. Expected position in helical region.	Yes
species	29088	Neomonachus schauinslandi	TGHHGTVGPAGVR	1H	1261.63960816961	A	COL1A2	978	13	XP_021545228.1	1067	1079	Genetic	Homology : R - peptide - G, 1 mismatch with TGHPGTVGPAGVR. Expected position in helical region.	Yes
species	29088	Neomonachus schauinslandi	GLPGEFGLPGPAGPR	2H	1453.74340491225	B	COL1A2	484	15	XP_021545228.1	573	587	Genetic	Homology : R - peptide - G, exact match. Expected position in helical region.	Yes
species	29088	Neomonachus schauinslandi	GPPGESGAAGPSGPIGSR	1H	1566.75067474022	C	COL1A2	502	18	XP_021545228.1	591	608	Genetic	Homology : R - peptide - G, exact match. Expected position in helical region.	Yes
species	29088	Neomonachus schauinslandi	GLPGVSGSVGEHGPLGIAGPPGAR	2H	2171.1203564157795	D	COL1A2	793	24	XP_021545228.1	882	905	Genetic	Homology : R - peptide - G, 2 mismatches with GLPGVSGSVGEPGPLGIAGPSGAR. Expected position in helical region.	Yes
species	29088	Neomonachus schauinslandi	GLTGPIGPPGPAGAPGDKGEAGPSGPAGPTGAR	2H	2853.4125752358395	F	COL1A1	586	33	XP_021560003.1	760	792	Genetic	Homology : R - peptide - G, exact match. Expected position in helical region.	Yes
species	29088	Neomonachus schauinslandi	GPSGEPGTAGPPGTAGPQGLLGAPGILGLPGSR	4H	2957.4963056206793	G	COL1A2	757	33	XP_021545228.1	846	878	Genetic	Homology : K - peptide - G, 2 mismatches with GPSGEPGTAGPPGTTGPQGLLGSPGILGLPGSR. Expected position in helical region.	Yes
species	29088	Neomonachus schauinslandi	GETGPAGRPGEVGPPGPPGPAGEK	3H	2216.05781610931	P	COL1A1	733	24	XP_021560003.1	907	930	Genetic	Homology : R - peptide - G, 1 mismatch with GETGPAGRPGEVGPPGPPGPTGEK. Expected position in helical region.	Yes
species	29088	Neomonachus schauinslandi	GVQGPPGPAGPR	1H	1105.57488265473	Cet1/P1	COL1A1	508	12	XP_021560003.1	682	693	Genetic	Homology : R - peptide - G, exact match. Expected position in helical region.	Yes
species	9708	Odobenus rosmarus divergens	TGHPGTVGPAGVR	1H	1221.63346016001	A	COL1A2	978	13	XP_004394135.1	1069	1081		Expected position in helical region.
species	9708	Odobenus rosmarus divergens	GLPGEFGLPGPAGPR	2H	1453.74340491225	B	COL1A2	484	15	XP_004394135.1	575	589	Proteomics	Sequence deduced from positions. Adjusted mass (was 1453.7).Expected position in helical region.	Yes
species	9708	Odobenus rosmarus divergens	GPPGESGAAGPSGPIGSR	1H	1566.75067474022	C	COL1A2	502	18	XP_004394135.1	593	610		Expected position in helical region.
species	9708	Odobenus rosmarus divergens	GLPGVSGSVGEPGPLGIAGPSGAR	2H	2121.0934729616	D	COL1A2	793	24	XP_004394135.1	884	907	Proteomics	Sequence deduced from positions. Adjusted mass (was 2121.1).Expected position in helical region.	Yes
species	9708	Odobenus rosmarus divergens	GLTGPIGPPGPAGAPGDKGEAGPSGPAGPTGAR	2H	2853.41257523584	F	COL1A1	586	33	XP_004395207.1	760	792	Proteomics	Sequence deduced from positions. Adjusted mass (was 2853.4).Expected position in helical region.	Yes
species	9708	Odobenus rosmarus divergens	GPSGEPGTAGPPGTTGPQGLLGSPGILGLPGSR	4H	3003.5017849239402	G	COL1A2	757	33	XP_004394135.1	848	880	Proteomics	Sequence deduced from positions. Adjusted mass (was 3003.4).Expected position in helical region.	Yes
species	9708	Odobenus rosmarus divergens	GETGPAGRPGEVGPPGPPGPTGEK	3H	2246.06838079301	P	COL1A1	733	24	XP_004395207.1	907	930	Proteomics	Sequence deduced from positions. Adjusted mass (was 2246.4).Expected position in helical region.	Yes
species	9708	Odobenus rosmarus divergens	GVQGPPGPAGPR	1H	1105.57488265473	Cet1/P1	COL1A1	508	12	XP_004395207.1	682	693	Proteomics	Sequence deduced from positions. Adjusted mass (was 1105.6).Expected position in helical region.	Yes
species	9720	Phoca vitulina	TGHPGTVGPAGVR	1H	1221.63346016001	A	COL1A2	978	13	XP_032258023.1	1069	1081	Genetic	Homology : R - peptide - G, exact match. Expected position in helical region.	Yes
species	9720	Phoca vitulina	GLPGEFGLPGPAGPR	2H	1453.74340491225	B	COL1A2	484	15	XP_032258023.1	575	589	Genetic	Homology : R - peptide - G, exact match. Expected position in helical region.	Yes
species	9720	Phoca vitulina	GPPGESGAAGPSGPIGSR	1H	1566.75067474022	C	COL1A2	502	18	XP_032258023.1	593	610	Genetic	Homology : R - peptide - G, exact match. Expected position in helical region.	Yes
species	9720	Phoca vitulina	GLPGVSGSVGEHGPLGIAGPPGAR	2H	2171.1203564157795	D	COL1A2	793	24	XP_032258023.1	884	907	Genetic	Homology : R - peptide - G, 2 mismatches with GLPGVSGSVGEPGPLGIAGPSGAR. Expected position in helical region.	Yes
species	9720	Phoca vitulina	GLTGPIGPPGPAGAPGDKGESGPSGPAGPTGAR	2H	2869.4074898554	F	COL1A1	586	33	XP_032284949.1	760	792	Genetic	Homology : R - peptide - G, 1 mismatch with GLTGPIGPPGPAGAPGDKGEAGPSGPAGPTGAR. Expected position in helical region.	Yes
species	9720	Phoca vitulina	GPSGEPGTAGPPGTAGPQGLLGAPGILGLPGSR	4H	2957.4963056206793	G	COL1A2	757	33	XP_032258023.1	848	880	Genetic	Homology : K - peptide - G, 2 mismatches with GPSGEPGTAGPPGTTGPQGLLGSPGILGLPGSR. Expected position in helical region.	Yes
species	9720	Phoca vitulina	GETGPAGRPGEVGPPGPPGPAGEK	3H	2216.05781610931	P	COL1A1	733	24	XP_032284949.1	907	930	Genetic	Homology : R - peptide - G, 1 mismatch with GETGPAGRPGEVGPPGPPGPTGEK. Expected position in helical region.	Yes
species	9720	Phoca vitulina	GVQGPPGPAGPR	1H	1105.57488265473	Cet1/P1	COL1A1	508	12	XP_032284949.1	682	693	Genetic	Homology : R - peptide - G, exact match. Expected position in helical region.	Yes
species	9704	Zalophus californianus	TGHPGTVGPAGVR	1H	1221.63346016001	A	COL1A2	978	13	XP_027428797.1	1069	1081	Genetic	Homology : R - peptide - G, exact match. Expected position in helical region.	Yes
species	9704	Zalophus californianus	GLPGEFGLPGPAGPR	2H	1453.74340491225	B	COL1A2	484	15	XP_027428797.1	575	589	Genetic	Homology : R - peptide - G, exact match. Expected position in helical region.	Yes
species	9704	Zalophus californianus	GPPGESGAAGPSGPIGSR	1H	1566.75067474022	C	COL1A2	502	18	XP_027428797.1	593	610	Genetic	Homology : R - peptide - G, exact match. Expected position in helical region.	Yes
species	9704	Zalophus californianus	GLPGVSGSVGEPGPLGIAGPSGAR	2H	2121.0934729615997	D	COL1A2	793	24	XP_027428797.1	884	907	Genetic	Homology : R - peptide - G, exact match. Expected position in helical region.	Yes
species	9704	Zalophus californianus	GLTGPIGPPGPAGAPGDKGEAGPSGPAGPTGAR	2H	2853.4125752358395	F	COL1A1	586	33	XP_027423360.2	760	792	Genetic	Homology : R - peptide - G, exact match. Expected position in helical region.	Yes
species	9704	Zalophus californianus	GPSGEPGTAGPPGTAGPQGLLGAPGILGLPGSR	4H	2957.4963056206793	G	COL1A2	757	33	XP_027428797.1	848	880	Genetic	Homology : K - peptide - G, 2 mismatches with GPSGEPGTAGPPGTTGPQGLLGSPGILGLPGSR. Expected position in helical region.	Yes
species	9704	Zalophus californianus	GETGPAGRPGEVGPPGPPGPAGEK	3H	2216.05781610931	P	COL1A1	733	24	XP_027423360.2	907	930	Genetic	Homology : R - peptide - G, 1 mismatch with GETGPAGRPGEVGPPGPPGPTGEK. Expected position in helical region.	Yes
species	9704	Zalophus californianus	GVQGPPGPAGPR	1H	1105.57488265473	Cet1/P1	COL1A1	508	12	XP_027423360.2	682	693	Genetic	Homology : R - peptide - G, exact match. Expected position in helical region.	Yes
