## Supplementary material for "PAMPA: a software for peptide markers and taxonomic identification for ZooMS samples in Archaeology and Paleontology": Supp. Data: Result files: table_reference_cetaceans.tsv

Rank	TaxID	Taxon name	Sequence	PTM	Mass	Marker	Gene	Hel	Length
species	9771	Balaenoptera musculus	TGHPGAVGPAGIR	1H	1205.63854554045	A	COL1A2	1158	13
species	9771	Balaenoptera musculus	GIPGEFGLPGPAGPR	2H	1453.74340491225	B	COL1A2	664	15
species	9771	Balaenoptera musculus	GPPGESGAAGPAGPIGNR	1H	1577.76665915753	C	COL1A2	682	18
species	9771	Balaenoptera musculus	GLPGVAGSVGEPGPLGISGPAGAR	2H	2105.0985583420397	D	COL1A2	973	24
species	9771	Balaenoptera musculus	GLTGPIGPPGPAGAPGDKGETGPSGPAGPTGAR	2H	2883.4231399195396	F	COL1A1	940	33
species	9771	Balaenoptera musculus	GPSGEPGTAGSPGTPGPQGLLGAPGFLGLPGSR	5H	3023.4704851760994	G	COL1A2	937	33
species	9771	Balaenoptera musculus	GTTGEIGSAGPPGPPGLR	2H	1652.82384006092	Cet2/P2	COL1A2	472	18
species	9771	Balaenoptera musculus	GVQGPSGPAGPR	0H	1079.55923221015	Cet1/P1	COL1A1	862	12
species	9739	Tursiops truncatus	TGHPGAVGPAGIR	1H	1205.63854554045	A	COL1A2	1158	13
species	9739	Tursiops truncatus	GIPGEFGLPGPAGPR	2H	1453.74340491225	B	COL1A2	664	15
species	9739	Tursiops truncatus	GPPGESGAAGPTGPVGSR	1H	1566.75067474022	C	COL1A2	682	18
species	9739	Tursiops truncatus	GLPGVAGSVGEPGPLGIAGPTGAR	2H	2119.1142084061803	D	COL1A2	973	24
species	9739	Tursiops truncatus	GLTGPIGPPGPAGAPGDKGETGPSGPAGPTGAR	2H	2883.42313991954	F	COL1A1	940	33
species	9739	Tursiops truncatus	GPSGEPGTAGSPGTPGPQGLLGAPGFLGLPGSR	5H	3023.4704851760994	G	COL1A2	937	33
species	9739	Tursiops truncatus	GSTGEIGSAGPPGPPGLR	2H	1638.80818999678	Cet2/P2	COL1A2	472	18
species	9739	Tursiops truncatus	GVQGPSGPAGPR	0H	1079.55923221015	Cet1/P1	COL1A1	862	12
