## Supplementary material for "PAMPA: a software for peptide markers and taxonomic identification for ZooMS samples in Archaeology and Paleontology": Supp. Data: Result files: table_reference_pinnipeds.tsv

Rank	TaxID	Taxon name	Sequence	Marker	PTM	Mass	Gene	Hel	Length	SeqID	Begin	End	Status	Digestion	Comment
species	9708	Odobenus rosmarus divergens	TGHPGTVGPAGVR	A	1H	1221.63346016001	COL1A2	978	13	XP_004394135.1	1069	1081		Yes	Positions computed from peptide sequence.
species	9708	Odobenus rosmarus divergens	GLPGEFGLPGPAGPR	B	2H	1453.74340491225	COL1A2	484	15	XP_004394135.1	575	589	Proteomics	Yes	Positions computed from peptide sequence. Sequence deduced from positions. Adjusted mass (was 1453.7).
species	9708	Odobenus rosmarus divergens	GPPGESGAAGPSGPIGSR	C	1H	1566.75067474022	COL1A2	502	18	XP_004394135.1	593	610		Yes	Positions computed from peptide sequence.
species	9708	Odobenus rosmarus divergens	GLPGVSGSVGEPGPLGIAGPSGAR	D	2H	2121.0934729616	COL1A2	793	24	XP_004394135.1	884	907	Proteomics	Yes	Positions computed from peptide sequence. Sequence deduced from positions. Adjusted mass (was 2121.1).
species	9708	Odobenus rosmarus divergens	GLTGPIGPPGPAGAPGDKGEAGPSGPAGPTGAR	F	2H	2853.41257523584	COL1A1	586	33	XP_004395207.1	760	792	Proteomics	Yes	Positions computed from peptide sequence. Sequence deduced from positions. Adjusted mass (was 2853.4).
species	9708	Odobenus rosmarus divergens	GPSGEPGTAGPPGTTGPQGLLGSPGILGLPGSR	G	4H	3003.5017849239402	COL1A2	757	33	XP_004394135.1	848	880	Proteomics	Yes	Positions computed from peptide sequence. Sequence deduced from positions. Adjusted mass (was 3003.4).
species	9708	Odobenus rosmarus divergens	GETGPAGRPGEVGPPGPPGPTGEK	P	3H	2246.06838079301	COL1A1	733	24	XP_004395207.1	907	930	Proteomics	Yes	Positions computed from peptide sequence. Sequence deduced from positions. Adjusted mass (was 2246.4).
species	9708	Odobenus rosmarus divergens	GVQGPPGPAGPR	Cet1/P1	1H	1105.57488265473	COL1A1	508	12	XP_004395207.1	682	693	Proteomics	Yes	Positions computed from peptide sequence. Sequence deduced from positions. Adjusted mass (was 1105.6).
