## Supplementary material for "PAMPA: a software for peptide markers and taxonomic identification for ZooMS samples in Archaeology and Paleontology": Supp. Data: Result files: pampa_mixtures.tsv

	COL1A1-508/P1-1H	COL1A2-978/A-0H	COL1A2-978/A-1H	COL1A2-484/B-2H	COL1A2-502/C-1H	COL1A2-292/P2-2H	COL1A2-793/D-3H	COL1A1-586/F-2H	COL1A1-586/F-3H	COL1A2-757/G-4H	COL1A2-757/G-5H	Pvalue	#peaks	Species
bos-capra_0_C5_000001.d.csv	1105.574	1180.644		1427.728	1580.766	1648.83	2131.111	2883.426	2899.416			2.51e-24	8	37181 [Budorcas taxicolor] 9880 [Odocoileus virginianus texanus] 68408 [Moschus berezovskii] 59534 [Oryx dammah] 9940 [Ovis aries] 9925 [Capra hircus]
bos-capra_0_C5_000001.d.csv	1105.574	1192.678	1208.674	1427.728	1580.766	1648.83	2131.111	2853.407	2869.4			4.95e-28	9	72004 [Bos mutus] 30522 [Bos indicus x Bos taurus] 43346 [Bison bison bison] 9913 [Bos taurus] 9915 [Bos indicus] 9906 [Bos javanicus]
bos-capra_0_C5_000002.d.csv	1105.575			1427.72	1580.766	1648.819	2131.113	2883.429	2899.414		3033.482	2.27e-23	8	37181 [Budorcas taxicolor] 9940 [Ovis aries] 68408 [Moschus berezovskii]
bos-capra_0_C5_000002.d.csv	1105.575		1208.674	1427.72	1580.766	1648.819	2131.113	2853.414			3033.482	2.27e-23	8	72004 [Bos mutus] 30522 [Bos indicus x Bos taurus] 43346 [Bison bison bison] 9913 [Bos taurus] 9915 [Bos indicus] 9906 [Bos javanicus]
capra-ovis_0_C7_000001.d.csv	1105.575			1427.728	1580.767	1648.831	2131.112	2883.428	2899.421	3017.5		9.98e-23	8	37181 [Budorcas taxicolor] 9940 [Ovis aries] 68408 [Moschus berezovskii]
capra-ovis_0_C7_000001.d.csv	1105.575			1427.728	1580.767	1648.831	2131.112	2883.428	2899.421	3077.487		9.98e-23	8	9925 [Capra hircus]
capra-ovis_0_C7_000002.d.csv	1105.575	1180.643	1196.638	1427.728	1580.767	1648.831	2131.112	2883.427	2899.415	3017.494		8.97e-32	10	37181 [Budorcas taxicolor] 9940 [Ovis aries] 68408 [Moschus berezovskii]
capra-ovis_0_C7_000002.d.csv	1105.575	1180.643	1196.638	1427.728	1580.767	1648.831	2131.112	2883.427	2899.415	3077.487		8.97e-32	10	9925 [Capra hircus]
ovis-cervus_0_M5_000001.d.csv	1105.574	1180.642	1196.638	1427.733	1580.767	1648.82	2131.117	2883.433	2899.411		3033.487	3.11e-31	10	37181 [Budorcas taxicolor] 9940 [Ovis aries] 68408 [Moschus berezovskii]
ovis-cervus_0_O5_000001.d.csv	1105.574	1180.643	1196.637	1427.72	1580.768	1648.829	2131.112	2883.424	2899.411		3033.483	3.63e-29	10	37181 [Budorcas taxicolor] 9940 [Ovis aries] 68408 [Moschus berezovskii]
ovis-cervus_0_O5_000001.d.csv	1105.574	1180.643	1196.637	1427.72	1550.756	1648.829	2131.112	2883.424	2899.411		3033.483	3.63e-29	10	9860 [Cervus elaphus] 30532 [Dama dama]
