## Supplementary material for "PAMPA: a software for peptide markers and taxonomic identification for ZooMS samples in Archaeology and Paleontology": Supp. Data: Result files: pampa_moderns_FT.tsv

	COL1A1-508/P1-0H	COL1A1-508/P1-1H	COL1A2-978/A-0H	COL1A2-978/A-1H	COL1A2-484/B-1H	COL1A2-484/B-2H	COL1A2-502/C-1H	COL1A2-292/P2-1H	COL1A2-292/P2-2H	COL1A2-793/D-2H	COL1A2-793/D-3H	COL1A1-586/F-2H	COL1A1-586/F-3H	COL1A1-586/F-4H	COL1A2-757/G-4H	COL1A2-757/G-5H	Pvalue	#peaks	Assignment	Rank	Uncertainty	Rank	Species
Bison-FT.csv		1105.575				1427.728	1580.77		1648.829		2131.117	2853.412	2869.407			3033.491	2.67e-22	8	27592 [Bovinae]	subfamily	27592 [Bovinae]	subfamily	72004 [Bos mutus] 9915 [Bos indicus] 9913 [Bos taurus] 43346 [Bison bison bison] 30522 [Bos indicus x Bos taurus] 9906 [Bos javanicus]
Castor-FT.csv		1105.575		1193.602		1427.728	1593.761		1596.764		2129.136				2983.516	2999.508	1.69e-25	8	51338 [Castor canadensis]	species	29132 [Castoridae]	family	51338 [Castor canadensis]
Dog-FT.csv		1105.575	1210.654	1226.649		1453.744	1566.753	1593.759			2131.117	2853.411	2869.408		2983.52	2999.51	4.86e-36	11	9608 [Canidae]	family	9608 [Canidae]	family	9615 [Canis lupus familiaris] 286419 [Canis lupus dingo] 494514 [Vulpes lagopus]
Fallow deer-FT.csv		1105.571	1180.643	1196.638		1427.728	1550.757		1648.829		2131.118	2883.426	2899.424			3033.491	8.70e-30	10	34878 [Cervinae]	subfamily	34878 [Cervinae]	subfamily	30532 [Dama dama] 9860 [Cervus elaphus]
Goat-FT.csv		1105.574	1180.643	1196.637		1427.727			1648.828		2131.114	2883.42	2899.42		3077.494	3093.491	1.46e-33	10	9925 [Capra hircus]	species	9922 [Capra]	genus	9925 [Capra hircus]
Hedgehog-FT.csv		1105.574				1453.744					2207.145	2869.405	2885.402		2941.507		1.66e-17	6	9365 [Erinaceus europaeus]	species	9363 [Erinaceidae]	family	9365 [Erinaceus europaeus]
Homo-FT.csv		1105.575		1235.649	1477.755		1580.768		1619.777		2115.121	2869.406	2885.405				2.17e-28	8	207598 [Homininae]	subfamily	207598 [Homininae]	subfamily	9606 [Homo sapiens] 9597 [Pan paniscus] 9598 [Pan troglodytes]
Horse-FT.csv		1105.575	1182.624	1198.616		1427.729	1550.758		1649.787		2145.132	2883.427	2899.422		2983.519	2999.511	2.64e-39	11	9789 [Equus]	genus	9788 [Equidae]	family	89248 [Equus quagga] 9796 [Equus caballus] 9793 [Equus asinus]
Moleo.d.csv		1105.575		1221.634		1453.744	1566.751				2209.091	2869.406	2885.401		2969.501	2985.494	6.65e-27	9	50954 [Talpa occidentalis]	species	9374 [Talpa]	genus	50954 [Talpa occidentalis]
Mouse-FT.csv		1105.575	1178.627			1453.743	1570.745				2159.144		2895.421	2911.418	2931.482		4.36e-23	8	10090 [Mus musculus]	species	10090 [Mus musculus]	species	10090 [Mus musculus]
Ovis-FT.csv		1105.575	1180.644	1196.638		1427.729	1580.769		1648.83		2131.12	2883.428	2899.427			3033.494	4.23e-32	10	35500 [Pecora]	infraorder	9845 [Ruminantia]	suborder	9940 [Ovis aries] 68408 [Moschus berezovskii] 37181 [Budorcas taxicolor]
Ox-FT.csv		1105.575	1192.679	1208.674		1427.728	1580.767		1648.829		2131.116	2853.41	2869.407			3033.487	8.20e-32	10	27592 [Bovinae]	subfamily	27592 [Bovinae]	subfamily	72004 [Bos mutus] 9915 [Bos indicus] 9913 [Bos taurus] 43346 [Bison bison bison] 30522 [Bos indicus x Bos taurus] 9906 [Bos javanicus]
Rabbit-FT.csv		1105.575	1205.639	1221.634		1453.744			1592.769		2129.138	2883.423	2899.422				3.11e-23	8	9979 [Leporidae]	family	9979 [Leporidae]	family	9983 [Lepus europaeus] 9986 [Oryctolagus cuniculus]
Rattus-FT.csv		1105.575				1453.745	1566.752				2143.152	2883.423	2899.421		2987.51		9.24e-21	7	10116 [Rattus norvegicus]	species	10116 [Rattus norvegicus]	species	10116 [Rattus norvegicus]
Red deer-FT.csv		1105.571	1180.643	1196.638		1427.728	1550.757		1648.829		2131.117	2883.425	2899.424			3033.49	3.49e-32	10	34878 [Cervinae]	subfamily	34878 [Cervinae]	subfamily	30532 [Dama dama] 9860 [Cervus elaphus]
Sus-FT.csv		1105.575	1180.644	1196.638		1453.743	1550.757		1647.808		2131.116	2883.425	2899.422			3033.49	5.65e-34	10	9823 [Sus scrofa]	species	35497 [Suina]	suborder	9823 [Sus scrofa]
Sus-dom-FT.csv		1105.575	1180.643	1196.638		1453.744	1550.758				2131.119	2883.427	2899.426			3033.493	3.74e-28	9	9823 [Sus scrofa]	species	35497 [Suina]	suborder	9823 [Sus scrofa]
Vole-FT.csv		1105.571	1177.608			1453.744	1552.736					2883.422	2899.421		3043.508	3059.503	3.98e-24	8	111838 [Microtus oregoni]	species	111838 [Microtus oregoni]	species	111838 [Microtus oregoni]
Vulpes-FT.csv		1105.576	1210.655	1226.65		1437.715	1566.756	1593.765			2131.124						1.85e-19	7	9627 [Vulpes vulpes]	species	9627 [Vulpes vulpes]	species	9627 [Vulpes vulpes]
whale-FT.csv	1079.563		1189.646	1205.642		1441.709	1577.769		1652.826	2135.113		2883.427	2899.426		3007.481	3023.473	4.25e-33	11	9766 [Balaenoptera]	genus	9765 [Balaenopteridae]	family	2746895 [Balaenoptera ricei] 9767 [Balaenoptera acutorostrata]
