## Supplementary material for "PAMPA: a software for peptide markers and taxonomic identification for ZooMS samples in Archaeology and Paleontology": Supp. Data: Result files: pampa_moderns_TOF.tsv

	COL1A1-508/P1-0H	COL1A1-508/P1-1H	COL1A2-978/A-0H	COL1A2-978/A-1H	COL1A2-484/B-1H	COL1A2-484/B-2H	COL1A2-502/C-1H	COL1A2-292/P2-1H	COL1A2-292/P2-2H	COL1A2-793/D-2H	COL1A2-793/D-3H	COL1A1-586/F-2H	COL1A1-586/F-3H	COL1A1-586/F-4H	COL1A2-757/G-4H	COL1A2-757/G-5H	Pvalue	#peaks	Assignment	Rank	Uncertainty	Rank	Species
Bison-TOF.csv		1105.574	1192.672	1208.675		1427.729	1580.771		1648.83		2131.114	2853.429	2869.449		3017.412	3033.5	1.74e-20	11	27592 [Bovinae]	subfamily	27592 [Bovinae]	subfamily	30522 [Bos indicus x Bos taurus] 43346 [Bison bison bison] 9913 [Bos taurus] 9906 [Bos javanicus] 9915 [Bos indicus] 72004 [Bos mutus]
Castor-TOF.csv		1105.57	1177.595	1193.616		1427.724	1593.759		1596.766		2129.143					2999.589	3.05e-24	8	51338 [Castor canadensis]	species	29132 [Castoridae]	family	51338 [Castor canadensis]
Dog-TOF.csv		1105.571		1226.647		1453.737	1566.753				2131.11	2853.379	2869.49			2999.51	1.18e-15	8	9608 [Canidae]	family	9608 [Canidae]	family	494514 [Vulpes lagopus] 9615 [Canis lupus familiaris] 286419 [Canis lupus dingo]
Fallow deer-TOF.csv		1105.575	1180.611	1196.622		1427.737	1550.784		1648.859		2131.118				3017.46	3033.465	2.93e-37	9	34878 [Cervinae]	subfamily	34878 [Cervinae]	subfamily	9860 [Cervus elaphus] 30532 [Dama dama]
Goat-TOF.csv		1105.57	1180.627	1196.63		1427.726	1580.774		1648.818		2131.107	2883.415	2899.435		3077.46	3093.488	7.25e-33	11	9925 [Capra hircus]	species	9922 [Capra]	genus	9925 [Capra hircus]
Hedgehog-TOF.csv		1105.566				1453.739	1565.785	1608.81			2207.089	2869.333					1.70e-13	6	9365 [Erinaceus europaeus]	species	9363 [Erinaceidae]	family	9365 [Erinaceus europaeus]
Homo-TOF.csv		1105.569		1235.637	1477.75		1580.764		1619.775		2115.107	2869.401	2885.383		2957.492		1.30e-27	9	207598 [Homininae]	subfamily	207598 [Homininae]	subfamily	9598 [Pan troglodytes] 9597 [Pan paniscus] 9606 [Homo sapiens]
Horse-TOF.csv		1105.566	1182.591	1198.57		1427.706	1550.754		1649.732		2145.114	2883.425	2899.362		2983.536	2999.528	8.65e-49	11	9789 [Equus]	genus	9788 [Equidae]	family	9793 [Equus asinus] 89248 [Equus quagga] 9796 [Equus caballus]
Mole-TOF.csv		1105.583	1205.67	1221.688		1453.786	1566.749				2209.043						3.79e-06	6	9373 [Talpidae]	family	9373 [Talpidae]	family	50954 [Talpa occidentalis] 143302 [Condylura cristata]
Mouse-TOF.csv		1105.578	1178.634	1194.642		1453.724	1570.77		1566.763		2159.121		2895.443	2911.41	2931.381		7.46e-29	10	10090 [Mus musculus]	species	10090 [Mus musculus]	species	10090 [Mus musculus]
Ox-TOF.csv		1105.574	1192.672	1208.674		1427.729	1580.763		1648.825		2131.114	2853.432	2869.426		3017.403	3033.52	2.68e-17	11	27592 [Bovinae]	subfamily	27592 [Bovinae]	subfamily	30522 [Bos indicus x Bos taurus] 43346 [Bison bison bison] 9913 [Bos taurus] 9906 [Bos javanicus] 9915 [Bos indicus] 72004 [Bos mutus]
Rabbit-TOF.csv		1105.573	1205.591	1221.629		1453.737			1592.753		2129.077	2883.334	2899.417				4.18e-14	8	9979 [Leporidae]	family	9979 [Leporidae]	family	9983 [Lepus europaeus] 9986 [Oryctolagus cuniculus]
Rattus-TOF.csv		1105.568		1203.674		1453.736	1566.774		1592.843		2143.159	2883.433			2987.483		1.18e-23	8	10116 [Rattus norvegicus]	species	10116 [Rattus norvegicus]	species	10116 [Rattus norvegicus]
Red deer-TOF.csv		1105.575	1180.642	1196.637		1427.728	1550.757		1648.825		2131.114	2883.466	2899.478		3017.443		1.48e-11	10	34878 [Cervinae]	subfamily	34878 [Cervinae]	subfamily	9860 [Cervus elaphus] 30532 [Dama dama]
Sheep-TOF.csv		1105.564	1180.613	1196.618		1427.715	1580.753		1648.812		2131.079	2883.463				3033.577	2.06e-14	9	35500 [Pecora]	infraorder	9845 [Ruminantia]	suborder	9940 [Ovis aries] 68408 [Moschus berezovskii] 37181 [Budorcas taxicolor]
Sus-dom-TOF.csv		1105.57	1180.632	1196.633		1453.735	1550.747		1647.808		2131.103	2883.406	2899.404			3033.419	3.20e-17	10	9823 [Sus scrofa]	species	35497 [Suina]	suborder	9823 [Sus scrofa]
Vole-TOF.csv		1105.571	1177.604			1453.737	1552.721				2129.132	2883.415	2899.324				8.70e-13	7	111838 [Microtus oregoni]	species	111838 [Microtus oregoni]	species	111838 [Microtus oregoni]
Vulpes-TOF.csv		1105.572		1226.641		1437.71	1566.756	1593.793			2131.104	2853.405	2869.461			2999.479	1.34e-30	9	9627 [Vulpes vulpes]	species	9627 [Vulpes vulpes]	species	9627 [Vulpes vulpes]
Whale-TOF.csv	1079.518			1205.58		1441.647	1577.7		1652.759	2135.038		2883.336	2899.341		3007.391	3023.382	7.21e-40	10	9766 [Balaenoptera]	genus	9765 [Balaenopteridae]	family	9767 [Balaenoptera acutorostrata] 2746895 [Balaenoptera ricei]
