## Supplementary material for "PAMPA: a software for peptide markers and taxonomic identification for ZooMS samples in Archaeology and Paleontology": Supp. Data: Result files: pampa_sheep_allpeptides.tsv

Rank	TaxID	Taxon name	Sequence	PTM	Mass	Marker	Gene	Hel	Length	SeqID	Begin	End	Status	Comment
species	9940	Ovis aries	AGEDGHPGKPGRPGER	3H	1664.773536204	m131	COL1A2	51	16	XP_004007775.1	139	154	Genetics	in silico digestion.
species	9940	Ovis aries	AGEDGHPGKPGRPGERGVVGPQGAR	3H	2486.2243213541296	m142	COL1A2	51	25	XP_004007775.1	139	163	Genetics	in silico digestion.
species	9940	Ovis aries	AGEKGHAGLAGPR	0H	1220.64944419688	m61	COL1A2	417	13	XP_004007775.1	505	517	Genetics	in silico digestion.
species	9940	Ovis aries	AGERGVPGPPGAVGPAGK	2H	1605.8343451749702	m82	COL1A1	417	18	XP_027830506.1	594	611	Genetics	in silico digestion.
species	9940	Ovis aries	AGEVGPPGPPGPAGEK	2H	1448.70159966992	m22	COL1A1	741	16	XP_027830506.1	918	933	Genetics	in silico digestion.
species	9940	Ovis aries	AGVMGPAGSRGATGPAGVR	0H	1668.8598479692798	m77	COL1A2	324	19	XP_004007775.1	412	430	Genetics	in silico digestion.
species	9940	Ovis aries	DGARGAPGAVGAPGPAGANGDR	2H	1922.90634089826	m31	COL1A2	582	22	XP_004007775.1	670	691	Genetics	in silico digestion.
species	9940	Ovis aries	DGEAGAQGPPGPAGPAGER	1H	1706.77286673678	m74	COL1A1	435	19	XP_027830506.1	612	630	Genetics	in silico digestion.
species	9940	Ovis aries	DGLNGLPGPIGPPGPR	2H	1545.8019824175299	m147	COL1A1	975	16	XP_027830506.1	1152	1167	Genetics	in silico digestion.
species	9940	Ovis aries	DGLNGLPGPIGPPGPRGR	2H	1758.9245571617	m159	COL1A1	975	18	XP_027830506.1	1152	1169	Genetics	in silico digestion.
species	9940	Ovis aries	DGNPGNDGPPGR	2H	1184.49266953284	m172	COL1A2	837	12	XP_004007775.1	925	936	Genetics	in silico digestion.
species	9940	Ovis aries	DGNPGNDGPPGRDGQPGHK	3H	1919.82267122439	m176	COL1A2	837	19	XP_004007775.1	925	943	Genetics	in silico digestion.
species	9940	Ovis aries	DGRTGQPGAVGPAGIR	1H	1524.7877289552798	m149	COL1A2	975	16	XP_004007775.1	1063	1078	Genetics	in silico digestion.
species	9940	Ovis aries	DGVRGLTGPIGPPGPAGAPGDK	2H	2018.03014442905	m54	COL1A1	582	22	XP_027830506.1	759	780	Genetics	in silico digestion.
species	9940	Ovis aries	EGAPGAEGSPGR	2H	1116.49160690368	m2	COL1A1	837	12	XP_027830506.1	1014	1025	Genetics	in silico digestion.
species	9940	Ovis aries	EGAPGAEGSPGRDGAPGAK	3H	1728.7783468009197	m4	COL1A1	837	19	XP_027830506.1	1014	1032	Genetics	in silico digestion.
species	9940	Ovis aries	EGPAGLPGIDGRPGPIGPAGAR	2H	2044.05702788323	m69	COL1A2	375	22	XP_004007775.1	463	484	Genetics	in silico digestion.
species	9940	Ovis aries	GAAGEPGKAGER	1H	1115.54397644927	m84	COL1A1	409	12	XP_027830506.1	586	597	Genetics	in silico digestion.
species	9940	Ovis aries	GAAGIPGGKGEK	1H	1057.56364926469	m37	COL1A2	556	12	XP_004007775.1	644	655	Genetics	in silico digestion.
species	9940	Ovis aries	GAAGLPGPKGDR	1H	1111.58544733843	m60	COL1A1	556	12	XP_027830506.1	733	744	Genetics	in silico digestion.
species	9940	Ovis aries	GAAGLPGVAGAPGLPGPR	3H	1562.82853189898	m105	COL1A2	220	18	XP_004007775.1	308	325	Genetics	in silico digestion.
species	9940	Ovis aries	GAAGLPGVAGAPGLPGPRGIPGPVGAAGATGAR	4H	2811.4860157204994	m103	COL1A2	220	33	XP_004007775.1	308	340	Genetics	in silico digestion.
species	9940	Ovis aries	GADGAPGKDGVR	1H	1115.54397644927	m58	COL1A1	574	12	XP_027830506.1	751	762	Genetics	in silico digestion.
species	9940	Ovis aries	GANGAPGIAGAPGFPGAR	3H	1585.7717452988502	m132	COL1A1	220	18	XP_027830506.1	397	414	Genetics	in silico digestion.
species	9940	Ovis aries	GANGAPGIAGAPGFPGARGPSGPQGPSGPPGPK	4H	2899.4081593226197	m130	COL1A1	220	33	XP_027830506.1	397	429	Genetics	in silico digestion.
species	9940	Ovis aries	GANGAPGIAGAPGFPGARGPSGPQGPSGPPGPK	5H	2915.40307432262	m130	COL1A1	220	33	XP_027830506.1	397	429	Genetics	in silico digestion.
species	9940	Ovis aries	GANGAPGNDGAK	1H	1044.47047715584	m64	COL1A1	520	12	XP_027830506.1	697	708	Genetics	in silico digestion.
species	9940	Ovis aries	GAPGADGPAGAPGTPGPQGIAGQR	3H	2105.0006355863597	m24	COL1A1	757	24	XP_027830506.1	934	957	Genetics	in silico digestion.
species	9940	Ovis aries	GAPGADGPAGAPGTPGPQGIAGQRGVVGLPGQR	4H	2984.49328592891	m20	COL1A1	757	33	XP_027830506.1	934	966	Genetics	in silico digestion.
species	9940	Ovis aries	GAPGAVGAPGPAGANGDR	2H	1523.71970934555	m27	COL1A2	586	18	XP_004007775.1	674	691	Genetics	in silico digestion.
species	9940	Ovis aries	GAPGAVGAPGPAGANGDRGEAGPAGPAGPAGPR	2H	2766.3302425942097	m29	COL1A2	586	33	XP_004007775.1	674	706	Genetics	in silico digestion.
species	9940	Ovis aries	GAPGAVGAPGPAGANGDRGEAGPAGPAGPAGPR	3H	2782.32515759421	m29	COL1A2	586	33	XP_004007775.1	674	706	Genetics	in silico digestion.
species	9940	Ovis aries	GAPGDRGEPGPPGPAGFAGPPGADGQPGAK	5H	2719.2342776620203	m44	COL1A1	619	30	XP_027830506.1	796	825	Genetics	in silico digestion.
species	9940	Ovis aries	GAPGPAGPKGSPGEAGRPGEAGLPGAK	4H	2404.18514226119	m98	COL1A1	334	27	XP_027830506.1	511	537	Genetics	in silico digestion.
species	9940	Ovis aries	GAPGPDGNNGAQGPPGLQGVQGGK	2H	2162.02209892649	m55	COL1A2	430	24	XP_004007775.1	518	541	Genetics	in silico digestion.
species	9940	Ovis aries	GARGEPGPAGLPGPPGER	3H	1719.84088748783	m110	COL1A1	292	18	XP_027830506.1	469	486	Genetics	in silico digestion.
species	9940	Ovis aries	GARGSAGPPGATGFPGAAGR	2H	1743.8521204974302	m34	COL1A1	685	20	XP_027830506.1	862	881	Genetics	in silico digestion.
species	9940	Ovis aries	GATGPAGVRGPNGDSGRPGEPGLMGPR	2H	2549.2273577487995	m75	COL1A2	334	27	XP_004007775.1	422	448	Genetics	in silico digestion.
species	9940	Ovis aries	GDAGAPGAPGSQGAPGLQGMPGER	4H	2198.97310088962	m66	COL1A1	532	24	XP_027830506.1	709	732	Genetics	in silico digestion.
species	9940	Ovis aries	GDAGAPGAPGSQGAPGLQGMPGERGAAGLPGPK	5H	2963.3911893095797	m62	COL1A1	532	33	XP_027830506.1	709	741	Genetics	in silico digestion.
species	9940	Ovis aries	GDAGPAGPKGEPGSPGENGAPGQMGPR	3H	2493.10590558388	m154	COL1A1	100	27	XP_027830506.1	277	303	Genetics	in silico digestion.
species	9940	Ovis aries	GDAGPKGADGAPGK	1H	1213.5807558808099	m56	COL1A1	568	14	XP_027830506.1	745	758	Genetics	in silico digestion.
species	9940	Ovis aries	GDAGPPGPAGPAGPPGPIGNVGAPGPK	3H	2307.13640078318	m38	COL1A1	658	27	XP_027830506.1	835	861	Genetics	in silico digestion.
species	9940	Ovis aries	GDAGPPGPAGPAGPPGPIGNVGAPGPK	4H	2323.13131578318	m38	COL1A1	658	27	XP_027830506.1	835	861	Genetics	in silico digestion.
species	9940	Ovis aries	GDAGPPGPAGPAGPPGPIGNVGAPGPKGAR	3H	2591.2960893120603	m36	COL1A1	658	30	XP_027830506.1	835	864	Genetics	in silico digestion.
species	9940	Ovis aries	GDAGPPGPAGPAGPPGPIGNVGAPGPKGAR	4H	2607.2910043120605	m36	COL1A1	658	30	XP_027830506.1	835	864	Genetics	in silico digestion.
species	9940	Ovis aries	GDGGPPGATGFPGAAGR	2H	1473.6716965239698	m13	COL1A2	688	17	XP_004007775.1	776	792	Genetics	in silico digestion.
species	9940	Ovis aries	GDKGETGEQGDR	0H	1248.54509826764	m165	COL1A1	916	12	XP_027830506.1	1093	1104	Genetics	in silico digestion.
species	9940	Ovis aries	GDQGPVGRTGEPGAAGPPGFVGEK	2H	2269.0843648298796	m5	COL1A2	733	24	XP_004007775.1	821	844	Genetics	in silico digestion.
species	9940	Ovis aries	GDRGETGPAGPPGAPGAPGAPGPVGPAGK	4H	2513.2015206013198	m183	COL1A1	856	29	XP_027830506.1	1033	1061	Genetics	in silico digestion.
species	9940	Ovis aries	GDRGETGPAGPPGAPGAPGAPGPVGPAGK	5H	2529.19643560132	m183	COL1A1	856	29	XP_027830506.1	1033	1061	Genetics	in silico digestion.
species	9940	Ovis aries	GDTGAKGEPGPTGIQGPPGPAGEEGK	2H	2393.1215381842394	m118	COL1A1	265	26	XP_027830506.1	442	467	Genetics	in silico digestion.
species	9940	Ovis aries	GDVGSPGRDGAR	1H	1159.5450390784301	m35	COL1A2	574	12	XP_004007775.1	662	673	Genetics	in silico digestion.
species	9940	Ovis aries	GEAGPAGPAGPAGPR	0H	1261.62837439913	m23	COL1A2	604	15	XP_004007775.1	692	706	Genetics	in silico digestion.
species	9940	Ovis aries	GEAGPAGPAGPAGPR	1H	1277.62328939913	m23	COL1A2	604	15	XP_004007775.1	692	706	Genetics	in silico digestion.
species	9940	Ovis aries	GEAGPAGPAGPAGPRGSPGER	1H	1860.8947132049602	m25	COL1A2	604	21	XP_004007775.1	692	712	Genetics	in silico digestion.
species	9940	Ovis aries	GEAGPAGPAGPAGPRGSPGER	2H	1876.8896282049602	m25	COL1A2	604	21	XP_004007775.1	692	712	Genetics	in silico digestion.
species	9940	Ovis aries	GEAGPQGPRGSEGPQGVR	0H	1735.84703435611	m135	COL1A1	175	18	XP_027830506.1	352	369	Genetics	in silico digestion.
species	9940	Ovis aries	GELGPVGNPGPAGPAGPR	1H	1615.81869473039	m109	COL1A2	175	18	XP_004007775.1	263	280	Genetics	in silico digestion.
species	9940	Ovis aries	GELGPVGNPGPAGPAGPR	2H	1631.81360973039	m109	COL1A2	175	18	XP_004007775.1	263	280	Genetics	in silico digestion.
species	9940	Ovis aries	GENGPVGPTGPVGAAGPSGPNGPPGPAGSR	1H	2581.23896759788	m11	COL1A2	658	30	XP_004007775.1	746	775	Genetics	in silico digestion.
species	9940	Ovis aries	GENGPVGPTGPVGAAGPSGPNGPPGPAGSR	2H	2597.2338825978804	m11	COL1A2	658	30	XP_004007775.1	746	775	Genetics	in silico digestion.
species	9940	Ovis aries	GEPGAPGENGTPGQTGAR	3H	1700.74704667264	m115	COL1A2	109	18	XP_004007775.1	197	214	Genetics	in silico digestion.
species	9940	Ovis aries	GEPGAPGENGTPGQTGARGLPGER	4H	2326.06542105133	m117	COL1A2	109	24	XP_004007775.1	197	220	Genetics	in silico digestion.
species	9940	Ovis aries	GEPGAVGQPGPPGPSGEEGK	3H	1851.8355273238699	m89	COL1A2	271	20	XP_004007775.1	359	378	Genetics	in silico digestion.
species	9940	Ovis aries	GEPGAVGQPGPPGPSGEEGKR	3H	2007.9366383474699	m91	COL1A2	271	21	XP_004007775.1	359	379	Genetics	in silico digestion.
species	9940	Ovis aries	GEPGNIGFPGPK	2H	1201.58477901253	m67	COL1A2	397	12	XP_004007775.1	485	496	Genetics	in silico digestion.
species	9940	Ovis aries	GEPGNIGFPGPKGPTGDPGK	3H	1926.91919737818	m65	COL1A2	397	20	XP_004007775.1	485	504	Genetics	in silico digestion.
species	9940	Ovis aries	GEPGPAGLPGPPGER	3H	1435.68119895895	m108	COL1A1	295	15	XP_027830506.1	472	486	Genetics	in silico digestion.
species	9940	Ovis aries	GEPGPAGLPGPPGERGGPGSR	4H	1962.92640839738	m112	COL1A1	295	21	XP_027830506.1	472	492	Genetics	in silico digestion.
species	9940	Ovis aries	GEPGPPGPAGAAGPAGNPGADGQPGAK	4H	2316.0487083580297	m137	COL1A1	193	27	XP_027830506.1	370	396	Genetics	in silico digestion.
species	9940	Ovis aries	GEPGPPGPAGFAGPPGADGQPGAK	4H	2149.97850353989	m40	COL1A1	625	24	XP_027830506.1	802	825	Genetics	in silico digestion.
species	9940	Ovis aries	GEPGPPGPAGFAGPPGADGQPGAKGEPGDAGAK	5H	2948.3293002456703	m42	COL1A1	625	33	XP_027830506.1	802	834	Genetics	in silico digestion.
species	9940	Ovis aries	GEPGPTGIQGPPGPAGEEGK	2H	1863.87191245215	m114	COL1A1	271	20	XP_027830506.1	448	467	Genetics	in silico digestion.
species	9940	Ovis aries	GEPGPTGIQGPPGPAGEEGKR	2H	2019.97302347575	m116	COL1A1	271	21	XP_027830506.1	448	468	Genetics	in silico digestion.
species	9940	Ovis aries	GEPGPVGAVGPAGAVGPR	1H	1560.81288107396	m155	COL1A2	889	18	XP_004007775.1	977	994	Genetics	in silico digestion.
species	9940	Ovis aries	GEPGPVGAVGPAGAVGPRGPSGPQGIR	1H	2410.2585808436497	m158	COL1A2	889	27	XP_004007775.1	977	1003	Genetics	in silico digestion.
species	9940	Ovis aries	GEPGPVGAVGPAGAVGPRGPSGPQGIR	2H	2426.25349584365	m158	COL1A2	889	27	XP_004007775.1	977	1003	Genetics	in silico digestion.
species	9940	Ovis aries	GEPGSPGENGAPGQMGPR	3H	1742.73985311722	m148	COL1A1	109	18	XP_027830506.1	286	303	Genetics	in silico digestion.
species	9940	Ovis aries	GEPGSPGENGAPGQMGPRGLPGER	4H	2368.0582274959097	m151	COL1A1	109	24	XP_027830506.1	286	309	Genetics	in silico digestion.
species	9940	Ovis aries	GEPGVVGAPGTAGPSGPSGLPGER	3H	2151.0312670083	m43	COL1A2	532	24	XP_004007775.1	620	643	Genetics	in silico digestion.
species	9940	Ovis aries	GEPGVVGAPGTAGPSGPSGLPGERGAAGIPGGK	4H	2875.418055299979	m39	COL1A2	532	33	XP_004007775.1	620	652	Genetics	in silico digestion.
species	9940	Ovis aries	GEQGPAGPPGFQGLPGPAGTAGEAGKPGER	3H	2792.3234262587102	m57	COL1A2	454	30	XP_004007775.1	542	571	Genetics	in silico digestion.
species	9940	Ovis aries	GERGFPGLPGPSGEPGK	3H	1686.80819037722	m16	COL1A1	790	17	XP_027830506.1	967	983	Genetics	in silico digestion.
species	9940	Ovis aries	GERGLPGVAGSVGEPGPLGIAGPPGAR	3H	2473.2793766187597	m182	COL1A2	790	27	XP_004007775.1	878	904	Genetics	in silico digestion.
species	9940	Ovis aries	GERGPPGESGAAGPTGPIGSR	1H	1922.9314926365	m49	COL1A2	499	21	XP_004007775.1	587	607	Genetics	in silico digestion.
species	9940	Ovis aries	GERGYPGNAGPVGAAGAPGPQGPVGPTGK	2H	2605.27535348704	m167	COL1A2	856	29	XP_004007775.1	944	972	Genetics	in silico digestion.
species	9940	Ovis aries	GERGYPGNAGPVGAAGAPGPQGPVGPTGK	3H	2621.27026848704	m167	COL1A2	856	29	XP_004007775.1	944	972	Genetics	in silico digestion.
species	9940	Ovis aries	GESGNKGEPGAVGQPGPPGPSGEEGK	3H	2424.0909667123897	m93	COL1A2	265	26	XP_004007775.1	353	378	Genetics	in silico digestion.
species	9940	Ovis aries	GETGEQGDRGIK	0H	1246.60221922094	m162	COL1A1	919	12	XP_027830506.1	1096	1107	Genetics	in silico digestion.
species	9940	Ovis aries	GETGLRGDVGSPGR	1H	1373.6767815239698	m33	COL1A2	568	14	XP_004007775.1	656	669	Genetics	in silico digestion.
species	9940	Ovis aries	GETGPAGPAGPIGPVGAR	0H	1560.81288069352	m170	COL1A1	889	18	XP_027830506.1	1066	1083	Genetics	in silico digestion.
species	9940	Ovis aries	GETGPAGPAGPIGPVGAR	1H	1576.80779569352	m170	COL1A1	889	18	XP_027830506.1	1066	1083	Genetics	in silico digestion.
species	9940	Ovis aries	GETGPAGPAGPIGPVGARGPAGPQGPR	0H	2378.2323657153697	m174	COL1A1	889	27	XP_027830506.1	1066	1092	Genetics	in silico digestion.
species	9940	Ovis aries	GETGPAGPAGPIGPVGARGPAGPQGPR	1H	2394.22728071537	m174	COL1A1	889	27	XP_027830506.1	1066	1092	Genetics	in silico digestion.
species	9940	Ovis aries	GETGPAGPPGAPGAPGAPGPVGPAGK	4H	2185.05200283332	m180	COL1A1	859	26	XP_027830506.1	1036	1061	Genetics	in silico digestion.
species	9940	Ovis aries	GETGPAGPPGAPGAPGAPGPVGPAGK	5H	2201.04691783332	m180	COL1A1	859	26	XP_027830506.1	1036	1061	Genetics	in silico digestion.
species	9940	Ovis aries	GETGPAGPPGAPGAPGAPGPVGPAGKSGDR	4H	2600.23354900559	m0	COL1A1	859	30	XP_027830506.1	1036	1065	Genetics	in silico digestion.
species	9940	Ovis aries	GETGPAGPPGAPGAPGAPGPVGPAGKSGDR	5H	2616.22846400559	m0	COL1A1	859	30	XP_027830506.1	1036	1065	Genetics	in silico digestion.
species	9940	Ovis aries	GETGPAGRAGEVGPPGPPGPAGEK	2H	2174.04725104517	m26	COL1A1	733	24	XP_027830506.1	910	933	Genetics	in silico digestion.
species	9940	Ovis aries	GETGPAGRAGEVGPPGPPGPAGEK	3H	2190.0421660451702	m26	COL1A1	733	24	XP_027830506.1	910	933	Genetics	in silico digestion.
species	9940	Ovis aries	GETGPSGPAGPTGAR	0H	1311.62876832195	m46	COL1A1	604	15	XP_027830506.1	781	795	Genetics	in silico digestion.
species	9940	Ovis aries	GETGPSGPAGPTGARGAPGDR	1H	1880.8845424440801	m48	COL1A1	604	21	XP_027830506.1	781	801	Genetics	in silico digestion.
species	9940	Ovis aries	GEVGLPGLSGPVGPPGNPGANGLPGAK	4H	2430.2259444440097	m107	COL1A2	193	27	XP_004007775.1	281	307	Genetics	in silico digestion.
species	9940	Ovis aries	GEVGPAGPNGFAGPAGAAGQPGAK	1H	2050.99409289306	m17	COL1A2	625	24	XP_004007775.1	713	736	Genetics	in silico digestion.
species	9940	Ovis aries	GEVGPAGPNGFAGPAGAAGQPGAKGER	1H	2393.1592607252	m19	COL1A2	625	27	XP_004007775.1	713	739	Genetics	in silico digestion.
species	9940	Ovis aries	GFPGERGVQGPPGPAGPR	2H	1764.8776069692801	m72	COL1A1	502	18	XP_027830506.1	679	696	Genetics	in silico digestion.
species	9940	Ovis aries	GFPGLPGPSGEPGK	3H	1344.64302254508	m12	COL1A1	793	14	XP_027830506.1	970	983	Genetics	in silico digestion.
species	9940	Ovis aries	GFPGLPGPSGEPGKQGPSGASGER	3H	2271.06362976574	m14	COL1A1	793	24	XP_027830506.1	970	993	Genetics	in silico digestion.
species	9940	Ovis aries	GFPGSDGVAGPK	1H	1104.53201478324	m102	COL1A1	316	12	XP_027830506.1	493	504	Genetics	in silico digestion.
species	9940	Ovis aries	GFPGSDGVAGPKGPAGER	1H	1671.8085239695101	m104	COL1A1	316	18	XP_027830506.1	493	510	Genetics	in silico digestion.
species	9940	Ovis aries	GFPGSPGNIGPAGK	2H	1287.6327918341099	m68	COL1A2	361	14	XP_004007775.1	449	462	Genetics	in silico digestion.
species	9940	Ovis aries	GFPGTPGLPGFK	3H	1222.61026586482	m126	COL1A2	76	12	XP_004007775.1	164	175	Genetics	in silico digestion.
species	9940	Ovis aries	GFPGTPGLPGFKGIR	3H	1548.81690458612	m127	COL1A2	76	15	XP_004007775.1	164	178	Genetics	in silico digestion.
species	9940	Ovis aries	GFSGLDGAKGDAGPAGPK	0H	1601.79181089577	m157	COL1A1	91	18	XP_027830506.1	268	285	Genetics	in silico digestion.
species	9940	Ovis aries	GFSGLQGPPGPPGSPGEQGPSGASGPAGPR	3H	2705.25501234572	m153	COL1A1	934	30	XP_027830506.1	1111	1140	Genetics	in silico digestion.
species	9940	Ovis aries	GFSGLQGPPGPPGSPGEQGPSGASGPAGPR	4H	2721.24992734572	m153	COL1A1	934	30	XP_027830506.1	1111	1140	Genetics	in silico digestion.
species	9940	Ovis aries	GGPGSRGFPGSDGVAGPK	2H	1631.7772242216702	m106	COL1A1	310	18	XP_027830506.1	487	504	Genetics	in silico digestion.
species	9940	Ovis aries	GHAGLAGPRGAPGPDGNNGAQGPPGLQGVQGGK	2H	2978.45756836565	m59	COL1A2	421	33	XP_004007775.1	509	541	Genetics	in silico digestion.
species	9940	Ovis aries	GHNGLDGLKGQPGAPGVK	2H	1733.89292268025	m121	COL1A2	91	18	XP_004007775.1	179	196	Genetics	in silico digestion.
species	9940	Ovis aries	GHNGLQGLPGLAGHHGDQGAPGAVGPAGPR	2H	2784.36729680927	m146	COL1A2	934	30	XP_004007775.1	1022	1051	Genetics	in silico digestion.
species	9940	Ovis aries	GHRGFSGLDGAK	0H	1201.60724503173	m160	COL1A1	88	12	XP_027830506.1	265	276	Genetics	in silico digestion.
species	9940	Ovis aries	GHRGFSGLQGPPGPPGSPGEQGPSGASGPAGPR	3H	3055.43649894834	m156	COL1A1	931	33	XP_027830506.1	1108	1140	Genetics	in silico digestion.
species	9940	Ovis aries	GHRGFSGLQGPPGPPGSPGEQGPSGASGPAGPR	4H	3071.4314139483404	m156	COL1A1	931	33	XP_027830506.1	1108	1140	Genetics	in silico digestion.
species	9940	Ovis aries	GIPGEFGLPGPAGAR	2H	1427.72775484811	m53	COL1A2	484	15	XP_004007775.1	572	586	Genetics	in silico digestion.
species	9940	Ovis aries	GIPGEFGLPGPAGARGER	2H	1769.89292268025	m51	COL1A2	484	18	XP_004007775.1	572	589	Genetics	in silico digestion.
species	9940	Ovis aries	GIPGPVGAAGATGAR	1H	1267.67532497199	m99	COL1A2	238	15	XP_004007775.1	326	340	Genetics	in silico digestion.
species	9940	Ovis aries	GIPGPVGAAGATGARGLVGEPGPAGSK	2H	2333.22079873304	m101	COL1A2	238	27	XP_004007775.1	326	352	Genetics	in silico digestion.
species	9940	Ovis aries	GIRGHNGLDGLK	0H	1236.68074432516	m124	COL1A2	88	12	XP_004007775.1	176	187	Genetics	in silico digestion.
species	9940	Ovis aries	GLPGADGRAGVMGPAGSR	1H	1641.81256380413	m79	COL1A2	316	18	XP_004007775.1	404	421	Genetics	in silico digestion.
species	9940	Ovis aries	GLPGERGRPGAPGPAGAR	3H	1720.8837553593198	m171	COL1A1	127	18	XP_027830506.1	304	321	Genetics	in silico digestion.
species	9940	Ovis aries	GLPGPPGAPGPQGFQGPPGEPGEPGASGPMGPR	6H	3100.4065054009898	m175	COL1A1	10	33	XP_027830506.1	187	219	Genetics	in silico digestion.
species	9940	Ovis aries	GLPGPPGAPGPQGFQGPPGEPGEPGASGPMGPR	7H	3116.40142040099	m175	COL1A1	10	33	XP_027830506.1	187	219	Genetics	in silico digestion.
species	9940	Ovis aries	GLPGTAGLPGMK	2H	1130.5874218648198	m163	COL1A1	76	12	XP_027830506.1	253	264	Genetics	in silico digestion.
species	9940	Ovis aries	GLPGTAGLPGMKGHR	2H	1480.76890846744	m166	COL1A1	76	15	XP_027830506.1	253	267	Genetics	in silico digestion.
species	9940	Ovis aries	GLPGVAGSVGEPGPLGIAGPPGAR	3H	2131.11420878662	m123	COL1A2	793	24	XP_004007775.1	881	904	Genetics	in silico digestion.
species	9940	Ovis aries	GLTGPIGPPGPAGAPGDK	2H	1590.81221274806	m50	COL1A1	586	18	XP_027830506.1	763	780	Genetics	in silico digestion.
species	9940	Ovis aries	GLTGPIGPPGPAGAPGDKGETGPSGPAGPTGAR	2H	2883.4231399195396	m52	COL1A1	586	33	XP_027830506.1	763	795	Genetics	in silico digestion.
species	9940	Ovis aries	GLTGPIGPPGPAGAPGDKGETGPSGPAGPTGAR	3H	2899.41805491954	m52	COL1A1	586	33	XP_027830506.1	763	795	Genetics	in silico digestion.
species	9940	Ovis aries	GLTGSPGSPGPDGK	2H	1258.59098659178	m90	COL1A1	361	14	XP_027830506.1	538	551	Genetics	in silico digestion.
species	9940	Ovis aries	GLVGEPGPAGSK	1H	1084.56331491152	m95	COL1A2	253	12	XP_004007775.1	341	352	Genetics	in silico digestion.
species	9940	Ovis aries	GLVGEPGPAGSKGESGNK	1H	1656.81875430004	m97	COL1A2	253	18	XP_004007775.1	341	358	Genetics	in silico digestion.
species	9940	Ovis aries	GNDGATGAAGPPGPTGPAGPPGFPGAVGAK	3H	2548.20627124815	m143	COL1A1	145	30	XP_027830506.1	322	351	Genetics	in silico digestion.
species	9940	Ovis aries	GNDGATGAAGPPGPTGPAGPPGFPGAVGAK	4H	2564.2011862481504	m143	COL1A1	145	30	XP_027830506.1	322	351	Genetics	in silico digestion.
species	9940	Ovis aries	GNPGSRGLPGADGR	2H	1342.6458161293	m81	COL1A2	310	14	XP_004007775.1	398	411	Genetics	in silico digestion.
species	9940	Ovis aries	GNSGEPGAPGSK	2H	1089.48070786681	m120	COL1A1	253	12	XP_027830506.1	430	441	Genetics	in silico digestion.
species	9940	Ovis aries	GNSGEPGAPGSKGDTGAK	2H	1618.7303335989	m122	COL1A1	253	18	XP_027830506.1	430	447	Genetics	in silico digestion.
species	9940	Ovis aries	GPAGERGAPGPAGPK	1H	1334.6811386284203	m100	COL1A1	328	15	XP_027830506.1	505	519	Genetics	in silico digestion.
species	9940	Ovis aries	GPAGPQGPRGDK	0H	1136.58069593072	m168	COL1A1	907	12	XP_027830506.1	1084	1095	Genetics	in silico digestion.
species	9940	Ovis aries	GPAGPTGPAGKDGR	0H	1237.62837439913	m144	COL1A2	964	14	XP_004007775.1	1052	1065	Genetics	in silico digestion.
species	9940	Ovis aries	GPKGENGPVGPTGPVGAAGPSGPNGPPGPAGSR	1H	2863.4081581812998	m15	COL1A2	655	33	XP_004007775.1	743	775	Genetics	in silico digestion.
species	9940	Ovis aries	GPKGENGPVGPTGPVGAAGPSGPNGPPGPAGSR	2H	2879.4030731813	m15	COL1A2	655	33	XP_004007775.1	743	775	Genetics	in silico digestion.
species	9940	Ovis aries	GPNGDSGRPGEPGLMGPR	2H	1782.8187717638198	m71	COL1A2	343	18	XP_004007775.1	431	448	Genetics	in silico digestion.
species	9940	Ovis aries	GPNGDSGRPGEPGLMGPRGFPGSPGNIGPAGK	4H	3051.43372244746	m73	COL1A2	343	32	XP_004007775.1	431	462	Genetics	in silico digestion.
species	9940	Ovis aries	GPPGASGAPGPQGFQGPPGEPGEPGQTGPAGAR	5H	3017.36199735628	m136	COL1A2	10	33	XP_004007775.1	98	130	Genetics	in silico digestion.
species	9940	Ovis aries	GPPGASGAPGPQGFQGPPGEPGEPGQTGPAGAR	6H	3033.35691235628	m136	COL1A2	10	33	XP_004007775.1	98	130	Genetics	in silico digestion.
species	9940	Ovis aries	GPPGESGAAGPTGPIGSR	1H	1580.76632480436	m45	COL1A2	502	18	XP_004007775.1	590	607	Genetics	in silico digestion.
species	9940	Ovis aries	GPPGESGAAGPTGPIGSRGPSGPPGPDGNK	2H	2657.25501196528	m47	COL1A2	502	30	XP_004007775.1	590	619	Genetics	in silico digestion.
species	9940	Ovis aries	GPPGESGAAGPTGPIGSRGPSGPPGPDGNK	3H	2673.2499269652803	m47	COL1A2	502	30	XP_004007775.1	590	619	Genetics	in silico digestion.
species	9940	Ovis aries	GPPGNVGNPGVNGAPGEAGR	3H	1821.8474294202501	m133	COL1A2	817	20	XP_004007775.1	905	924	Genetics	in silico digestion.
species	9940	Ovis aries	GPPGNVGNPGVNGAPGEAGRDGNPGNDGPPGR	5H	2987.3222578026202	m178	COL1A2	817	32	XP_004007775.1	905	936	Genetics	in silico digestion.
species	9940	Ovis aries	GPPGPMGPPGLAGPPGESGR	3H	1832.85957432708	m6	COL1A1	817	20	XP_027830506.1	994	1013	Genetics	in silico digestion.
species	9940	Ovis aries	GPPGPMGPPGLAGPPGESGR	4H	1848.85448932708	m6	COL1A1	817	20	XP_027830506.1	994	1013	Genetics	in silico digestion.
species	9940	Ovis aries	GPPGPMGPPGLAGPPGESGREGAPGAEGSPGR	5H	2930.33334008029	m8	COL1A1	817	32	XP_027830506.1	994	1025	Genetics	in silico digestion.
species	9940	Ovis aries	GPPGPMGPPGLAGPPGESGREGAPGAEGSPGR	6H	2946.32825508029	m8	COL1A1	817	32	XP_027830506.1	994	1025	Genetics	in silico digestion.
species	9940	Ovis aries	GPPGPPGKAGEDGHPGKPGRPGER	5H	2384.13377577511	m134	COL1A2	43	24	XP_004007775.1	131	154	Genetics	in silico digestion.
species	9940	Ovis aries	GPPGPPGKNGDDGEAGKPGRPGER	4H	2363.09705553278	m184	COL1A1	43	24	XP_027830506.1	220	243	Genetics	in silico digestion.
species	9940	Ovis aries	GPPGPQGARGLPGTAGLPGMK	3H	1964.0018218866699	m179	COL1A1	67	21	XP_027830506.1	244	264	Genetics	in silico digestion.
species	9940	Ovis aries	GPPGSAGTPGKDGLNGLPGPIGPPGPR	4H	2484.24774251775	m150	COL1A1	964	27	XP_027830506.1	1141	1167	Genetics	in silico digestion.
species	9940	Ovis aries	GPPGSAGTPGKDGLNGLPGPIGPPGPR	5H	2500.24265751775	m150	COL1A1	964	27	XP_027830506.1	1141	1167	Genetics	in silico digestion.
species	9940	Ovis aries	GPSGEPGTAGPPGTPGPQGLLGAPGFLGLPGSR	5H	3033.4912206206795	m3	COL1A2	757	33	XP_004007775.1	845	877	Genetics	in silico digestion.
species	9940	Ovis aries	GPSGPPGPDGNK	1H	1095.5065283113902	m41	COL1A2	520	12	XP_004007775.1	608	619	Genetics	in silico digestion.
species	9940	Ovis aries	GPSGPQGIRGDK	0H	1168.60691067856	m152	COL1A2	907	12	XP_004007775.1	995	1006	Genetics	in silico digestion.
species	9940	Ovis aries	GPSGPQGPSGPPGPK	1H	1332.65425517424	m125	COL1A1	238	15	XP_027830506.1	415	429	Genetics	in silico digestion.
species	9940	Ovis aries	GPSGPQGPSGPPGPK	2H	1348.64917017424	m125	COL1A1	238	15	XP_027830506.1	415	429	Genetics	in silico digestion.
species	9940	Ovis aries	GPSGPQGPSGPPGPKGNSGEPGAPGSK	3H	2403.11712189058	m128	COL1A1	238	27	XP_027830506.1	415	441	Genetics	in silico digestion.
species	9940	Ovis aries	GPSGPQGPSGPPGPKGNSGEPGAPGSK	4H	2419.1120368905804	m128	COL1A1	238	27	XP_027830506.1	415	441	Genetics	in silico digestion.
species	9940	Ovis aries	GPTGDPGKAGEK	1H	1129.54839312337	m63	COL1A2	409	12	XP_004007775.1	497	508	Genetics	in silico digestion.
species	9940	Ovis aries	GQAGVMGFPGPK	1H	1161.57210577341	m88	COL1A1	397	12	XP_027830506.1	574	585	Genetics	in silico digestion.
species	9940	Ovis aries	GQAGVMGFPGPKGAAGEPGK	2H	1844.8959594553598	m86	COL1A1	397	20	XP_027830506.1	574	593	Genetics	in silico digestion.
species	9940	Ovis aries	GQPGAPGVKGEPGAPGENGTPGQTGAR	5H	2524.16586374903	m119	COL1A2	100	27	XP_004007775.1	188	214	Genetics	in silico digestion.
species	9940	Ovis aries	GRPGAPGPAGAR	2H	1095.5653809806302	m140	COL1A1	133	12	XP_027830506.1	310	321	Genetics	in silico digestion.
species	9940	Ovis aries	GRTGDAGPAGPPGPPGPPGPPGPP	5H	2136.9944883376397	m145	COL1A1	991	24	XP_027830506.1	1168	1191	Genetics	in silico digestion.
species	9940	Ovis aries	GRTGDAGPAGPPGPPGPPGPPGPP	6H	2152.98940333764	m145	COL1A1	991	24	XP_027830506.1	1168	1191	Genetics	in silico digestion.
species	9940	Ovis aries	GRVGAPGPAGAR	1H	1081.58611604477	m111	COL1A2	133	12	XP_004007775.1	221	232	Genetics	in silico digestion.
species	9940	Ovis aries	GSAGPPGATGFPGAAGR	2H	1459.69243196855	m30	COL1A1	688	17	XP_027830506.1	865	881	Genetics	in silico digestion.
species	9940	Ovis aries	GSDGSVGPVGPAGPIGSAGPPGFPGAPGPK	3H	2589.25797246784	m113	COL1A2	145	30	XP_004007775.1	233	262	Genetics	in silico digestion.
species	9940	Ovis aries	GSDGSVGPVGPAGPIGSAGPPGFPGAPGPK	4H	2605.25288746784	m113	COL1A2	145	30	XP_004007775.1	233	262	Genetics	in silico digestion.
species	9940	Ovis aries	GSPGEAGRPGEAGLPGAK	3H	1655.7983539695101	m94	COL1A1	343	18	XP_027830506.1	520	537	Genetics	in silico digestion.
species	9940	Ovis aries	GSPGEAGRPGEAGLPGAKGLTGSPGSPGPDGK	5H	2895.37149941082	m96	COL1A1	343	32	XP_027830506.1	520	551	Genetics	in silico digestion.
species	9940	Ovis aries	GSPGERGEVGPAGPNGFAGPAGAAGQPGAK	2H	2650.26043169889	m21	COL1A2	619	30	XP_004007775.1	707	736	Genetics	in silico digestion.
species	9940	Ovis aries	GSQGSQGPAGPPGPPGPPGPPGPSGGG	4H	2269.0115945733196	m141	COL1A2	991	27	XP_004007775.1	1079	1105	Genetics	in silico digestion.
species	9940	Ovis aries	GSQGSQGPAGPPGPPGPPGPPGPSGGG	5H	2285.00650957332	m141	COL1A2	991	27	XP_004007775.1	1079	1105	Genetics	in silico digestion.
species	9940	Ovis aries	GSTGEIGPAGPPGPPGLR	2H	1648.8289254413598	m83	COL1A2	292	18	XP_004007775.1	380	397	Genetics	in silico digestion.
species	9940	Ovis aries	GSTGEIGPAGPPGPPGLRGNPGSR	3H	2233.09559860036	m85	COL1A2	292	24	XP_004007775.1	380	403	Genetics	in silico digestion.
species	9940	Ovis aries	GVPGPPGAVGPAGK	2H	1192.6320635581199	m78	COL1A1	421	14	XP_027830506.1	598	611	Genetics	in silico digestion.
species	9940	Ovis aries	GVPGPPGAVGPAGKDGEAGAQGPPGPAGPAGER	3H	2880.3870891444303	m80	COL1A1	421	33	XP_027830506.1	598	630	Genetics	in silico digestion.
species	9940	Ovis aries	GVPGPPGAVGPAGKDGEAGAQGPPGPAGPAGER	4H	2896.3820041444305	m80	COL1A1	421	33	XP_027830506.1	598	630	Genetics	in silico digestion.
species	9940	Ovis aries	GVQGPPGPAGPR	1H	1105.57488265473	m70	COL1A1	508	12	XP_027830506.1	685	696	Genetics	in silico digestion.
species	9940	Ovis aries	GVQGPPGPAGPRGANGAPGNDGAK	2H	2131.0275186600998	m76	COL1A1	508	24	XP_027830506.1	685	708	Genetics	in silico digestion.
species	9940	Ovis aries	GVVGLPGQRGER	1H	1240.67565932516	m18	COL1A1	781	12	XP_027830506.1	958	969	Genetics	in silico digestion.
species	9940	Ovis aries	GVVGPQGARGFPGTPGLPGFK	3H	2044.06105101495	m129	COL1A2	67	21	XP_004007775.1	155	175	Genetics	in silico digestion.
species	9940	Ovis aries	GYPGNAGPVGAAGAPGPQGPVGPTGK	2H	2263.1101856549	m164	COL1A2	859	26	XP_004007775.1	947	972	Genetics	in silico digestion.
species	9940	Ovis aries	GYPGNAGPVGAAGAPGPQGPVGPTGK	3H	2279.1051006549	m164	COL1A2	859	26	XP_004007775.1	947	972	Genetics	in silico digestion.
species	9940	Ovis aries	GYPGNAGPVGAAGAPGPQGPVGPTGKHGSR	2H	2700.32370066179	m169	COL1A2	859	30	XP_004007775.1	947	976	Genetics	in silico digestion.
species	9940	Ovis aries	GYPGNAGPVGAAGAPGPQGPVGPTGKHGSR	3H	2716.3186156617903	m169	COL1A2	859	30	XP_004007775.1	947	976	Genetics	in silico digestion.
species	9940	Ovis aries	HGSRGEPGPVGAVGPAGAVGPR	1H	1998.0263960808502	m161	COL1A2	885	22	XP_004007775.1	973	994	Genetics	in silico digestion.
species	9940	Ovis aries	NGDDGEAGKPGRPGER	2H	1643.73681596167	m173	COL1A1	51	16	XP_027830506.1	228	243	Genetics	in silico digestion.
species	9940	Ovis aries	NGDDGEAGKPGRPGERGPPGPQGAR	3H	2477.15121598352	m181	COL1A1	51	25	XP_027830506.1	228	252	Genetics	in silico digestion.
species	9940	Ovis aries	QGPSGASGERGPPGPMGPPGLAGPPGESGR	3H	2759.2801815477396	m10	COL1A1	807	30	XP_027830506.1	984	1013	Genetics	in silico digestion.
species	9940	Ovis aries	QGPSGASGERGPPGPMGPPGLAGPPGESGR	4H	2775.27509654774	m10	COL1A1	807	30	XP_027830506.1	984	1013	Genetics	in silico digestion.
species	9940	Ovis aries	RGSTGEIGPAGPPGPPGLR	2H	1804.9300364649598	m87	COL1A2	291	19	XP_004007775.1	379	397	Genetics	in silico digestion.
species	9940	Ovis aries	SGDRGETGPAGPAGPIGPVGAR	0H	1975.9944268657898	m177	COL1A1	885	22	XP_027830506.1	1062	1083	Genetics	in silico digestion.
species	9940	Ovis aries	SGDRGETGPAGPAGPIGPVGAR	1H	1991.9893418657898	m177	COL1A1	885	22	XP_027830506.1	1062	1083	Genetics	in silico digestion.
species	9940	Ovis aries	TGDAGPAGPPGPPGPPGPPGPP	5H	1923.87191359347	m139	COL1A1	993	22	XP_027830506.1	1170	1191	Genetics	in silico digestion.
species	9940	Ovis aries	TGDAGPAGPPGPPGPPGPPGPP	6H	1939.86682859347	m139	COL1A1	993	22	XP_027830506.1	1170	1191	Genetics	in silico digestion.
species	9940	Ovis aries	TGEPGAAGPPGFVGEK	2H	1502.71216435362	m1	COL1A2	741	16	XP_004007775.1	829	844	Genetics	in silico digestion.
species	9940	Ovis aries	TGPPGPAGISGPPGPPGPAGK	3H	1813.90790441849	m9	COL1A2	705	21	XP_004007775.1	793	813	Genetics	in silico digestion.
species	9940	Ovis aries	TGPPGPAGISGPPGPPGPAGK	4H	1829.90281941849	m9	COL1A2	705	21	XP_004007775.1	793	813	Genetics	in silico digestion.
species	9940	Ovis aries	TGPPGPAGISGPPGPPGPAGKEGLR	3H	2269.15713622776	m7	COL1A2	705	25	XP_004007775.1	793	817	Genetics	in silico digestion.
species	9940	Ovis aries	TGPPGPAGISGPPGPPGPAGKEGLR	4H	2285.1520512277602	m7	COL1A2	705	25	XP_004007775.1	793	817	Genetics	in silico digestion.
species	9940	Ovis aries	TGPPGPAGQDGRPGPPGPPGAR	4H	2056.9795065994	m92	COL1A1	375	22	XP_027830506.1	552	573	Genetics	in silico digestion.
species	9940	Ovis aries	TGPPGPAGQDGRPGPPGPPGAR	5H	2072.9744215994	m92	COL1A1	375	22	XP_027830506.1	552	573	Genetics	in silico digestion.
species	9940	Ovis aries	TGQPGAVGPAGIR	1H	1196.63821118728	m138	COL1A2	978	13	XP_004007775.1	1066	1078	Genetics	in silico digestion.
species	9940	Ovis aries	VGPPGPSGNAGPPGPPGPAGK	3H	1812.8875033270801	m32	COL1A1	705	21	XP_027830506.1	882	902	Genetics	in silico digestion.
species	9940	Ovis aries	VGPPGPSGNAGPPGPPGPAGK	4H	1828.8824183270801	m32	COL1A1	705	21	XP_027830506.1	882	902	Genetics	in silico digestion.
species	9940	Ovis aries	VGPPGPSGNAGPPGPPGPAGKEGSK	3H	2214.07855155389	m28	COL1A1	705	25	XP_027830506.1	882	906	Genetics	in silico digestion.
species	9940	Ovis aries	VGPPGPSGNAGPPGPPGPAGKEGSK	4H	2230.0734665538903	m28	COL1A1	705	25	XP_027830506.1	882	906	Genetics	in silico digestion.
