## Supplementary material for "PAMPA: a software for peptide markers and taxonomic identification for ZooMS samples in Archaeology and Paleontology": Supp. Data: Result files: pampa_sheep_filtering.tsv

Rank	TaxID	Taxon name	Sequence	PTM	Mass	Marker	Gene	Hel	Length	SeqID	Begin	End	Status	Comment
species	9940	Ovis aries	AGEDGHPGKPGRPGER	2H	1648.778621204	m173	COL1A2	51	16	XP_004007775.1	139	154	MS	53/57 spectra :{'UcCO1_3.csv', 'UcCO1_2.csv', 'UcCO16_3.csv', 'UcCO25_2.csv', 'UcCO6_2.csv', 'UcCO23_2.csv', 'UcCO6_3.csv', 'UcCO16_1.csv', 'UcCO24_1.csv', 'UcCO25_3.csv', 'UcCO3_1.csv', 'UcCO15_2.csv', 'UcCO21_3.csv', 'UcCO23_3.csv', 'UcCO13_1.csv', 'UcCO3_2.csv', 'UcCO16_2.csv', 'UcCO22_3.csv', 'UcCO20_1.csv', 'UcCO4_2.csv', 'UcCO14_1.csv', 'UcCO2_1.csv', 'UcCO22_2.csv', 'UcCO4_1.csv', 'UcCO3_3…
species	9940	Ovis aries	DGARGAPGAVGAPGPAGANGDR	2H	1922.90634089826	m176	COL1A2	582	22	XP_004007775.1	670	691	MS	42/57 spectra :{'UcCO19_1.csv', 'UcCO6_2.csv', 'UcCO23_2.csv', 'UcCO6_3.csv', 'UcCO16_1.csv', 'UcCO15_2.csv', 'UcCO21_3.csv', 'UcCO23_3.csv', 'UcCO13_1.csv', 'UcCO16_2.csv', 'UcCO22_3.csv', 'UcCO20_1.csv', 'UcCO4_2.csv', 'UcCO14_1.csv', 'UcCO2_1.csv', 'UcCO22_2.csv', 'UcCO4_3.csv', 'UcCO18_1.csv', 'UcCO21_1.csv', 'UcCO24_2.csv', 'UcCO20_2.csv', 'UcCO21_2.csv', 'UcCO19_3.csv', 'UcCO7_1.csv', 'UcCO…
species	9940	Ovis aries	DGEAGAQGPPGPAGPAGER	1H1D	1707.7568827367802	m0	COL1A1	435	19	XP_027830506.1	612	630	MS	55/57 spectra :{'UcCO1_3.csv', 'UcCO1_2.csv', 'UcCO19_1.csv', 'UcCO16_3.csv', 'UcCO25_2.csv', 'UcCO6_2.csv', 'UcCO23_2.csv', 'UcCO6_3.csv', 'UcCO16_1.csv', 'UcCO24_1.csv', 'UcCO25_3.csv', 'UcCO3_1.csv', 'UcCO15_2.csv', 'UcCO21_3.csv', 'UcCO23_3.csv', 'UcCO13_1.csv', 'UcCO3_2.csv', 'UcCO16_2.csv', 'UcCO22_3.csv', 'UcCO20_1.csv', 'UcCO4_2.csv', 'UcCO14_1.csv', 'UcCO2_1.csv', 'UcCO22_2.csv', 'UcCO4_…
species	9940	Ovis aries	EGPAGLPGIDGRPGPIGPAGAR	1H	2028.06211288323	m77	COL1A2	375	22	XP_004007775.1	463	484	MS	41/57 spectra :{'UcCO1_3.csv', 'UcCO19_1.csv', 'UcCO25_2.csv', 'UcCO6_2.csv', 'UcCO6_3.csv', 'UcCO16_1.csv', 'UcCO24_1.csv', 'UcCO25_3.csv', 'UcCO15_2.csv', 'UcCO21_3.csv', 'UcCO23_3.csv', 'UcCO13_1.csv', 'UcCO16_2.csv', 'UcCO22_3.csv', 'UcCO20_1.csv', 'UcCO4_2.csv', 'UcCO14_1.csv', 'UcCO22_2.csv', 'UcCO4_3.csv', 'UcCO18_1.csv', 'UcCO21_1.csv', 'UcCO20_2.csv', 'UcCO19_3.csv', 'UcCO7_1.csv', 'UcCO…
species	9940	Ovis aries	GAAGLPGPKGDR	0H	1095.59053233843	m168	COL1A1	556	12	XP_027830506.1	733	744	MS	55/57 spectra :{'UcCO1_3.csv', 'UcCO1_2.csv', 'UcCO19_1.csv', 'UcCO16_3.csv', 'UcCO25_2.csv', 'UcCO6_2.csv', 'UcCO23_2.csv', 'UcCO6_3.csv', 'UcCO16_1.csv', 'UcCO24_1.csv', 'UcCO25_3.csv', 'UcCO3_1.csv', 'UcCO15_2.csv', 'UcCO2_3.csv', 'UcCO21_3.csv', 'UcCO23_3.csv', 'UcCO13_1.csv', 'UcCO3_2.csv', 'UcCO16_2.csv', 'UcCO22_3.csv', 'UcCO20_1.csv', 'UcCO4_2.csv', 'UcCO14_1.csv', 'UcCO22_2.csv', 'UcCO4_…
species	9940	Ovis aries	GAAGLPGPKGDR	1H	1111.58544733843	m168	COL1A1	556	12	XP_027830506.1	733	744	MS	54/57 spectra :{'UcCO1_3.csv', 'UcCO1_2.csv', 'UcCO19_1.csv', 'UcCO16_3.csv', 'UcCO25_2.csv', 'UcCO6_2.csv', 'UcCO23_2.csv', 'UcCO6_3.csv', 'UcCO16_1.csv', 'UcCO25_3.csv', 'UcCO3_1.csv', 'UcCO15_2.csv', 'UcCO2_3.csv', 'UcCO21_3.csv', 'UcCO23_3.csv', 'UcCO13_1.csv', 'UcCO3_2.csv', 'UcCO16_2.csv', 'UcCO22_3.csv', 'UcCO20_1.csv', 'UcCO4_2.csv', 'UcCO14_1.csv', 'UcCO2_1.csv', 'UcCO22_2.csv', 'UcCO4_1…
species	9940	Ovis aries	GAAGLPGPKGDR	2H	1127.58036233843	m168	COL1A1	556	12	XP_027830506.1	733	744	MS	49/57 spectra :{'UcCO1_3.csv', 'UcCO1_2.csv', 'UcCO19_1.csv', 'UcCO16_3.csv', 'UcCO25_2.csv', 'UcCO6_2.csv', 'UcCO23_2.csv', 'UcCO6_3.csv', 'UcCO16_1.csv', 'UcCO3_1.csv', 'UcCO15_2.csv', 'UcCO7_2.csv', 'UcCO21_3.csv', 'UcCO2_3.csv', 'UcCO23_3.csv', 'UcCO13_1.csv', 'UcCO3_2.csv', 'UcCO16_2.csv', 'UcCO22_3.csv', 'UcCO20_1.csv', 'UcCO4_2.csv', 'UcCO14_1.csv', 'UcCO22_2.csv', 'UcCO4_1.csv', 'UcCO4_3.…
species	9940	Ovis aries	GANGAPGIAGAPGFPGAR	3H	1585.7717452988502	m28	COL1A1	220	18	XP_027830506.1	397	414	MS	47/57 spectra :{'UcCO19_1.csv', 'UcCO25_2.csv', 'UcCO6_2.csv', 'UcCO6_3.csv', 'UcCO16_1.csv', 'UcCO24_1.csv', 'UcCO25_3.csv', 'UcCO15_2.csv', 'UcCO7_2.csv', 'UcCO21_3.csv', 'UcCO2_3.csv', 'UcCO23_3.csv', 'UcCO13_1.csv', 'UcCO3_2.csv', 'UcCO16_2.csv', 'UcCO22_3.csv', 'UcCO20_1.csv', 'UcCO4_2.csv', 'UcCO14_1.csv', 'UcCO22_2.csv', 'UcCO4_3.csv', 'UcCO18_1.csv', 'UcCO21_1.csv', 'UcCO20_2.csv', 'UcCO2…
species	9940	Ovis aries	GANGAPGIAGAPGFPGAR	3H1D	1586.7557612988503	m28	COL1A1	220	18	XP_027830506.1	397	414	MS	53/57 spectra :{'UcCO1_3.csv', 'UcCO1_2.csv', 'UcCO19_1.csv', 'UcCO16_3.csv', 'UcCO6_2.csv', 'UcCO23_2.csv', 'UcCO6_3.csv', 'UcCO16_1.csv', 'UcCO25_3.csv', 'UcCO3_1.csv', 'UcCO15_2.csv', 'UcCO21_3.csv', 'UcCO23_3.csv', 'UcCO13_1.csv', 'UcCO3_2.csv', 'UcCO16_2.csv', 'UcCO22_3.csv', 'UcCO20_1.csv', 'UcCO4_2.csv', 'UcCO14_1.csv', 'UcCO2_1.csv', 'UcCO22_2.csv', 'UcCO4_1.csv', 'UcCO3_3.csv', 'UcCO18_1…
species	9940	Ovis aries	GANGAPGIAGAPGFPGARGPSGPQGPSGPPGPK	3H	2883.41324432262	m27	COL1A1	220	33	XP_027830506.1	397	429	MS	42/57 spectra :{'UcCO1_2.csv', 'UcCO6_2.csv', 'UcCO23_2.csv', 'UcCO6_3.csv', 'UcCO16_1.csv', 'UcCO24_1.csv', 'UcCO3_1.csv', 'UcCO15_2.csv', 'UcCO21_3.csv', 'UcCO23_3.csv', 'UcCO16_2.csv', 'UcCO22_3.csv', 'UcCO20_1.csv', 'UcCO4_2.csv', 'UcCO14_1.csv', 'UcCO22_2.csv', 'UcCO4_1.csv', 'UcCO4_3.csv', 'UcCO18_1.csv', 'UcCO21_1.csv', 'UcCO24_2.csv', 'UcCO20_2.csv', 'UcCO21_2.csv', 'UcCO19_3.csv', 'UcCO7…
species	9940	Ovis aries	GAPGADGPAGAPGTPGPQGIAGQR	2H	2089.0057205863595	m116	COL1A1	757	24	XP_027830506.1	934	957	MS	40/57 spectra :{'UcCO25_2.csv', 'UcCO6_2.csv', 'UcCO6_3.csv', 'UcCO16_1.csv', 'UcCO24_1.csv', 'UcCO15_2.csv', 'UcCO7_2.csv', 'UcCO21_3.csv', 'UcCO23_3.csv', 'UcCO13_1.csv', 'UcCO16_2.csv', 'UcCO22_3.csv', 'UcCO20_1.csv', 'UcCO14_1.csv', 'UcCO22_2.csv', 'UcCO18_1.csv', 'UcCO21_1.csv', 'UcCO24_2.csv', 'UcCO20_2.csv', 'UcCO21_2.csv', 'UcCO19_3.csv', 'UcCO7_1.csv', 'UcCO19_2.csv', 'UcCO20_3.csv', 'Uc…
species	9940	Ovis aries	GAPGDRGEPGPPGPAGFAGPPGADGQPGAK	4H	2703.23936266202	m145	COL1A1	619	30	XP_027830506.1	796	825	MS	39/57 spectra :{'UcCO19_1.csv', 'UcCO25_2.csv', 'UcCO23_2.csv', 'UcCO6_3.csv', 'UcCO16_1.csv', 'UcCO24_1.csv', 'UcCO25_3.csv', 'UcCO15_2.csv', 'UcCO21_3.csv', 'UcCO23_3.csv', 'UcCO13_1.csv', 'UcCO16_2.csv', 'UcCO22_3.csv', 'UcCO20_1.csv', 'UcCO4_2.csv', 'UcCO14_1.csv', 'UcCO22_2.csv', 'UcCO18_1.csv', 'UcCO21_1.csv', 'UcCO24_2.csv', 'UcCO20_2.csv', 'UcCO6_1.csv', 'UcCO21_2.csv', 'UcCO19_3.csv', 'U…
species	9940	Ovis aries	GARGSAGPPGATGFPGAAGR	2H	1743.8521204974302	m130	COL1A1	685	20	XP_027830506.1	862	881	MS	39/57 spectra :{'UcCO19_1.csv', 'UcCO25_2.csv', 'UcCO6_2.csv', 'UcCO23_2.csv', 'UcCO6_3.csv', 'UcCO24_1.csv', 'UcCO15_2.csv', 'UcCO21_3.csv', 'UcCO23_3.csv', 'UcCO13_1.csv', 'UcCO22_3.csv', 'UcCO20_1.csv', 'UcCO4_2.csv', 'UcCO14_1.csv', 'UcCO22_2.csv', 'UcCO4_1.csv', 'UcCO4_3.csv', 'UcCO21_1.csv', 'UcCO24_2.csv', 'UcCO21_2.csv', 'UcCO19_3.csv', 'UcCO7_1.csv', 'UcCO19_2.csv', 'UcCO1_1.csv', 'UcCO1…
species	9940	Ovis aries	GDGGPPGATGFPGAAGR	1H	1457.6767815239698	m149	COL1A2	688	17	XP_004007775.1	776	792	MS	39/57 spectra :{'UcCO1_2.csv', 'UcCO19_1.csv', 'UcCO6_2.csv', 'UcCO6_3.csv', 'UcCO16_1.csv', 'UcCO25_3.csv', 'UcCO15_2.csv', 'UcCO7_2.csv', 'UcCO21_3.csv', 'UcCO23_3.csv', 'UcCO13_1.csv', 'UcCO22_3.csv', 'UcCO20_1.csv', 'UcCO4_2.csv', 'UcCO14_1.csv', 'UcCO22_2.csv', 'UcCO4_1.csv', 'UcCO20_2.csv', 'UcCO6_1.csv', 'UcCO21_2.csv', 'UcCO19_3.csv', 'UcCO7_1.csv', 'UcCO19_2.csv', 'UcCO1_1.csv', 'UcCO14_…
species	9940	Ovis aries	GDGGPPGATGFPGAAGR	2H	1473.6716965239698	m149	COL1A2	688	17	XP_004007775.1	776	792	MS	51/57 spectra :{'UcCO1_3.csv', 'UcCO1_2.csv', 'UcCO19_1.csv', 'UcCO16_3.csv', 'UcCO25_2.csv', 'UcCO6_2.csv', 'UcCO23_2.csv', 'UcCO6_3.csv', 'UcCO16_1.csv', 'UcCO25_3.csv', 'UcCO3_1.csv', 'UcCO15_2.csv', 'UcCO21_3.csv', 'UcCO23_3.csv', 'UcCO13_1.csv', 'UcCO3_2.csv', 'UcCO16_2.csv', 'UcCO22_3.csv', 'UcCO20_1.csv', 'UcCO4_2.csv', 'UcCO14_1.csv', 'UcCO22_2.csv', 'UcCO4_1.csv', 'UcCO3_3.csv', 'UcCO18_…
species	9940	Ovis aries	GDVGSPGRDGAR	0H	1143.5501240784301	m181	COL1A2	574	12	XP_004007775.1	662	673	MS	49/57 spectra :{'UcCO1_3.csv', 'UcCO1_2.csv', 'UcCO19_1.csv', 'UcCO16_3.csv', 'UcCO25_2.csv', 'UcCO6_2.csv', 'UcCO23_2.csv', 'UcCO6_3.csv', 'UcCO16_1.csv', 'UcCO25_3.csv', 'UcCO3_1.csv', 'UcCO15_2.csv', 'UcCO2_3.csv', 'UcCO21_3.csv', 'UcCO23_3.csv', 'UcCO13_1.csv', 'UcCO3_2.csv', 'UcCO16_2.csv', 'UcCO22_3.csv', 'UcCO20_1.csv', 'UcCO4_2.csv', 'UcCO14_1.csv', 'UcCO22_2.csv', 'UcCO4_1.csv', 'UcCO4_3…
species	9940	Ovis aries	GDVGSPGRDGAR	1H	1159.5450390784301	m181	COL1A2	574	12	XP_004007775.1	662	673	MS	43/57 spectra :{'UcCO1_3.csv', 'UcCO1_2.csv', 'UcCO25_2.csv', 'UcCO6_2.csv', 'UcCO6_3.csv', 'UcCO16_1.csv', 'UcCO25_3.csv', 'UcCO3_1.csv', 'UcCO15_2.csv', 'UcCO21_3.csv', 'UcCO23_3.csv', 'UcCO13_1.csv', 'UcCO3_2.csv', 'UcCO22_3.csv', 'UcCO20_1.csv', 'UcCO4_2.csv', 'UcCO14_1.csv', 'UcCO2_1.csv', 'UcCO22_2.csv', 'UcCO4_1.csv', 'UcCO18_1.csv', 'UcCO20_2.csv', 'UcCO6_1.csv', 'UcCO21_2.csv', 'UcCO19_3…
species	9940	Ovis aries	GEAGPAGPAGPAGPR	0H	1261.62837439913	m164	COL1A2	604	15	XP_004007775.1	692	706	MS	48/57 spectra :{'UcCO1_3.csv', 'UcCO19_1.csv', 'UcCO16_3.csv', 'UcCO25_2.csv', 'UcCO6_2.csv', 'UcCO6_3.csv', 'UcCO16_1.csv', 'UcCO3_1.csv', 'UcCO15_2.csv', 'UcCO7_2.csv', 'UcCO21_3.csv', 'UcCO23_3.csv', 'UcCO13_1.csv', 'UcCO3_2.csv', 'UcCO16_2.csv', 'UcCO22_3.csv', 'UcCO20_1.csv', 'UcCO4_2.csv', 'UcCO14_1.csv', 'UcCO2_1.csv', 'UcCO22_2.csv', 'UcCO4_1.csv', 'UcCO4_3.csv', 'UcCO21_1.csv', 'UcCO20_2…
species	9940	Ovis aries	GEAGPAGPAGPAGPR	1H	1277.62328939913	m164	COL1A2	604	15	XP_004007775.1	692	706	MS	51/57 spectra :{'UcCO1_3.csv', 'UcCO1_2.csv', 'UcCO16_3.csv', 'UcCO6_2.csv', 'UcCO23_2.csv', 'UcCO6_3.csv', 'UcCO16_1.csv', 'UcCO24_1.csv', 'UcCO3_1.csv', 'UcCO15_2.csv', 'UcCO7_2.csv', 'UcCO21_3.csv', 'UcCO2_3.csv', 'UcCO23_3.csv', 'UcCO13_1.csv', 'UcCO3_2.csv', 'UcCO16_2.csv', 'UcCO22_3.csv', 'UcCO20_1.csv', 'UcCO4_2.csv', 'UcCO14_1.csv', 'UcCO2_1.csv', 'UcCO22_2.csv', 'UcCO4_1.csv', 'UcCO4_3.c…
species	9940	Ovis aries	GELGPVGNPGPAGPAGPR	3H1D	1648.79254073039	m140	COL1A2	175	18	XP_004007775.1	263	280	MS	55/57 spectra :{'UcCO1_3.csv', 'UcCO1_2.csv', 'UcCO19_1.csv', 'UcCO16_3.csv', 'UcCO25_2.csv', 'UcCO6_2.csv', 'UcCO23_2.csv', 'UcCO6_3.csv', 'UcCO16_1.csv', 'UcCO24_1.csv', 'UcCO25_3.csv', 'UcCO3_1.csv', 'UcCO15_2.csv', 'UcCO21_3.csv', 'UcCO23_3.csv', 'UcCO13_1.csv', 'UcCO3_2.csv', 'UcCO16_2.csv', 'UcCO22_3.csv', 'UcCO20_1.csv', 'UcCO4_2.csv', 'UcCO14_1.csv', 'UcCO2_1.csv', 'UcCO22_2.csv', 'UcCO4_…
species	9940	Ovis aries	GEPGNIGFPGPK	2H	1201.58477901253	m71	COL1A2	397	12	XP_004007775.1	485	496	MS	50/57 spectra :{'UcCO1_3.csv', 'UcCO1_2.csv', 'UcCO16_3.csv', 'UcCO25_2.csv', 'UcCO6_2.csv', 'UcCO23_2.csv', 'UcCO6_3.csv', 'UcCO16_1.csv', 'UcCO24_1.csv', 'UcCO25_3.csv', 'UcCO3_1.csv', 'UcCO15_2.csv', 'UcCO7_2.csv', 'UcCO21_3.csv', 'UcCO23_3.csv', 'UcCO13_1.csv', 'UcCO3_2.csv', 'UcCO16_2.csv', 'UcCO22_3.csv', 'UcCO20_1.csv', 'UcCO4_2.csv', 'UcCO14_1.csv', 'UcCO2_1.csv', 'UcCO22_2.csv', 'UcCO4_1…
species	9940	Ovis aries	GEPGPAGLPGPPGER	3H	1435.68119895895	m17	COL1A1	295	15	XP_027830506.1	472	486	MS	57/57 spectra :{'UcCO1_3.csv', 'UcCO1_2.csv', 'UcCO19_1.csv', 'UcCO16_3.csv', 'UcCO25_2.csv', 'UcCO6_2.csv', 'UcCO23_2.csv', 'UcCO6_3.csv', 'UcCO16_1.csv', 'UcCO24_1.csv', 'UcCO25_3.csv', 'UcCO3_1.csv', 'UcCO15_2.csv', 'UcCO2_3.csv', 'UcCO21_3.csv', 'UcCO23_3.csv', 'UcCO13_1.csv', 'UcCO3_2.csv', 'UcCO16_2.csv', 'UcCO22_3.csv', 'UcCO20_1.csv', 'UcCO4_2.csv', 'UcCO14_1.csv', 'UcCO2_1.csv', 'UcCO22_…
species	9940	Ovis aries	GEPGPTGIQGPPGPAGEEGK	1H1D	1848.86101345215	m20	COL1A1	271	20	XP_027830506.1	448	467	MS	48/57 spectra :{'UcCO1_3.csv', 'UcCO1_2.csv', 'UcCO19_1.csv', 'UcCO25_2.csv', 'UcCO6_2.csv', 'UcCO6_3.csv', 'UcCO16_1.csv', 'UcCO24_1.csv', 'UcCO25_3.csv', 'UcCO3_1.csv', 'UcCO15_2.csv', 'UcCO21_3.csv', 'UcCO23_3.csv', 'UcCO13_1.csv', 'UcCO3_2.csv', 'UcCO16_2.csv', 'UcCO22_3.csv', 'UcCO20_1.csv', 'UcCO4_2.csv', 'UcCO14_1.csv', 'UcCO22_2.csv', 'UcCO3_3.csv', 'UcCO21_1.csv', 'UcCO4_3.csv', 'UcCO24_…
species	9940	Ovis aries	GEPGPTGIQGPPGPAGEEGKR	2H	2019.97302347575	m21	COL1A1	271	21	XP_027830506.1	448	468	MS	39/57 spectra :{'UcCO19_1.csv', 'UcCO6_2.csv', 'UcCO23_2.csv', 'UcCO6_3.csv', 'UcCO16_1.csv', 'UcCO15_2.csv', 'UcCO21_3.csv', 'UcCO23_3.csv', 'UcCO13_1.csv', 'UcCO16_2.csv', 'UcCO22_3.csv', 'UcCO20_1.csv', 'UcCO4_2.csv', 'UcCO14_1.csv', 'UcCO22_2.csv', 'UcCO18_1.csv', 'UcCO21_1.csv', 'UcCO24_2.csv', 'UcCO20_2.csv', 'UcCO19_3.csv', 'UcCO7_1.csv', 'UcCO19_2.csv', 'UcCO14_3.csv', 'UcCO20_3.csv', 'Uc…
species	9940	Ovis aries	GEPGPVGAVGPAGAVGPR	1H	1560.81288107396	m93	COL1A2	889	18	XP_004007775.1	977	994	MS	54/57 spectra :{'UcCO1_3.csv', 'UcCO1_2.csv', 'UcCO19_1.csv', 'UcCO16_3.csv', 'UcCO25_2.csv', 'UcCO6_2.csv', 'UcCO6_3.csv', 'UcCO16_1.csv', 'UcCO24_1.csv', 'UcCO25_3.csv', 'UcCO3_1.csv', 'UcCO15_2.csv', 'UcCO2_3.csv', 'UcCO21_3.csv', 'UcCO23_3.csv', 'UcCO13_1.csv', 'UcCO3_2.csv', 'UcCO16_2.csv', 'UcCO22_3.csv', 'UcCO20_1.csv', 'UcCO4_2.csv', 'UcCO14_1.csv', 'UcCO22_2.csv', 'UcCO4_1.csv', 'UcCO3_3…
species	9940	Ovis aries	GERGPPGESGAAGPTGPIGSR	1H	1922.9314926365	m34	COL1A2	499	21	XP_004007775.1	587	607	MS	40/57 spectra :{'UcCO19_1.csv', 'UcCO6_2.csv', 'UcCO23_2.csv', 'UcCO6_3.csv', 'UcCO16_1.csv', 'UcCO15_2.csv', 'UcCO21_3.csv', 'UcCO23_3.csv', 'UcCO13_1.csv', 'UcCO16_2.csv', 'UcCO22_3.csv', 'UcCO20_1.csv', 'UcCO4_2.csv', 'UcCO14_1.csv', 'UcCO22_2.csv', 'UcCO4_3.csv', 'UcCO18_1.csv', 'UcCO21_1.csv', 'UcCO24_2.csv', 'UcCO20_2.csv', 'UcCO19_3.csv', 'UcCO7_1.csv', 'UcCO19_2.csv', 'UcCO1_1.csv', 'UcCO…
species	9940	Ovis aries	GETGLRGDVGSPGR	0H	1357.6818665239698	m178	COL1A2	568	14	XP_004007775.1	656	669	MS	51/57 spectra :{'UcCO1_3.csv', 'UcCO1_2.csv', 'UcCO16_3.csv', 'UcCO6_2.csv', 'UcCO23_2.csv', 'UcCO6_3.csv', 'UcCO16_1.csv', 'UcCO24_1.csv', 'UcCO3_1.csv', 'UcCO15_2.csv', 'UcCO21_3.csv', 'UcCO23_3.csv', 'UcCO13_1.csv', 'UcCO3_2.csv', 'UcCO16_2.csv', 'UcCO22_3.csv', 'UcCO20_1.csv', 'UcCO4_2.csv', 'UcCO14_1.csv', 'UcCO22_2.csv', 'UcCO4_1.csv', 'UcCO3_3.csv', 'UcCO18_1.csv', 'UcCO4_3.csv', 'UcCO24_2…
species	9940	Ovis aries	GETGPAGPAGPIGPVGAR	0H	1560.81288069352	m64	COL1A1	889	18	XP_027830506.1	1066	1083	MS	54/57 spectra :{'UcCO1_3.csv', 'UcCO1_2.csv', 'UcCO19_1.csv', 'UcCO16_3.csv', 'UcCO25_2.csv', 'UcCO6_2.csv', 'UcCO6_3.csv', 'UcCO16_1.csv', 'UcCO24_1.csv', 'UcCO25_3.csv', 'UcCO3_1.csv', 'UcCO15_2.csv', 'UcCO2_3.csv', 'UcCO21_3.csv', 'UcCO23_3.csv', 'UcCO13_1.csv', 'UcCO3_2.csv', 'UcCO16_2.csv', 'UcCO22_3.csv', 'UcCO20_1.csv', 'UcCO4_2.csv', 'UcCO14_1.csv', 'UcCO22_2.csv', 'UcCO4_1.csv', 'UcCO3_3…
species	9940	Ovis aries	GFPGSDGVAGPK	1H	1104.53201478324	m14	COL1A1	316	12	XP_027830506.1	493	504	MS	52/57 spectra :{'UcCO1_3.csv', 'UcCO1_2.csv', 'UcCO19_1.csv', 'UcCO16_3.csv', 'UcCO25_2.csv', 'UcCO6_2.csv', 'UcCO23_2.csv', 'UcCO6_3.csv', 'UcCO16_1.csv', 'UcCO25_3.csv', 'UcCO3_1.csv', 'UcCO15_2.csv', 'UcCO21_3.csv', 'UcCO23_3.csv', 'UcCO13_1.csv', 'UcCO3_2.csv', 'UcCO16_2.csv', 'UcCO22_3.csv', 'UcCO20_1.csv', 'UcCO4_2.csv', 'UcCO14_1.csv', 'UcCO2_1.csv', 'UcCO22_2.csv', 'UcCO4_1.csv', 'UcCO3_3…
species	9940	Ovis aries	GFPGSDGVAGPKGPAGER	0H	1655.8136089695101	m15	COL1A1	316	18	XP_027830506.1	493	510	MS	40/57 spectra :{'UcCO1_3.csv', 'UcCO1_2.csv', 'UcCO19_1.csv', 'UcCO6_2.csv', 'UcCO23_2.csv', 'UcCO6_3.csv', 'UcCO16_1.csv', 'UcCO3_1.csv', 'UcCO15_2.csv', 'UcCO21_3.csv', 'UcCO23_3.csv', 'UcCO13_1.csv', 'UcCO16_2.csv', 'UcCO22_3.csv', 'UcCO20_1.csv', 'UcCO4_2.csv', 'UcCO14_1.csv', 'UcCO22_2.csv', 'UcCO18_1.csv', 'UcCO21_1.csv', 'UcCO20_2.csv', 'UcCO19_3.csv', 'UcCO7_1.csv', 'UcCO19_2.csv', 'UcCO1…
species	9940	Ovis aries	GFSGLQGPPGPPGSPGEQGPSGASGPAGPR	3H	2705.25501234572	m47	COL1A1	934	30	XP_027830506.1	1111	1140	MS	45/57 spectra :{'UcCO1_3.csv', 'UcCO1_2.csv', 'UcCO25_2.csv', 'UcCO6_2.csv', 'UcCO23_2.csv', 'UcCO6_3.csv', 'UcCO16_1.csv', 'UcCO24_1.csv', 'UcCO15_2.csv', 'UcCO7_2.csv', 'UcCO21_3.csv', 'UcCO23_3.csv', 'UcCO13_1.csv', 'UcCO3_2.csv', 'UcCO16_2.csv', 'UcCO22_3.csv', 'UcCO20_1.csv', 'UcCO4_2.csv', 'UcCO14_1.csv', 'UcCO22_2.csv', 'UcCO4_3.csv', 'UcCO18_1.csv', 'UcCO21_1.csv', 'UcCO24_2.csv', 'UcCO20…
species	9940	Ovis aries	GHRGFSGLDGAK	0H	1201.60724503173	m51	COL1A1	88	12	XP_027830506.1	265	276	MS	51/57 spectra :{'UcCO1_3.csv', 'UcCO1_2.csv', 'UcCO16_3.csv', 'UcCO25_2.csv', 'UcCO6_2.csv', 'UcCO23_2.csv', 'UcCO6_3.csv', 'UcCO16_1.csv', 'UcCO24_1.csv', 'UcCO25_3.csv', 'UcCO3_1.csv', 'UcCO15_2.csv', 'UcCO21_3.csv', 'UcCO23_3.csv', 'UcCO13_1.csv', 'UcCO3_2.csv', 'UcCO16_2.csv', 'UcCO22_3.csv', 'UcCO20_1.csv', 'UcCO4_2.csv', 'UcCO14_1.csv', 'UcCO2_1.csv', 'UcCO22_2.csv', 'UcCO4_1.csv', 'UcCO3_3…
species	9940	Ovis aries	GIPGEFGLPGPAGAR	2H	1427.72775484811	m56	COL1A2	484	15	XP_004007775.1	572	586	MS	56/57 spectra :{'UcCO1_3.csv', 'UcCO1_2.csv', 'UcCO19_1.csv', 'UcCO16_3.csv', 'UcCO25_2.csv', 'UcCO6_2.csv', 'UcCO23_2.csv', 'UcCO6_3.csv', 'UcCO16_1.csv', 'UcCO24_1.csv', 'UcCO25_3.csv', 'UcCO3_1.csv', 'UcCO15_2.csv', 'UcCO2_3.csv', 'UcCO21_3.csv', 'UcCO23_3.csv', 'UcCO13_1.csv', 'UcCO3_2.csv', 'UcCO16_2.csv', 'UcCO22_3.csv', 'UcCO20_1.csv', 'UcCO4_2.csv', 'UcCO14_1.csv', 'UcCO2_1.csv', 'UcCO22_…
species	9940	Ovis aries	GIPGEFGLPGPAGAR	3H	1443.72266984811	m56	COL1A2	484	15	XP_004007775.1	572	586	MS	54/57 spectra :{'UcCO1_3.csv', 'UcCO1_2.csv', 'UcCO19_1.csv', 'UcCO16_3.csv', 'UcCO25_2.csv', 'UcCO6_2.csv', 'UcCO23_2.csv', 'UcCO6_3.csv', 'UcCO16_1.csv', 'UcCO24_1.csv', 'UcCO25_3.csv', 'UcCO3_1.csv', 'UcCO15_2.csv', 'UcCO2_3.csv', 'UcCO21_3.csv', 'UcCO23_3.csv', 'UcCO13_1.csv', 'UcCO16_2.csv', 'UcCO22_3.csv', 'UcCO20_1.csv', 'UcCO4_2.csv', 'UcCO14_1.csv', 'UcCO2_1.csv', 'UcCO22_2.csv', 'UcCO4_…
species	9940	Ovis aries	GIPGPVGAAGATGAR	1H	1267.67532497199	m125	COL1A2	238	15	XP_004007775.1	326	340	MS	56/57 spectra :{'UcCO1_3.csv', 'UcCO1_2.csv', 'UcCO19_1.csv', 'UcCO16_3.csv', 'UcCO25_2.csv', 'UcCO6_2.csv', 'UcCO23_2.csv', 'UcCO6_3.csv', 'UcCO16_1.csv', 'UcCO25_3.csv', 'UcCO3_1.csv', 'UcCO15_2.csv', 'UcCO2_3.csv', 'UcCO21_3.csv', 'UcCO23_3.csv', 'UcCO13_1.csv', 'UcCO3_2.csv', 'UcCO16_2.csv', 'UcCO22_3.csv', 'UcCO20_1.csv', 'UcCO4_2.csv', 'UcCO14_1.csv', 'UcCO2_1.csv', 'UcCO22_2.csv', 'UcCO4_1…
species	9940	Ovis aries	GLPGADGRAGVMGPAGSR	2H	1657.80747880413	m92	COL1A2	316	18	XP_004007775.1	404	421	MS	40/57 spectra :{'UcCO1_3.csv', 'UcCO1_2.csv', 'UcCO25_2.csv', 'UcCO6_2.csv', 'UcCO23_2.csv', 'UcCO6_3.csv', 'UcCO16_1.csv', 'UcCO25_3.csv', 'UcCO3_1.csv', 'UcCO15_2.csv', 'UcCO7_2.csv', 'UcCO21_3.csv', 'UcCO23_3.csv', 'UcCO22_3.csv', 'UcCO20_1.csv', 'UcCO14_1.csv', 'UcCO22_2.csv', 'UcCO4_1.csv', 'UcCO21_1.csv', 'UcCO20_2.csv', 'UcCO21_2.csv', 'UcCO7_1.csv', 'UcCO19_2.csv', 'UcCO1_1.csv', 'UcCO14_…
species	9940	Ovis aries	GLPGVAGSVGEPGPLGIAGPPGAR	3H	2131.11420878662	m122	COL1A2	793	24	XP_004007775.1	881	904	MS	48/57 spectra :{'UcCO1_3.csv', 'UcCO1_2.csv', 'UcCO19_1.csv', 'UcCO25_2.csv', 'UcCO6_2.csv', 'UcCO6_3.csv', 'UcCO16_1.csv', 'UcCO24_1.csv', 'UcCO25_3.csv', 'UcCO15_2.csv', 'UcCO2_3.csv', 'UcCO21_3.csv', 'UcCO23_3.csv', 'UcCO13_1.csv', 'UcCO3_2.csv', 'UcCO16_2.csv', 'UcCO22_3.csv', 'UcCO20_1.csv', 'UcCO4_2.csv', 'UcCO14_1.csv', 'UcCO22_2.csv', 'UcCO3_3.csv', 'UcCO18_1.csv', 'UcCO21_1.csv', 'UcCO4_…
species	9940	Ovis aries	GLTGPIGPPGPAGAPGDKGETGPSGPAGPTGAR	2H	2883.42313991954	m156	COL1A1	586	33	XP_027830506.1	763	795	MS	41/57 spectra :{'UcCO1_2.csv', 'UcCO6_2.csv', 'UcCO23_2.csv', 'UcCO6_3.csv', 'UcCO16_1.csv', 'UcCO24_1.csv', 'UcCO15_2.csv', 'UcCO21_3.csv', 'UcCO23_3.csv', 'UcCO16_2.csv', 'UcCO22_3.csv', 'UcCO20_1.csv', 'UcCO4_2.csv', 'UcCO14_1.csv', 'UcCO22_2.csv', 'UcCO4_1.csv', 'UcCO4_3.csv', 'UcCO18_1.csv', 'UcCO21_1.csv', 'UcCO24_2.csv', 'UcCO20_2.csv', 'UcCO21_2.csv', 'UcCO19_3.csv', 'UcCO7_1.csv', 'UcCO1…
species	9940	Ovis aries	GLVGEPGPAGSKGESGNK	1H1D	1657.80277030004	m123	COL1A2	253	18	XP_004007775.1	341	358	MS	40/57 spectra :{'UcCO1_3.csv', 'UcCO1_2.csv', 'UcCO25_2.csv', 'UcCO6_2.csv', 'UcCO23_2.csv', 'UcCO6_3.csv', 'UcCO16_1.csv', 'UcCO25_3.csv', 'UcCO3_1.csv', 'UcCO15_2.csv', 'UcCO7_2.csv', 'UcCO21_3.csv', 'UcCO23_3.csv', 'UcCO22_3.csv', 'UcCO20_1.csv', 'UcCO14_1.csv', 'UcCO22_2.csv', 'UcCO4_1.csv', 'UcCO21_1.csv', 'UcCO20_2.csv', 'UcCO21_2.csv', 'UcCO7_1.csv', 'UcCO19_2.csv', 'UcCO1_1.csv', 'UcCO14_…
species	9940	Ovis aries	GNSGEPGAPGSK	2H	1089.48070786681	m23	COL1A1	253	12	XP_027830506.1	430	441	MS	47/57 spectra :{'UcCO1_2.csv', 'UcCO16_3.csv', 'UcCO6_2.csv', 'UcCO23_2.csv', 'UcCO6_3.csv', 'UcCO16_1.csv', 'UcCO24_1.csv', 'UcCO3_1.csv', 'UcCO15_2.csv', 'UcCO21_3.csv', 'UcCO23_3.csv', 'UcCO13_1.csv', 'UcCO3_2.csv', 'UcCO16_2.csv', 'UcCO22_3.csv', 'UcCO20_1.csv', 'UcCO4_2.csv', 'UcCO14_1.csv', 'UcCO2_1.csv', 'UcCO22_2.csv', 'UcCO4_1.csv', 'UcCO4_3.csv', 'UcCO18_1.csv', 'UcCO21_1.csv', 'UcCO24_…
species	9940	Ovis aries	GNSGEPGAPGSK	2H1D	1090.4647238668101	m23	COL1A1	253	12	XP_027830506.1	430	441	MS	41/57 spectra :{'UcCO1_2.csv', 'UcCO6_2.csv', 'UcCO23_2.csv', 'UcCO6_3.csv', 'UcCO16_1.csv', 'UcCO25_3.csv', 'UcCO3_1.csv', 'UcCO15_2.csv', 'UcCO21_3.csv', 'UcCO23_3.csv', 'UcCO13_1.csv', 'UcCO3_2.csv', 'UcCO16_2.csv', 'UcCO22_3.csv', 'UcCO20_1.csv', 'UcCO14_1.csv', 'UcCO2_1.csv', 'UcCO22_2.csv', 'UcCO4_1.csv', 'UcCO18_1.csv', 'UcCO21_1.csv', 'UcCO20_2.csv', 'UcCO6_1.csv', 'UcCO21_2.csv', 'UcCO19…
species	9940	Ovis aries	GPPGESGAAGPTGPIGSR	1H	1580.76632480436	m45	COL1A2	502	18	XP_004007775.1	590	607	MS	54/57 spectra :{'UcCO1_3.csv', 'UcCO1_2.csv', 'UcCO19_1.csv', 'UcCO16_3.csv', 'UcCO25_2.csv', 'UcCO6_2.csv', 'UcCO23_2.csv', 'UcCO6_3.csv', 'UcCO16_1.csv', 'UcCO24_1.csv', 'UcCO25_3.csv', 'UcCO3_1.csv', 'UcCO15_2.csv', 'UcCO21_3.csv', 'UcCO23_3.csv', 'UcCO13_1.csv', 'UcCO3_2.csv', 'UcCO16_2.csv', 'UcCO22_3.csv', 'UcCO20_1.csv', 'UcCO4_2.csv', 'UcCO14_1.csv', 'UcCO22_2.csv', 'UcCO4_1.csv', 'UcCO3_…
species	9940	Ovis aries	GPPGPMGPPGLAGPPGESGR	3H	1832.85957432708	m88	COL1A1	817	20	XP_027830506.1	994	1013	MS	52/57 spectra :{'UcCO1_3.csv', 'UcCO1_2.csv', 'UcCO19_1.csv', 'UcCO25_2.csv', 'UcCO6_2.csv', 'UcCO23_2.csv', 'UcCO6_3.csv', 'UcCO16_1.csv', 'UcCO24_1.csv', 'UcCO25_3.csv', 'UcCO3_1.csv', 'UcCO15_2.csv', 'UcCO21_3.csv', 'UcCO23_3.csv', 'UcCO13_1.csv', 'UcCO3_2.csv', 'UcCO16_2.csv', 'UcCO22_3.csv', 'UcCO20_1.csv', 'UcCO4_2.csv', 'UcCO14_1.csv', 'UcCO22_2.csv', 'UcCO3_3.csv', 'UcCO18_1.csv', 'UcCO21…
species	9940	Ovis aries	GPPGPMGPPGLAGPPGESGR	4H	1848.85448932708	m88	COL1A1	817	20	XP_027830506.1	994	1013	MS	51/57 spectra :{'UcCO1_3.csv', 'UcCO1_2.csv', 'UcCO19_1.csv', 'UcCO25_2.csv', 'UcCO6_2.csv', 'UcCO23_2.csv', 'UcCO6_3.csv', 'UcCO16_1.csv', 'UcCO24_1.csv', 'UcCO25_3.csv', 'UcCO3_1.csv', 'UcCO15_2.csv', 'UcCO21_3.csv', 'UcCO23_3.csv', 'UcCO13_1.csv', 'UcCO3_2.csv', 'UcCO16_2.csv', 'UcCO22_3.csv', 'UcCO20_1.csv', 'UcCO4_2.csv', 'UcCO14_1.csv', 'UcCO22_2.csv', 'UcCO4_1.csv', 'UcCO3_3.csv', 'UcCO21_…
species	9940	Ovis aries	GPPGSAGTPGKDGLNGLPGPIGPPGPR	4H	2484.2477425177503	m44	COL1A1	964	27	XP_027830506.1	1141	1167	MS	39/57 spectra :{'UcCO1_2.csv', 'UcCO25_2.csv', 'UcCO23_2.csv', 'UcCO6_3.csv', 'UcCO16_1.csv', 'UcCO15_2.csv', 'UcCO21_3.csv', 'UcCO23_3.csv', 'UcCO13_1.csv', 'UcCO16_2.csv', 'UcCO22_3.csv', 'UcCO20_1.csv', 'UcCO4_2.csv', 'UcCO14_1.csv', 'UcCO22_2.csv', 'UcCO4_3.csv', 'UcCO18_1.csv', 'UcCO21_1.csv', 'UcCO24_2.csv', 'UcCO20_2.csv', 'UcCO19_3.csv', 'UcCO1_1.csv', 'UcCO19_2.csv', 'UcCO20_3.csv', 'UcC…
species	9940	Ovis aries	GPSGEPGTAGPPGTPGPQGLLGAPGFLGLPGSR	5H	3033.4912206206795	m135	COL1A2	757	33	XP_004007775.1	845	877	MS	39/57 spectra :{'UcCO1_3.csv', 'UcCO1_2.csv', 'UcCO25_2.csv', 'UcCO23_2.csv', 'UcCO6_3.csv', 'UcCO16_1.csv', 'UcCO24_1.csv', 'UcCO15_2.csv', 'UcCO21_3.csv', 'UcCO23_3.csv', 'UcCO16_2.csv', 'UcCO22_3.csv', 'UcCO20_1.csv', 'UcCO4_2.csv', 'UcCO14_1.csv', 'UcCO4_1.csv', 'UcCO18_1.csv', 'UcCO21_1.csv', 'UcCO24_2.csv', 'UcCO20_2.csv', 'UcCO21_2.csv', 'UcCO19_3.csv', 'UcCO7_1.csv', 'UcCO19_2.csv', 'UcCO…
species	9940	Ovis aries	GPSGPPGPDGNK	0H	1079.5116133113902	m32	COL1A2	520	12	XP_004007775.1	608	619	MS	55/57 spectra :{'UcCO1_3.csv', 'UcCO1_2.csv', 'UcCO16_3.csv', 'UcCO25_2.csv', 'UcCO6_2.csv', 'UcCO23_2.csv', 'UcCO6_3.csv', 'UcCO16_1.csv', 'UcCO24_1.csv', 'UcCO25_3.csv', 'UcCO3_1.csv', 'UcCO15_2.csv', 'UcCO2_3.csv', 'UcCO21_3.csv', 'UcCO23_3.csv', 'UcCO13_1.csv', 'UcCO3_2.csv', 'UcCO16_2.csv', 'UcCO22_3.csv', 'UcCO20_1.csv', 'UcCO4_2.csv', 'UcCO14_1.csv', 'UcCO2_1.csv', 'UcCO22_2.csv', 'UcCO4_1…
species	9940	Ovis aries	GPSGPPGPDGNK	0H1D	1080.4956293113903	m32	COL1A2	520	12	XP_004007775.1	608	619	MS	49/57 spectra :{'UcCO1_2.csv', 'UcCO16_3.csv', 'UcCO6_2.csv', 'UcCO23_2.csv', 'UcCO6_3.csv', 'UcCO16_1.csv', 'UcCO24_1.csv', 'UcCO3_1.csv', 'UcCO15_2.csv', 'UcCO7_2.csv', 'UcCO21_3.csv', 'UcCO23_3.csv', 'UcCO13_1.csv', 'UcCO3_2.csv', 'UcCO16_2.csv', 'UcCO22_3.csv', 'UcCO20_1.csv', 'UcCO4_2.csv', 'UcCO14_1.csv', 'UcCO2_1.csv', 'UcCO22_2.csv', 'UcCO4_1.csv', 'UcCO4_3.csv', 'UcCO21_1.csv', 'UcCO18_1…
species	9940	Ovis aries	GPSGPPGPDGNK	1H	1095.5065283113902	m32	COL1A2	520	12	XP_004007775.1	608	619	MS	55/57 spectra :{'UcCO1_3.csv', 'UcCO1_2.csv', 'UcCO19_1.csv', 'UcCO16_3.csv', 'UcCO25_2.csv', 'UcCO6_2.csv', 'UcCO23_2.csv', 'UcCO6_3.csv', 'UcCO16_1.csv', 'UcCO24_1.csv', 'UcCO25_3.csv', 'UcCO3_1.csv', 'UcCO15_2.csv', 'UcCO21_3.csv', 'UcCO23_3.csv', 'UcCO13_1.csv', 'UcCO3_2.csv', 'UcCO16_2.csv', 'UcCO22_3.csv', 'UcCO20_1.csv', 'UcCO4_2.csv', 'UcCO14_1.csv', 'UcCO2_1.csv', 'UcCO22_2.csv', 'UcCO4_…
species	9940	Ovis aries	GPSGPPGPDGNK	2H	1111.5014433113902	m32	COL1A2	520	12	XP_004007775.1	608	619	MS	46/57 spectra :{'UcCO1_3.csv', 'UcCO1_2.csv', 'UcCO16_3.csv', 'UcCO6_2.csv', 'UcCO23_2.csv', 'UcCO6_3.csv', 'UcCO16_1.csv', 'UcCO3_1.csv', 'UcCO15_2.csv', 'UcCO7_2.csv', 'UcCO21_3.csv', 'UcCO23_3.csv', 'UcCO13_1.csv', 'UcCO3_2.csv', 'UcCO16_2.csv', 'UcCO22_3.csv', 'UcCO20_1.csv', 'UcCO4_2.csv', 'UcCO14_1.csv', 'UcCO2_1.csv', 'UcCO22_2.csv', 'UcCO4_1.csv', 'UcCO4_3.csv', 'UcCO18_1.csv', 'UcCO21_1.…
species	9940	Ovis aries	GRPGAPGPAGAR	1H	1079.5704659806302	m31	COL1A1	133	12	XP_027830506.1	310	321	MS	57/57 spectra :{'UcCO1_3.csv', 'UcCO1_2.csv', 'UcCO19_1.csv', 'UcCO16_3.csv', 'UcCO25_2.csv', 'UcCO6_2.csv', 'UcCO23_2.csv', 'UcCO6_3.csv', 'UcCO16_1.csv', 'UcCO24_1.csv', 'UcCO25_3.csv', 'UcCO3_1.csv', 'UcCO15_2.csv', 'UcCO2_3.csv', 'UcCO21_3.csv', 'UcCO23_3.csv', 'UcCO13_1.csv', 'UcCO3_2.csv', 'UcCO16_2.csv', 'UcCO22_3.csv', 'UcCO20_1.csv', 'UcCO4_2.csv', 'UcCO14_1.csv', 'UcCO2_1.csv', 'UcCO22_…
species	9940	Ovis aries	GRPGAPGPAGAR	2H	1095.5653809806302	m31	COL1A1	133	12	XP_027830506.1	310	321	MS	57/57 spectra :{'UcCO1_3.csv', 'UcCO1_2.csv', 'UcCO19_1.csv', 'UcCO16_3.csv', 'UcCO25_2.csv', 'UcCO6_2.csv', 'UcCO23_2.csv', 'UcCO6_3.csv', 'UcCO16_1.csv', 'UcCO24_1.csv', 'UcCO25_3.csv', 'UcCO3_1.csv', 'UcCO15_2.csv', 'UcCO2_3.csv', 'UcCO21_3.csv', 'UcCO23_3.csv', 'UcCO13_1.csv', 'UcCO3_2.csv', 'UcCO16_2.csv', 'UcCO22_3.csv', 'UcCO20_1.csv', 'UcCO4_2.csv', 'UcCO14_1.csv', 'UcCO2_1.csv', 'UcCO22_…
species	9940	Ovis aries	GRPGAPGPAGAR	3H	1111.5602959806301	m31	COL1A1	133	12	XP_027830506.1	310	321	MS	54/57 spectra :{'UcCO1_3.csv', 'UcCO1_2.csv', 'UcCO19_1.csv', 'UcCO16_3.csv', 'UcCO25_2.csv', 'UcCO6_2.csv', 'UcCO23_2.csv', 'UcCO6_3.csv', 'UcCO16_1.csv', 'UcCO25_3.csv', 'UcCO3_1.csv', 'UcCO15_2.csv', 'UcCO2_3.csv', 'UcCO21_3.csv', 'UcCO23_3.csv', 'UcCO13_1.csv', 'UcCO3_2.csv', 'UcCO16_2.csv', 'UcCO22_3.csv', 'UcCO20_1.csv', 'UcCO4_2.csv', 'UcCO14_1.csv', 'UcCO2_1.csv', 'UcCO22_2.csv', 'UcCO4_1…
species	9940	Ovis aries	GSAGPPGATGFPGAAGR	1H	1443.69751696855	m124	COL1A1	688	17	XP_027830506.1	865	881	MS	54/57 spectra :{'UcCO1_3.csv', 'UcCO1_2.csv', 'UcCO16_3.csv', 'UcCO25_2.csv', 'UcCO6_2.csv', 'UcCO23_2.csv', 'UcCO6_3.csv', 'UcCO16_1.csv', 'UcCO24_1.csv', 'UcCO25_3.csv', 'UcCO3_1.csv', 'UcCO15_2.csv', 'UcCO2_3.csv', 'UcCO21_3.csv', 'UcCO23_3.csv', 'UcCO13_1.csv', 'UcCO16_2.csv', 'UcCO22_3.csv', 'UcCO20_1.csv', 'UcCO4_2.csv', 'UcCO14_1.csv', 'UcCO2_1.csv', 'UcCO22_2.csv', 'UcCO4_1.csv', 'UcCO3_3…
species	9940	Ovis aries	GSAGPPGATGFPGAAGR	2H	1459.69243196855	m124	COL1A1	688	17	XP_027830506.1	865	881	MS	57/57 spectra :{'UcCO1_3.csv', 'UcCO1_2.csv', 'UcCO19_1.csv', 'UcCO16_3.csv', 'UcCO25_2.csv', 'UcCO6_2.csv', 'UcCO23_2.csv', 'UcCO6_3.csv', 'UcCO16_1.csv', 'UcCO24_1.csv', 'UcCO25_3.csv', 'UcCO3_1.csv', 'UcCO15_2.csv', 'UcCO2_3.csv', 'UcCO21_3.csv', 'UcCO23_3.csv', 'UcCO13_1.csv', 'UcCO3_2.csv', 'UcCO16_2.csv', 'UcCO22_3.csv', 'UcCO20_1.csv', 'UcCO4_2.csv', 'UcCO14_1.csv', 'UcCO2_1.csv', 'UcCO22_…
species	9940	Ovis aries	GSAGPPGATGFPGAAGR	3H	1475.68734696855	m124	COL1A1	688	17	XP_027830506.1	865	881	MS	54/57 spectra :{'UcCO1_3.csv', 'UcCO1_2.csv', 'UcCO16_3.csv', 'UcCO25_2.csv', 'UcCO6_2.csv', 'UcCO23_2.csv', 'UcCO6_3.csv', 'UcCO16_1.csv', 'UcCO24_1.csv', 'UcCO25_3.csv', 'UcCO3_1.csv', 'UcCO15_2.csv', 'UcCO21_3.csv', 'UcCO23_3.csv', 'UcCO13_1.csv', 'UcCO3_2.csv', 'UcCO16_2.csv', 'UcCO22_3.csv', 'UcCO20_1.csv', 'UcCO4_2.csv', 'UcCO14_1.csv', 'UcCO2_1.csv', 'UcCO22_2.csv', 'UcCO4_1.csv', 'UcCO3_3…
species	9940	Ovis aries	GSPGEAGRPGEAGLPGAK	3H	1655.7983539695101	m10	COL1A1	343	18	XP_027830506.1	520	537	MS	42/57 spectra :{'UcCO1_3.csv', 'UcCO1_2.csv', 'UcCO19_1.csv', 'UcCO6_2.csv', 'UcCO23_2.csv', 'UcCO6_3.csv', 'UcCO16_1.csv', 'UcCO3_1.csv', 'UcCO15_2.csv', 'UcCO21_3.csv', 'UcCO23_3.csv', 'UcCO13_1.csv', 'UcCO16_2.csv', 'UcCO22_3.csv', 'UcCO20_1.csv', 'UcCO4_2.csv', 'UcCO14_1.csv', 'UcCO22_2.csv', 'UcCO4_1.csv', 'UcCO18_1.csv', 'UcCO21_1.csv', 'UcCO20_2.csv', 'UcCO21_2.csv', 'UcCO19_3.csv', 'UcCO7…
species	9940	Ovis aries	GSTGEIGPAGPPGPPGLR	2H	1648.8289254413598	m98	COL1A2	292	18	XP_004007775.1	380	397	MS	54/57 spectra :{'UcCO1_3.csv', 'UcCO1_2.csv', 'UcCO19_1.csv', 'UcCO16_3.csv', 'UcCO25_2.csv', 'UcCO6_2.csv', 'UcCO6_3.csv', 'UcCO16_1.csv', 'UcCO24_1.csv', 'UcCO25_3.csv', 'UcCO3_1.csv', 'UcCO15_2.csv', 'UcCO2_3.csv', 'UcCO21_3.csv', 'UcCO23_3.csv', 'UcCO13_1.csv', 'UcCO3_2.csv', 'UcCO16_2.csv', 'UcCO22_3.csv', 'UcCO20_1.csv', 'UcCO4_2.csv', 'UcCO14_1.csv', 'UcCO22_2.csv', 'UcCO4_1.csv', 'UcCO3_3…
species	9940	Ovis aries	GVQGPPGPAGPR	0H	1089.57996765473	m180	COL1A1	508	12	XP_027830506.1	685	696	MS	57/57 spectra :{'UcCO1_3.csv', 'UcCO1_2.csv', 'UcCO19_1.csv', 'UcCO16_3.csv', 'UcCO25_2.csv', 'UcCO6_2.csv', 'UcCO23_2.csv', 'UcCO6_3.csv', 'UcCO16_1.csv', 'UcCO24_1.csv', 'UcCO25_3.csv', 'UcCO3_1.csv', 'UcCO15_2.csv', 'UcCO2_3.csv', 'UcCO21_3.csv', 'UcCO23_3.csv', 'UcCO13_1.csv', 'UcCO3_2.csv', 'UcCO16_2.csv', 'UcCO22_3.csv', 'UcCO20_1.csv', 'UcCO4_2.csv', 'UcCO14_1.csv', 'UcCO2_1.csv', 'UcCO22_…
species	9940	Ovis aries	GVQGPPGPAGPR	0H1D	1090.56398365473	m180	COL1A1	508	12	XP_027830506.1	685	696	MS	52/57 spectra :{'UcCO1_3.csv', 'UcCO1_2.csv', 'UcCO19_1.csv', 'UcCO25_2.csv', 'UcCO6_2.csv', 'UcCO23_2.csv', 'UcCO6_3.csv', 'UcCO16_1.csv', 'UcCO25_3.csv', 'UcCO3_1.csv', 'UcCO15_2.csv', 'UcCO2_3.csv', 'UcCO21_3.csv', 'UcCO23_3.csv', 'UcCO13_1.csv', 'UcCO3_2.csv', 'UcCO16_2.csv', 'UcCO22_3.csv', 'UcCO20_1.csv', 'UcCO4_2.csv', 'UcCO14_1.csv', 'UcCO2_1.csv', 'UcCO22_2.csv', 'UcCO4_1.csv', 'UcCO3_3.…
species	9940	Ovis aries	GVQGPPGPAGPR	1H	1105.57488265473	m180	COL1A1	508	12	XP_027830506.1	685	696	MS	57/57 spectra :{'UcCO1_3.csv', 'UcCO1_2.csv', 'UcCO19_1.csv', 'UcCO16_3.csv', 'UcCO25_2.csv', 'UcCO6_2.csv', 'UcCO23_2.csv', 'UcCO6_3.csv', 'UcCO16_1.csv', 'UcCO24_1.csv', 'UcCO25_3.csv', 'UcCO3_1.csv', 'UcCO15_2.csv', 'UcCO2_3.csv', 'UcCO21_3.csv', 'UcCO23_3.csv', 'UcCO13_1.csv', 'UcCO3_2.csv', 'UcCO16_2.csv', 'UcCO22_3.csv', 'UcCO20_1.csv', 'UcCO4_2.csv', 'UcCO14_1.csv', 'UcCO2_1.csv', 'UcCO22_…
species	9940	Ovis aries	GVQGPPGPAGPR	2H	1121.5697976547299	m180	COL1A1	508	12	XP_027830506.1	685	696	MS	48/57 spectra :{'UcCO1_3.csv', 'UcCO1_2.csv', 'UcCO19_1.csv', 'UcCO25_2.csv', 'UcCO6_2.csv', 'UcCO6_3.csv', 'UcCO16_1.csv', 'UcCO25_3.csv', 'UcCO3_1.csv', 'UcCO15_2.csv', 'UcCO7_2.csv', 'UcCO21_3.csv', 'UcCO2_3.csv', 'UcCO23_3.csv', 'UcCO13_1.csv', 'UcCO3_2.csv', 'UcCO16_2.csv', 'UcCO22_3.csv', 'UcCO20_1.csv', 'UcCO4_2.csv', 'UcCO14_1.csv', 'UcCO2_1.csv', 'UcCO22_2.csv', 'UcCO4_1.csv', 'UcCO4_3.c…
species	9940	Ovis aries	GVQGPPGPAGPRGANGAPGNDGAK	2H	2131.0275186601	m1	COL1A1	508	24	XP_027830506.1	685	708	MS	49/57 spectra :{'UcCO1_3.csv', 'UcCO1_2.csv', 'UcCO16_3.csv', 'UcCO25_2.csv', 'UcCO6_2.csv', 'UcCO23_2.csv', 'UcCO6_3.csv', 'UcCO16_1.csv', 'UcCO24_1.csv', 'UcCO3_1.csv', 'UcCO15_2.csv', 'UcCO7_2.csv', 'UcCO21_3.csv', 'UcCO23_3.csv', 'UcCO3_2.csv', 'UcCO16_2.csv', 'UcCO22_3.csv', 'UcCO20_1.csv', 'UcCO14_1.csv', 'UcCO2_1.csv', 'UcCO22_2.csv', 'UcCO4_1.csv', 'UcCO4_3.csv', 'UcCO18_1.csv', 'UcCO21_1…
species	9940	Ovis aries	GVVGPQGARGFPGTPGLPGFK	2H	2028.06613601495	m179	COL1A2	67	21	XP_004007775.1	155	175	MS	40/57 spectra :{'UcCO1_3.csv', 'UcCO19_1.csv', 'UcCO25_2.csv', 'UcCO6_2.csv', 'UcCO6_3.csv', 'UcCO16_1.csv', 'UcCO24_1.csv', 'UcCO25_3.csv', 'UcCO15_2.csv', 'UcCO21_3.csv', 'UcCO23_3.csv', 'UcCO13_1.csv', 'UcCO16_2.csv', 'UcCO22_3.csv', 'UcCO20_1.csv', 'UcCO4_2.csv', 'UcCO22_2.csv', 'UcCO4_3.csv', 'UcCO18_1.csv', 'UcCO21_1.csv', 'UcCO20_2.csv', 'UcCO19_3.csv', 'UcCO7_1.csv', 'UcCO19_2.csv', 'UcCO…
species	9940	Ovis aries	SGDRGETGPAGPAGPIGPVGAR	0H	1975.9944268657898	m70	COL1A1	885	22	XP_027830506.1	1062	1083	MS	48/57 spectra :{'UcCO1_3.csv', 'UcCO1_2.csv', 'UcCO19_1.csv', 'UcCO25_2.csv', 'UcCO6_2.csv', 'UcCO6_3.csv', 'UcCO16_1.csv', 'UcCO24_1.csv', 'UcCO25_3.csv', 'UcCO15_2.csv', 'UcCO21_3.csv', 'UcCO23_3.csv', 'UcCO13_1.csv', 'UcCO16_2.csv', 'UcCO22_3.csv', 'UcCO20_1.csv', 'UcCO4_2.csv', 'UcCO14_1.csv', 'UcCO22_2.csv', 'UcCO3_3.csv', 'UcCO18_1.csv', 'UcCO21_1.csv', 'UcCO4_3.csv', 'UcCO24_2.csv', 'UcCO2…
species	9940	Ovis aries	TGPPGPAGQDGRPGPPGPPGAR	3H	2040.9845915994	m9	COL1A1	375	22	XP_027830506.1	552	573	MS	41/57 spectra :{'UcCO19_1.csv', 'UcCO16_3.csv', 'UcCO25_2.csv', 'UcCO6_2.csv', 'UcCO23_2.csv', 'UcCO6_3.csv', 'UcCO16_1.csv', 'UcCO24_1.csv', 'UcCO15_2.csv', 'UcCO21_3.csv', 'UcCO23_3.csv', 'UcCO13_1.csv', 'UcCO22_3.csv', 'UcCO20_1.csv', 'UcCO4_2.csv', 'UcCO14_1.csv', 'UcCO22_2.csv', 'UcCO4_1.csv', 'UcCO18_1.csv', 'UcCO21_1.csv', 'UcCO24_2.csv', 'UcCO20_2.csv', 'UcCO21_2.csv', 'UcCO19_3.csv', 'Uc…
species	9940	Ovis aries	TGPPGPAGQDGRPGPPGPPGAR	4H	2056.9795065994	m9	COL1A1	375	22	XP_027830506.1	552	573	MS	44/57 spectra :{'UcCO1_3.csv', 'UcCO19_1.csv', 'UcCO25_2.csv', 'UcCO6_2.csv', 'UcCO23_2.csv', 'UcCO6_3.csv', 'UcCO16_1.csv', 'UcCO24_1.csv', 'UcCO25_3.csv', 'UcCO15_2.csv', 'UcCO21_3.csv', 'UcCO23_3.csv', 'UcCO13_1.csv', 'UcCO16_2.csv', 'UcCO22_3.csv', 'UcCO20_1.csv', 'UcCO14_1.csv', 'UcCO22_2.csv', 'UcCO4_3.csv', 'UcCO18_1.csv', 'UcCO21_1.csv', 'UcCO24_2.csv', 'UcCO20_2.csv', 'UcCO21_2.csv', 'Uc…
species	9940	Ovis aries	TGPPGPAGQDGRPGPPGPPGAR	5H	2072.9744215994	m9	COL1A1	375	22	XP_027830506.1	552	573	MS	47/57 spectra :{'UcCO1_2.csv', 'UcCO25_2.csv', 'UcCO23_2.csv', 'UcCO6_3.csv', 'UcCO16_1.csv', 'UcCO24_1.csv', 'UcCO25_3.csv', 'UcCO3_1.csv', 'UcCO15_2.csv', 'UcCO21_3.csv', 'UcCO23_3.csv', 'UcCO13_1.csv', 'UcCO16_2.csv', 'UcCO22_3.csv', 'UcCO20_1.csv', 'UcCO4_2.csv', 'UcCO14_1.csv', 'UcCO22_2.csv', 'UcCO4_1.csv', 'UcCO3_3.csv', 'UcCO18_1.csv', 'UcCO21_1.csv', 'UcCO4_3.csv', 'UcCO24_2.csv', 'UcCO2…
species	9940	Ovis aries	TGPPGPAGQDGRPGPPGPPGAR	6H	2088.9693365994003	m9	COL1A1	375	22	XP_027830506.1	552	573	MS	41/57 spectra :{'UcCO25_2.csv', 'UcCO6_2.csv', 'UcCO6_3.csv', 'UcCO16_1.csv', 'UcCO24_1.csv', 'UcCO15_2.csv', 'UcCO7_2.csv', 'UcCO21_3.csv', 'UcCO23_3.csv', 'UcCO16_2.csv', 'UcCO22_3.csv', 'UcCO20_1.csv', 'UcCO14_1.csv', 'UcCO22_2.csv', 'UcCO4_1.csv', 'UcCO18_1.csv', 'UcCO21_1.csv', 'UcCO24_2.csv', 'UcCO20_2.csv', 'UcCO21_2.csv', 'UcCO19_3.csv', 'UcCO7_1.csv', 'UcCO19_2.csv', 'UcCO1_1.csv', 'UcCO…
species	9940	Ovis aries	TGQPGAVGPAGIR	0H	1180.64329618728	m75	COL1A2	978	13	XP_004007775.1	1066	1078	MS	56/57 spectra :{'UcCO1_3.csv', 'UcCO1_2.csv', 'UcCO19_1.csv', 'UcCO16_3.csv', 'UcCO25_2.csv', 'UcCO6_2.csv', 'UcCO23_2.csv', 'UcCO6_3.csv', 'UcCO16_1.csv', 'UcCO24_1.csv', 'UcCO25_3.csv', 'UcCO3_1.csv', 'UcCO15_2.csv', 'UcCO2_3.csv', 'UcCO21_3.csv', 'UcCO23_3.csv', 'UcCO13_1.csv', 'UcCO3_2.csv', 'UcCO16_2.csv', 'UcCO22_3.csv', 'UcCO20_1.csv', 'UcCO4_2.csv', 'UcCO14_1.csv', 'UcCO2_1.csv', 'UcCO22_…
species	9940	Ovis aries	TGQPGAVGPAGIR	1H	1196.63821118728	m75	COL1A2	978	13	XP_004007775.1	1066	1078	MS	53/57 spectra :{'UcCO1_3.csv', 'UcCO1_2.csv', 'UcCO19_1.csv', 'UcCO16_3.csv', 'UcCO25_2.csv', 'UcCO6_2.csv', 'UcCO23_2.csv', 'UcCO6_3.csv', 'UcCO16_1.csv', 'UcCO25_3.csv', 'UcCO3_1.csv', 'UcCO15_2.csv', 'UcCO2_3.csv', 'UcCO21_3.csv', 'UcCO23_3.csv', 'UcCO13_1.csv', 'UcCO3_2.csv', 'UcCO16_2.csv', 'UcCO22_3.csv', 'UcCO20_1.csv', 'UcCO4_2.csv', 'UcCO14_1.csv', 'UcCO2_1.csv', 'UcCO22_2.csv', 'UcCO4_1…
