## Supplementary material for "PAMPA: a software for peptide markers and taxonomic identification for ZooMS samples in Archaeology and Paleontology": Supp. Data: Result files: annotation_sheeps_and_goats.tsv

Sample	Reference	consensus - all peptide mode	consensus - marker mode	reference	individual - marker mode	individual - all peptide mode
UoC05	Goat	Goat	Goat	Goat	Goat	Goat
UoC08	Goat	Goat	Goat	Goat	Goat	Goat
UoC09	Goat	Goat	Goat	Goat	Goat	Goat
UoC10	Goat	Goat	Goat	Goat	Goat	Goat
UoC11	Goat	Goat	Goat	Goat	Goat	Goat
UoC12	Goat	Goat	Goat	Goat	Goat	Goat
UoC26	Goat	Goat	Goat	Goat	Goat	Goat
UoC27	Goat	Goat	Goat	Goat	Goat	Goat
UoC28	Goat	Goat	Goat	Goat	ambigous	Goat
UoC29	Goat	Sheep	Sheep	Goat	Goat	Goat
UoC30	Goat	Goat	Goat	Goat	ambigous	Goat
UoC31	Goat	Goat	Goat	Goat	Goat	Goat
UoC32	Goat	Goat	Goat	Goat	Goat	Goat
UoC33	Goat	Goat	Goat	Goat	Goat	Goat
UoC01	Sheep	ambigous	ambigous	Sheep	Sheep	Sheep
UoC02	Sheep	ambigous	Sheep	Sheep	Sheep	ambigous
UoC03	Sheep	ambigous	ambigous	Sheep	Sheep	ambigous
UoC04	Sheep	Sheep	Sheep	Sheep	Sheep	Sheep
UoC06	Sheep	Sheep	Sheep	Sheep	Sheep	Sheep
UoC07	Sheep	Sheep	Sheep	Sheep	Sheep	Sheep
UoC13	Sheep	Sheep	Sheep	Sheep	Sheep	Sheep
UoC14	Sheep	Sheep	Sheep	Sheep	Sheep	Sheep
UoC15	Sheep	Sheep	Sheep	Sheep	Sheep	Sheep
UoC16	Sheep	Sheep	Sheep	Sheep	Sheep	Sheep
UoC17	Sheep	Sheep	Sheep	Sheep	Sheep	Sheep
UoC18	Sheep	Sheep	Sheep	Sheep	Sheep	Sheep
UoC19	Sheep	Sheep	Sheep	Sheep	Sheep	Sheep
UoC20	Sheep	Sheep	Sheep	Sheep	Sheep	Sheep
UoC21	Sheep	Sheep	Sheep	Sheep	Sheep	Sheep
UoC22	Sheep	Sheep	Sheep	Sheep	Sheep	Sheep
UoC23	Sheep	Sheep	Sheep	Sheep	Sheep	Sheep
UoC24	Sheep	Sheep	Sheep	Sheep	Sheep	Sheep
UoC25	Sheep	ambigous	ambigous	Sheep	Sheep	Goat
