## Supplementary material for "PAMPA: a software for peptide markers and taxonomic identification for ZooMS samples in Archaeology and Paleontology": Supp. Data: Result files: pampa_sheep_and_goat_consensus.tsv

	COL1A1-508/P1-1H	COL1A1-508/P1-1H1D	COL1A2-978/A-0H	COL1A2-978/A-0H1D	COL1A2-978/A-1H1D	COL1A2-484/B-2H	COL1A2-502/C-1H	COL1A2-292/P2-2H	COL1A2-793/D-3H	COL1A1-586/F-2H	COL1A2-757/G-4H	COL1A2-757/G-4H1D	COL1A2-757/G-5H	COL1A2-757/G-5H1D	Pvalue	#peaks	Species
UoC01_spectres_fusionnes.csv	1105.567	1106.556	1180.601	1181.613		1427.715	1580.748	1648.925	2131.064	2883.419					7.07e-23	9	9940 [Ovis aries] 9925 [Capra hircus]
UoC02_spectres_fusionnes.csv	1105.567	1106.556	1180.601	1181.613		1427.715		1648.925	2131.064	2883.419		3018.436			3.69e-23	9	9940 [Ovis aries]
UoC03_spectres_fusionnes.csv	1105.567	1106.556	1180.601	1181.613		1427.715	1580.748	1648.925	2131.064	2883.419					1.48e-21	9	9940 [Ovis aries] 9925 [Capra hircus]
UoC04_spectres_fusionnes.csv	1105.567	1106.556	1180.601	1181.613	1197.618	1427.715		1648.925	2131.064	2883.419		3018.436	3033.526		1.32e-21	11	9940 [Ovis aries]
UoC05_spectres_fusionnes.csv	1105.567	1106.556	1180.601	1181.613	1197.618	1427.715		1648.925	2131.064	2883.419			3093.51	3094.507	2.47e-22	11	9925 [Capra hircus]
UoC06_spectres_fusionnes.csv	1105.567	1106.556	1180.601	1181.613	1197.618	1427.715		1648.925	2131.064	2883.419		3018.436	3033.526		7.49e-22	11	9940 [Ovis aries]
UoC07_spectres_fusionnes.csv	1105.567	1106.556	1180.601	1181.613		1427.715		1648.925	2131.064	2883.419		3018.436	3033.526		5.28e-20	10	9940 [Ovis aries]
UoC08_spectres_fusionnes.csv	1105.567	1106.556	1180.601	1181.613		1427.715		1648.925	2131.064	2883.419		3078.522	3093.51		7.17e-18	10	9925 [Capra hircus]
UoC09_spectres_fusionnes.csv	1105.567	1106.556	1180.601	1181.613		1427.715	1580.748	1648.802	2131.064	2883.419	3077.528	3078.522	3093.51		3.07e-23	12	9925 [Capra hircus]
UoC10_spectres_fusionnes.csv	1105.567	1106.556	1180.601	1181.613		1427.715		1648.925	2131.064	2883.419	3077.528		3093.51		4.20e-18	10	9925 [Capra hircus]
UoC11_spectres_fusionnes.csv	1105.567	1106.556	1180.601	1181.613		1427.715		1648.925	2131.064	2883.419			3093.51		3.34e-16	9	9925 [Capra hircus]
UoC12_spectres_fusionnes.csv	1105.567	1106.556	1180.601	1181.613		1427.715		1648.925	2131.064	2883.419	3077.528	3078.522	3093.51		4.47e-21	11	9925 [Capra hircus]
UoC13_spectres_fusionnes.csv	1105.567	1106.556	1180.601	1181.613		1427.715	1580.748	1648.802	2131.064	2883.419		3018.436	3033.526		5.94e-26	11	9940 [Ovis aries]
UoC14_spectres_fusionnes.csv	1105.567	1106.556	1180.601	1181.613		1427.715		1648.925	2131.064	2883.419		3018.436	3033.526		1.40e-18	10	9940 [Ovis aries]
UoC15_spectres_fusionnes.csv	1105.567	1106.556	1180.601	1181.613	1197.618	1427.715		1648.925	2131.064	2883.419		3018.436	3033.526		1.84e-21	11	9940 [Ovis aries]
UoC16_spectres_fusionnes.csv	1105.567	1106.556	1180.601	1181.613	1197.618	1427.715	1580.748	1648.925	2131.064	2883.419			3033.526		6.60e-22	11	9940 [Ovis aries]
UoC17_spectres_fusionnes.csv	1105.567	1106.556	1180.601	1181.613	1197.618	1427.715		1648.925	2131.064	2883.419		3018.436	3033.526		8.09e-22	11	9940 [Ovis aries]
UoC18_spectres_fusionnes.csv	1105.567	1106.556	1180.601	1181.613	1197.618	1427.715	1580.748	1648.925	2131.064	2883.419		3018.436	3033.526		2.24e-24	12	9940 [Ovis aries]
UoC19_spectres_fusionnes.csv	1105.567	1106.556	1180.601	1181.613	1197.618	1427.715		1648.925	2131.064	2883.419	3017.477	3018.436	3033.526		6.08e-23	12	9940 [Ovis aries]
UoC20_spectres_fusionnes.csv	1105.567	1106.556	1180.601	1181.613	1197.618	1427.715		1648.925	2131.064	2883.419		3018.436	3033.526		5.91e-21	11	9940 [Ovis aries]
UoC21_spectres_fusionnes.csv	1105.567	1106.556	1180.601	1181.613	1197.618	1427.715		1648.925	2131.064	2883.419	3017.477		3033.526		1.22e-25	11	9940 [Ovis aries]
UoC22_spectres_fusionnes.csv	1105.567	1106.556	1180.601	1181.613		1427.715		1648.925	2131.064	2883.419		3018.436	3033.526		2.61e-18	10	9940 [Ovis aries]
UoC23_spectres_fusionnes.csv	1105.567	1106.556	1180.601	1181.613		1427.715		1648.925	2131.064	2883.419		3018.436	3033.526		6.02e-18	10	9940 [Ovis aries]
UoC24_spectres_fusionnes.csv	1105.567	1106.556	1180.601			1427.715		1648.925	2131.064	2883.419		3018.436	3033.526		1.07e-18	9	9940 [Ovis aries]
UoC25_spectres_fusionnes.csv	1105.567	1106.556	1180.601	1181.613		1427.715	1580.748	1648.802	2131.064						1.14e-21	8	9940 [Ovis aries] 9925 [Capra hircus]
UoC26_spectres_fusionnes.csv	1105.567	1106.556	1180.601	1181.613	1197.618	1427.715	1580.748	1648.925	2131.064	2883.419			3093.51		6.59e-26	11	9925 [Capra hircus]
UoC27_spectres_fusionnes.csv	1105.567	1106.556	1180.601	1181.613		1427.715		1648.925	2131.064				3093.51	3094.507	7.72e-25	9	9925 [Capra hircus]
UoC28_spectres_fusionnes.csv	1105.567	1106.556	1180.601	1181.613		1427.715		1648.802	2131.064	2883.419			3093.51	3094.507	1.50e-21	10	9925 [Capra hircus]
UoC29_spectres_fusionnes.csv	1105.567	1106.556	1180.601	1181.613		1427.715	1580.748	1648.802	2131.064	2883.419			3033.526		6.23e-27	10	9940 [Ovis aries]
UoC30_spectres_fusionnes.csv	1105.567	1106.556	1180.601	1181.613	1197.618	1427.715		1648.925	2131.064				3093.51	3094.507	4.52e-29	10	9925 [Capra hircus]
UoC31_spectres_fusionnes.csv	1105.567	1106.556	1180.601	1181.613	1197.618	1427.715		1648.925	2131.064	2883.419			3093.51		1.11e-27	10	9925 [Capra hircus]
UoC32_spectres_fusionnes.csv	1105.567	1106.556	1180.601	1181.613		1427.715	1580.748	1648.802	2131.064	2883.419			3093.51	3094.507	5.78e-23	11	9925 [Capra hircus]
UoC33_spectres_fusionnes.csv	1105.567	1106.556	1180.601	1181.613		1427.715		1648.925	2131.064	2883.419			3093.51	3094.507	5.38e-25	10	9925 [Capra hircus]
UoC34_spectres_fusionnes.csv	1105.567	1106.556	1180.601	1181.613		1427.715		1648.802	2131.064	2883.419					2.45e-20	8	9940 [Ovis aries] 9925 [Capra hircus]
