## Supplementary material for "PAMPA: a software for peptide markers and taxonomic identification for ZooMS samples in Archaeology and Paleontology": Supp. Data: Result files: pampa_sheep_and_goat_individual.tsv

	COL1A1-508/P1-1H	COL1A1-508/P1-1H1D	COL1A2-978/A-0H	COL1A2-978/A-0H1D	COL1A2-978/A-1H	COL1A2-978/A-1H1D	COL1A2-484/B-2H	COL1A2-502/C-1H	COL1A2-292/P2-2H	COL1A2-793/D-3H	COL1A1-586/F-2H	COL1A1-586/F-3H	COL1A2-757/G-4H	COL1A2-757/G-4H1D	COL1A2-757/G-5H	COL1A2-757/G-5H1D	Pvalue	#peaks	Species
UcCO10_1.csv	1105.55		1180.604		1196.607	1197.61	1427.704	1580.739	1648.794	2131.071	2883.452		3077.56		3093.559	3094.553	2.36e-16	12	9925 [Capra hircus]
UcCO10_2.csv	1105.67		1180.715				1427.825										3.33e-01	3	9940 [Ovis aries] 9925 [Capra hircus]
UcCO10_3.csv	1105.549		1180.604		1196.614	1197.589	1427.705	1580.717	1648.786	2131.048	2883.389		3077.487		3093.485		1.32e-15	11	9925 [Capra hircus]
UcCO11_1.csv	1105.604		1180.65		1196.666		1427.752	1580.809	1648.849	2131.144				3018.505			7.76e-18	8	9940 [Ovis aries]
UcCO11_2.csv	1105.619		1180.658		1196.673		1427.768	1580.812	1648.88	2131.151				3078.485			1.53e-10	8	9925 [Capra hircus]
UcCO11_3.csv	1105.563		1180.606		1196.614		1427.706	1580.739	1648.788	2131.048	2883.388		3077.449		3093.496	3094.49	2.96e-22	11	9925 [Capra hircus]
UcCO12_1.csv	1105.59		1180.639		1196.668	1197.659	1427.719	1580.811	1648.837	2131.082	2883.479		3077.541	3078.548	3093.555		4.37e-23	12	9925 [Capra hircus]
UcCO12_2.csv	1105.627		1180.676		1196.682		1427.782	1580.829	1648.877	2131.164			3017.536	3018.507			2.17e-15	9	9940 [Ovis aries]
UcCO12_3.csv	1105.582		1180.639		1196.636	1197.641	1427.736	1580.793	1648.832	2131.106	2883.499		3077.522		3093.588	3094.563	1.87e-35	12	9925 [Capra hircus]
UcCO13_1.csv	1105.586		1180.64		1196.642	1197.638	1427.738	1580.803	1648.854	2131.144							5.18e-11	8	9940 [Ovis aries] 9925 [Capra hircus]
UcCO13_2.csv	1105.638		1180.685				1427.781	1580.843	1648.898	2131.194							3.31e-09	6	9940 [Ovis aries] 9925 [Capra hircus]
UcCO13_3.csv	1105.555		1180.603		1196.613	1197.608	1427.697	1580.735	1648.786	2131.042	2883.386	2899.405			3033.458		1.50e-13	11	9940 [Ovis aries]
UcCO14_1.csv	1105.533		1180.585		1196.595	1197.588	1427.672	1580.717	1648.758	2131.029	2883.395			3018.39	3033.49		9.82e-39	11	9940 [Ovis aries]
UcCO14_2.csv	1105.581		1180.637		1196.639		1427.718	1580.767	1648.82	2131.085	2883.452		3017.517	3018.468	3033.552		1.26e-31	11	9940 [Ovis aries]
UcCO14_3.csv	1105.531		1180.579		1196.579		1427.671	1580.717	1648.754		2883.34				3033.448		1.38e-20	8	9940 [Ovis aries]
UcCO15_1.csv	1105.566		1180.622		1196.617		1427.703	1580.751	1648.806	2131.06	2883.439			3018.503	3033.539	3034.539	2.88e-17	11	9940 [Ovis aries]
UcCO15_2.csv	1105.562		1180.621		1196.623		1427.712	1580.755	1648.803	2131.063	2883.44			3018.42	3033.53		4.73e-13	10	9940 [Ovis aries]
UcCO15_3.csv	1105.562		1180.615		1196.618		1427.7	1580.744	1648.797	2131.063	2883.414				3033.528		1.95e-12	9	9940 [Ovis aries]
UcCO16_1.csv	1105.53		1180.587		1196.59		1427.673	1580.714	1648.767	2131.026	2883.414				3033.512	3034.498	1.63e-14	10	9940 [Ovis aries]
UcCO16_2.csv	1105.556		1180.613		1196.611		1427.696	1580.728	1648.784	2131.035	2883.365				3033.47		3.71e-13	9	9940 [Ovis aries]
UcCO16_3.csv	1105.509		1180.567		1196.564	1197.563	1427.644	1580.689	1648.73								2.86e-16	7	9940 [Ovis aries] 9925 [Capra hircus]
UcCO17_1.csv	1105.566		1180.622		1196.624		1427.714	1580.75	1648.806	2131.062	2883.417			3018.413	3033.492		4.45e-15	10	9940 [Ovis aries]
UcCO17_2.csv	1105.529		1180.585		1196.585		1427.678	1580.711	1648.772	2131.051	2883.433				3033.561		1.74e-12	9	9940 [Ovis aries]
UcCO17_3.csv	1105.599		1180.654		1196.652		1427.747	1580.791	1648.849	2131.125	2883.506			3018.511			8.68e-12	9	9940 [Ovis aries]
UcCO18_1.csv	1105.562		1180.621		1196.613	1197.635	1427.707	1580.758	1648.802	2131.071	2883.441			3018.444	3033.552	3034.536	3.31e-39	12	9940 [Ovis aries]
UcCO18_2.csv	1105.531		1180.589		1196.587		1427.669	1580.701	1648.762	2131.034	2883.458			3018.457	3033.558		3.44e-14	10	9940 [Ovis aries]
UcCO18_3.csv	1105.57		1180.63		1196.636		1427.711	1580.751	1648.807	2131.068	2883.457			3018.499	3033.56		1.18e-14	10	9940 [Ovis aries]
UcCO19_1.csv	1105.629		1180.689		1196.705	1197.701	1427.777	1580.84	1648.89	2131.163							1.58e-20	8	9940 [Ovis aries] 9925 [Capra hircus]
UcCO19_2.csv	1105.529		1180.587		1196.586		1427.668	1580.716	1648.765	2131.04	2883.431		3017.444	3018.433	3033.548	3034.542	1.68e-16	12	9940 [Ovis aries]
UcCO19_3.csv	1105.569		1180.626		1196.638		1427.71	1580.764	1648.807	2131.071	2883.452				3033.574	3034.561	6.45e-14	10	9940 [Ovis aries]
UcCO1_1.csv	1105.527		1180.562		1196.574	1197.58	1427.659	1580.699	1648.754		2883.33				3033.404		1.45e-09	9	9940 [Ovis aries]
UcCO1_2.csv	1105.55	1106.547	1180.581		1196.595	1197.6	1427.706	1580.765	1648.816	2131.089	2883.398				3033.48	3034.378	4.57e-15	12	9940 [Ovis aries]
UcCO1_3.csv	1105.594		1180.635		1196.636	1197.662	1427.746	1580.794	1648.846	2131.126					3033.517		4.44e-29	9	9940 [Ovis aries]
UcCO20_1.csv	1105.581		1180.635		1196.637		1427.73	1580.776	1648.834	2131.101	2883.475		3017.489	3018.483	3033.581		1.03e-15	11	9940 [Ovis aries]
UcCO20_2.csv	1105.535		1180.587		1196.588		1427.674	1580.731	1648.78	2131.044	2883.444			3018.464	3033.527		4.54e-14	10	9940 [Ovis aries]
UcCO20_3.csv	1105.563		1180.617		1196.623		1427.708	1580.754	1648.802	2131.07	2883.46			3018.496	3033.558	3034.554	1.68e-15	11	9940 [Ovis aries]
UcCO21_1.csv	1105.579		1180.638		1196.635		1427.727	1580.769	1648.826	2131.095	2883.479		3017.47	3018.458	3033.574		4.07e-17	11	9940 [Ovis aries]
UcCO21_2.csv	1105.506		1180.566		1196.562		1427.643	1580.679	1648.737		2883.385	2899.41	3017.428		3033.492		7.45e-13	10	9940 [Ovis aries]
UcCO21_3.csv	1105.541		1180.6		1196.617		1427.675	1580.731	1648.781	2131.032	2883.418		3017.498		3033.537		7.27e-14	10	9940 [Ovis aries]
UcCO22_1.csv	1105.566		1180.626		1196.618	1197.637	1427.709	1580.758	1648.811	2131.072	2883.449		3017.517		3033.552		1.50e-32	11	9940 [Ovis aries]
UcCO22_2.csv	1105.539		1180.592		1196.59	1197.591	1427.68	1580.724	1648.782	2131.063	2883.469			3018.521			9.37e-13	10	9940 [Ovis aries]
UcCO22_3.csv	1105.545		1180.601		1196.598	1197.599	1427.688	1580.719	1648.777	2131.049	2883.413			3018.5	3033.533	3034.522	1.15e-15	12	9940 [Ovis aries]
UcCO23_1.csv	1105.562		1180.608		1196.611	1197.609	1427.696	1580.734	1648.789	2131.056	2883.42		3017.452	3018.456	3033.521	3034.52	1.64e-19	13	9940 [Ovis aries]
UcCO23_2.csv	1105.501		1180.547		1196.572	1197.556	1427.63	1580.674			2883.41		3017.448	3018.455	3033.522	3034.512	7.05e-17	11	9940 [Ovis aries]
UcCO23_3.csv	1105.545		1180.593		1196.595	1197.596	1427.685	1580.717	1648.772	2131.041	2883.402			3018.433	3033.503	3034.505	1.11e-15	12	9940 [Ovis aries]
UcCO24_1.csv	1105.538		1180.602				1427.686	1580.695	1648.762	2131.024	2883.356	2899.368		3018.389	3033.448		4.70e-22	10	9940 [Ovis aries]
UcCO24_2.csv	1105.516		1180.582			1197.578	1427.659	1580.703	1648.747	2131.017	2883.404				3033.516		2.34e-14	9	9940 [Ovis aries]
UcCO24_3.csv	1105.587		1180.646				1427.742	1580.797	1648.853	2131.14							4.93e-09	6	9940 [Ovis aries] 9925 [Capra hircus]
UcCO25_1.csv	1105.577	1106.579	1180.648		1196.638		1427.749	1580.78	1648.828	2131.094	2883.326				3033.536		2.37e-22	10	9940 [Ovis aries]
UcCO25_2.csv	1105.591	1106.594	1180.656	1181.65	1196.666		1427.767	1580.803	1648.854	2131.115					3033.452		1.51e-26	10	9940 [Ovis aries]
UcCO25_3.csv	1105.594	1106.593	1180.655		1196.63	1197.66	1427.753	1580.807	1648.873	2131.136		2899.325	3017.551				9.72e-29	11	9940 [Ovis aries]
UcCO26_1.csv	1105.59		1180.658		1196.634	1197.65	1427.755	1580.789	1648.857	2131.075	2883.357		3077.458				1.64e-24	10	9925 [Capra hircus]
UcCO26_2.csv	1105.569	1106.588	1180.634		1196.654		1427.74	1580.797	1648.83	2131.082	2883.346				3093.431		2.13e-24	10	9925 [Capra hircus]
UcCO26_3.csv	1105.587		1180.637		1196.632		1427.741	1580.777	1648.838	2131.123				3018.48			4.72e-12	8	9940 [Ovis aries]
UcCO27_1.csv	1105.621		1180.683		1196.673	1197.665	1427.798	1580.826	1648.893	2131.144	2883.411		3077.443		3093.495	3094.498	9.15e-40	12	9925 [Capra hircus]
UcCO27_2.csv	1105.582		1180.628	1181.639		1197.62	1427.741	1580.765	1648.836	2131.06	2883.324				3093.405	3094.415	6.86e-23	11	9925 [Capra hircus]
UcCO27_3.csv	1105.605		1180.652	1181.66	1196.658	1197.674	1427.761	1580.798	1648.868	2131.146	2883.505						4.40e-17	10	9940 [Ovis aries] 9925 [Capra hircus]
UcCO28_1.csv	1105.612		1180.689			1197.696	1427.783	1580.855	1648.89	2131.119	2883.423		3077.498		3093.483		4.74e-25	10	9925 [Capra hircus]
UcCO28_2.csv	1105.574			1181.654			1427.731	1580.786	1648.823	2131.065				3018.455		3034.435	1.76e-23	8	9940 [Ovis aries]
UcCO28_3.csv	1105.593		1180.663		1196.654	1197.676	1427.742	1580.774	1648.849	2131.12	2883.495	2899.5					2.91e-27	10	9940 [Ovis aries] 9925 [Capra hircus]
UcCO29_1.csv	1105.623		1180.683		1196.678		1427.791	1580.837	1648.885	2131.143	2883.426				3093.511		1.22e-21	9	9925 [Capra hircus]
UcCO29_2.csv	1105.568		1180.64	1181.641	1196.638	1197.633	1427.723	1580.768	1648.825	2131.038				3078.475			1.98e-29	10	9925 [Capra hircus]
UcCO29_3.csv	1105.586		1180.654		1196.636		1427.745	1580.777	1648.85	2131.122							1.26e-15	7	9940 [Ovis aries] 9925 [Capra hircus]
UcCO2_1.csv	1105.502		1180.545		1196.553	1197.544	1427.635										8.71e-07	5	9940 [Ovis aries] 9925 [Capra hircus]
UcCO2_2.csv	1105.58		1180.64	1181.637	1196.642	1197.639	1427.736	1580.82	1648.871	2131.125						3034.486	4.50e-15	10	9940 [Ovis aries]
UcCO2_3.csv	1105.617	1106.607	1180.677	1181.677	1196.68	1197.673	1427.746		1648.928	2131.155							9.60e-24	9	9940 [Ovis aries] 9925 [Capra hircus]
UcCO30_1.csv	1105.591		1180.647				1427.765			2131.098	2883.384				3093.442		2.12e-14	6	9925 [Capra hircus]
UcCO30_2.csv	1105.58		1180.626				1427.744	1580.756	1648.837	2131.091	2883.391	2899.428		3018.426		3034.509	6.18e-23	10	9940 [Ovis aries]
UcCO30_3.csv	1105.578		1180.63	1181.634	1196.637	1197.635	1427.728	1580.761	1648.825	2131.096							5.94e-21	9	9940 [Ovis aries] 9925 [Capra hircus]
UcCO31_1.csv	1105.581		1180.628				1427.753		1648.831	2131.074			3077.413		3093.42		5.03e-17	7	9925 [Capra hircus]
UcCO31_2.csv	1105.568		1180.632			1197.613	1427.732		1648.838	2131.064	2883.331		3077.402				1.88e-15	8	9925 [Capra hircus]
UcCO31_3.csv	1105.574		1180.634		1196.636		1427.727	1580.765	1648.823	2131.101	2883.472				3093.583		4.03e-14	9	9925 [Capra hircus]
UcCO32_1.csv	1105.588		1180.654	1181.649	1196.67		1427.758	1580.8	1648.852	2131.105	2883.375			3078.498	3093.397	3094.426	1.10e-32	12	9925 [Capra hircus]
UcCO32_2.csv	1105.586		1180.65		1196.637	1197.652	1427.755	1580.797	1648.854	2131.086	2883.397			3078.449	3093.425		2.82e-22	11	9925 [Capra hircus]
UcCO32_3.csv	1105.583		1180.645	1181.645	1196.651	1197.642	1427.737	1580.774	1648.835	2131.126	2883.493						2.89e-15	10	9940 [Ovis aries] 9925 [Capra hircus]
UcCO33_1.csv	1105.584		1180.648		1196.654	1197.653	1427.752	1580.795	1648.855	2131.122	2883.383				3093.484		1.09e-29	10	9925 [Capra hircus]
UcCO33_2.csv	1105.554						1427.721		1648.806	2131.036			3077.542				2.47e-09	5	9925 [Capra hircus]
UcCO33_3.csv	1105.572		1180.644	1181.635		1197.61	1427.731	1580.78	1648.827	2131.058			3077.553		3093.437		2.57e-23	10	9925 [Capra hircus]
UcCO34_1.csv	1105.602		1180.666		1196.666		1427.776	1580.813	1648.879	2131.145	2883.431				3033.492		1.13e-21	9	9940 [Ovis aries]
UcCO34_2.csv	1105.562		1180.628		1196.611		1427.733		1648.824	2131.066					3033.488		1.45e-16	7	9940 [Ovis aries]
UcCO3_1.csv	1105.513		1180.556		1196.556		1427.648	1580.69	1648.744							3034.434	1.11e-08	7	9940 [Ovis aries]
UcCO3_2.csv	1105.551		1180.6		1196.606		1427.724	1580.772	1648.839	2131.124							2.05e-09	7	9940 [Ovis aries] 9925 [Capra hircus]
UcCO3_3.csv	1105.584		1180.632		1196.634		1427.735	1580.78	1648.84	2131.109							8.43e-09	7	9940 [Ovis aries] 9925 [Capra hircus]
UcCO4_1.csv	1105.518		1180.569		1196.565	1197.572	1427.646	1580.685	1648.73		2883.325				3033.402	3034.428	1.73e-13	10	9940 [Ovis aries]
UcCO4_2.csv	1105.574		1180.63		1196.627		1427.737	1580.799	1648.858	2131.143	2883.476			3018.514	3033.552		2.02e-13	10	9940 [Ovis aries]
UcCO4_3.csv	1105.571		1180.629		1196.629	1197.63	1427.726	1580.774	1648.825	2131.106	2883.477						1.60e-11	9	9940 [Ovis aries] 9925 [Capra hircus]
UcCO5_1.csv	1105.505		1180.547		1196.553	1197.555	1427.632	1580.669			2883.325				3093.42	3094.379	1.80e-11	9	9925 [Capra hircus]
UcCO5_2.csv	1105.556		1180.599		1196.617	1197.614	1427.722	1580.777	1648.838	2131.115	2883.368				3093.466	3094.468	1.18e-15	11	9925 [Capra hircus]
UcCO5_3.csv	1105.583		1180.63		1196.638	1197.634	1427.73	1580.78	1648.832	2131.1	2883.48			3018.448			4.41e-13	10	9940 [Ovis aries]
UcCO6_1.csv	1105.497				1196.552	1197.546											3.33e-01	3	9940 [Ovis aries] 9925 [Capra hircus]
UcCO6_2.csv	1105.56		1180.611		1196.617	1197.618	1427.724	1580.795	1648.853	2131.127	2883.45			3018.424		3034.549	2.21e-16	11	9940 [Ovis aries]
UcCO6_3.csv	1105.564		1180.613		1196.618		1427.715	1580.753	1648.812	2131.079	2883.463			3018.416	3033.577		5.41e-14	10	9940 [Ovis aries]
UcCO7_1.csv	1105.52		1180.558		1196.569		1427.661	1580.704	1648.751	2131.015	2883.387	2899.366			3033.514	3034.489	2.39e-15	11	9940 [Ovis aries]
UcCO7_2.csv	1105.538		1180.581		1196.594		1427.712	1580.762	1648.826	2131.102	2883.363				3033.426		6.39e-24	9	9940 [Ovis aries]
UcCO7_3.csv	1105.598		1180.643		1196.656	1197.659	1427.767	1580.829	1648.883	2131.188							2.92e-11	8	9940 [Ovis aries] 9925 [Capra hircus]
UcCO8_1.csv	1105.508		1180.557		1196.571	1197.554	1427.636	1580.67			2883.328		3077.582		3093.417		1.41e-21	9	9925 [Capra hircus]
UcCO8_2.csv	1105.577		1180.631		1196.627		1427.722	1580.811	1648.841	2131.121	2883.462	2899.508	3077.592		3093.54	3094.505	4.32e-32	12	9925 [Capra hircus]
UcCO8_3.csv	1105.553		1180.611		1196.614		1427.703	1580.74	1648.797	2131.067	2883.434		3077.564	3078.547	3093.553	3094.551	9.52e-23	12	9925 [Capra hircus]
UcCO9_1.csv	1105.561		1180.613		1196.611	1197.617	1427.691	1580.742	1648.786	2131.052	2883.41			3078.507	3093.51		1.25e-16	11	9925 [Capra hircus]
UcCO9_2.csv	1105.536		1180.581		1196.589		1427.675	1580.695	1648.76		2883.35		3077.476	3078.464	3093.46		2.78e-24	10	9925 [Capra hircus]
UcCO9_3.csv	1105.538		1180.58		1196.581	1197.583	1427.676	1580.706	1648.763	2131.016	2883.35		3077.469	3078.464	3093.458		1.15e-23	12	9925 [Capra hircus]
